# The *Zea mays* PeptideAtlas – a new maize community resource

**DOI:** 10.1101/2023.12.21.572651

**Authors:** Klaas J. van Wijk, Tami Leppert, Zhi Sun, Isabell Guzchenko, Erica Debley, Georgia Sauermann, Pratyush Routray, Luis Mendoza, Qi Sun, Eric W. Deutsch

**Author notes:** correspondence: Klaas J. van Wijk,; Eric W. Deutsch.

## Abstract

We developed the Maize PeptideAtlas resource (www.peptideatlas.org/builds/maize) to help solve questions about the maize proteome. Publicly available raw tandem mass spectrometry (MS/MS) data for maize were collected from ProteomeXchange and reanalyzed through a uniform processing and metadata annotation pipeline. These data are from a wide range of genetic backgrounds, including the inbred lines B73 and W22, many hybrids and their respective parents. Samples were collected from field trials, controlled environmental conditions, a range of (a)biotic conditions and different tissues, cell types and subcellular fractions. The protein search space included different maize genome annotations for the B73 inbred line from MaizeGDB, UniProtKB, NCBI RefSeq and for the W22 inbred line. 445 million MS/MS spectra were searched, of which 120 million were matched to 0.37 million distinct peptides. Peptides were matched to 66.2% of the proteins (one isoform per protein coding gene) in the most recent B73 nuclear genome annotation (v5). Furthermore, most conserved plastid- and mitochondrial-encoded proteins (NCBI RefSeq annotations) were identified. Peptides and proteins identified in the other searched B73 genome annotations will aid to improve maize genome annotation. We also illustrate high confidence detection of unique W22 proteins. N-terminal acetylation, phosphorylation, ubiquitination, and three lysine acylations (K-acetyl, K-malonyl, K-hydroxyisobutyryl) were identified and can be inspected through a PTM viewer in PeptideAtlas. All matched MS/MS-derived peptide data are linked to spectral, technical and biological metadata. This new PeptideAtlas is integrated with community resources including MaizeGDB at https://www.maizegdb.org/ and a peptide track in JBrowse.
