## Supplemental Data Set S1 for "The *Zea mays* PeptideAtlas – a new maize community resource"

### Sheet: Supp Data S1A - PXDs included
Supplemental Data Set S1A. Summarizing table all maize PXDs in ProteomeXchange (cutoff date 16 June 2023) with information about the MS instrument, sample (e.g. subcellular proteome, plant organ), number of raw files and MSMS spectra (searched and matched), identified proteins and peptides, submitting lab and associated publication, as well as several informative key words.
PXD (until June 16, 2023)	# RAW or mzML files	# searched MSMS spectra	Matched # MSMS spectra	Matched MSMS spectra (%)	# Distinct peptides at FDR 0.002	# experiments (assigned in PeptideAtlas)	maize plant part	Title PXD	Title publication	Repos	genetic background	B73	W22	Instrument	Publication	year of publication	LabHead/submitter	LabHead/submitter (country)	year of release	Keywords	what is in this PXD/comments/issues	multiplex labeling (iTRAQ, TMT)	PTM (affinity enriched)	abiotic stress (drought, water logging/hypoxia, heat, cold, salt, low N, metal)	biotic stress (bacteria, fungi, virus, insect)
PXD030131	1	15763	4336	0.275	2996	1	stem	Global analysis of lysine 2-hydroxyisobutyrylation during Fusarium graminearum infection in maize	as PXD	PRIDE	B73 & HDA101	xx		Q Exactive Plus	Zhang et al (2022) Frontiers Pl Sci.	2022	Kang Zhang	China	2022	Fusarium graminearum, lysine 2-hydroxyisobutyrylation			lysine 2-hydroxyisobutyrylation		fungus
PXD014603	10	90840	6288	0.0692206	2927	3	leaf	A Comprehensive Analysis of the Lysine Acetylome Reveals Diverse Functions of Acetylated Proteins During De-etiolation in Zea mays	as PXD	iProX	B73	x		Q Exactive HF	Yan et al (2020) Plant Physiology	2020	Baichen Wang	China	2020	Lysine-acetylation, De-etiolation, seedling, Photosynthesis establishment,	lysine acetylome analysis seedlings undergoing de-etiolation		lysine acetylation
PXD012897	69/80	1282378	515891	0.402292	120323	3	leaf	Large-scale Proteomic and Phosphoproteomic Analysis of Maize Seedling Leaves During De-etiolation	as PXD	PRIDE	B73	x		LTQ Orbitrap Velos; Q Exactive	Gao et al (2021)	2021	Baichen Wang	China	2020	seedling leaves, De-etiolation, Phosphoproteome	wrong paper attached in ProteomeXchange		phosphorylation
PXD036545	51	1455478	546327	0.375	104977	1	leaf (3rd)	A dynamic phosphoproteomic analysis provides a comprehensive understanding of the C4 plant maize response to natural diurnal changes	as PXD	iProX	B73	x		Q Exactive HF	Gao etal (2023)PlantJournal	2023	Baichen Wang/Tiancong Lu	China	2022	C4, phosphoproteome, kinase-substrate network, light, temperature			phosphorylation
PXD013891	24	754095	90473	0.12	10438	1	anther	Meiosis-associated argonaute (MAGO) proteins are necessary for meiosis in maize	A transposon surveillance mechanism that safeguards plant male fertility during stress	PRIDE	A188			Orbitrap Fusion ETD	Lee et al (2021)	2021	Dr Jose Gutierrez-Marcos	UK	2022	Argonaute, Meiosis, Phosphorylation,			phosphorylation
PXD003634	24	310383	165189	0.532	30560	1	leaf	An up to date workflow for plant (phospho)proteomics	Up-to-Date Workflow for Plant (Phospho)proteomics Identifies Differential Drought-Responsive Phosphorylation Events in Maize Leaves	PRIDE	no information in the paper nor in the PXD. The maize data were collected earlier, but no information about that in the methods			Q Exactive	vu(2016)JProteomeRes	2016	Elisabeth Stes	Belgium	2016	phosphoproteomics, drought	only 16 raw files convert to mzML yes; one subset is maize(24); the other is arabidopsis		phosphorylation	drought
PXD030655	3	278696	16841	0.06	5767	1	seedling	An Automated Online Platform for Phosphoproteome Profiling	An eco-friendly, low-cost, and automated strategy for phosphoproteome profiling	iProX	B73	x		Orbitrap Fusion	Zhang et al (2022) Green Chemistry	2022	Shijuan Yan	China	2021	Phosphoproteome	yes; one subset is maize(3) and the other human hela cells, only 6% spectra Id		phosphorylation
PXD027378	2	48237	7040	0.146	1883	1	seedling	Analysis of phosphorylation sites of ZmRR1 phosphorylated by ZmMAPK8	Natural variation in a type-A response regulator confers maize chilling tolerance	iProX	LH244			Q Exactive	Zeng(2021)NatureCommunications	2021	Shuhua Zhang/Rong Zeng	China	2022	ZmRR1,ZmMAPK8,phospho-sites	FDR after discard is high 0.0042		phosphorylation
PXD002877	162	4244068	728095	0.172	65968	2	embryo	Transcriptome and proteome derived networks reveal distinct and complementary gene relationships - additional phosphoproteomics data	Integration of omic networks in a developmental atlas of maize	MassIVE	B73	x		LTQ Velos	Walleyetal2016Science	2016	Steven P. Briggs	US	2016	gene regulatory network, phosphoproteomics, RNA-seq, co-expression network,	big data set maize atlas		phosphorylation
PXD002586	3	14714	1306	0.089	274	1	leaf	Quantitative analysis of changes in the phosphoproteome of maize induced by the plant hormone salicylic acid	as PXD	PRIDE	B73	x		Q Exactive	Wu et al. (2015)	2018	Yanhui Chen	China	2018	Phosphoproteomic, Salicylic acid (SA)	3 - one for each bio replicate. This is itraq-4plex - 4 conditions.	iTRAQ	phosphorylation
PXD016909	48/88	2099525	532143	0.253	49426	4	root, shoot	Phosphoproteomic Analysis of Maize	Phosphoproteomic Analysis of Two Contrasting Maize Inbred Lines Provides Insights into the Mechanism of Salt-Stress Tolerance	iProX	Zheng58, Chang7-2			Q Exactive	Zhao et al 2019 IntJMolSci	2019	Zhen Li	China	2020	phosphoproteomics, salt stress	CV - Zheng58 and Chang7-2. comparative phosphoproteomics between a salt-tolerant inbred line (Zheng58) and a salt-sensitive inbred line (Chang7-2) in response to short-term salt stress using label-free quantitation.		phosphorylation	salt
PXD034262	33	1194698	405757	0.34	128450	2	seedling	Integrative Proteome and Phosphoproteome Profiling of Early Cold Response in Maize Seedlings	as PXD	iProX	B73	x		Q Exactive HF	Xing(2022)IntJofMolScience	2022	Zhiping Deng	China	2022	cold stress, phosphoproteome, seedlings, photosynthesis, spliceosome		TMT	phosphorylation	cold
PXD007880	15	387872	112341	0.289634	12810	4	leaf	Large-scale Identification and Time-course Quantification of Ubiquitylomes in De-etiolating Maize Seedling Leaf	Large-scale Identification and Time-course Quantification of Ubiquitylation Events During Maize Seedling De-etiolation	PRIDE	B73	x		LTQ Orbitrap	Wang et al. (2020)	2020	Baichen Wang	China	2020	seedling leaf, De-etiolation, ubiquitylation, C4 photosynthetic enzymes, ribosome,	de-etiolated maize leaf and UBI. IP of LYS-Gly-GLY (residual of UBI after tryptic digest)		ubiquitination
PXD014602	35	705496	318998	0.452	90845	1	root	Genome-wide Transcriptome and Proteome Profiling Indicate an Active Role of Alternative Splicing During De-etiolation of Maize Seedlings	as PXD	iProX	B73	x		LTQ Orbitrap Velos	Yanetal(2020)Planta	2020	Baichen Wang	China	2019	Transcriptome, Alternative splicing, De-etiolation, seedlings,
PXD026269	9	385125	97356	0.253	9727	1	root	Quantitative Proteome Profiling of Maize Root zones Provides Insight into the Proteins Associated with Enhance Water Uptake in Maize	Label-free quantitative proteomics of maize roots from different root zones provides insight into proteins associated with enhance water uptake	iProX	Anyu308			Orbitrap Fusion Lumos	Song et al. (2022)	2022	Chuankui Chen	China	2022	Label-free proteomics, Root water uptake, Aquaporins, Irrigation, Field capacity, Root zones
PXD026755	12	384223	9526	0.025	350	2	kernel	Proteomics of Waxy Corn Kernel under well-watered and water-stressed treatments	Proteomics reveals the effects of drought stress on the kernel development and starch formation of waxy maize	iProX	Suyunuo5			Orbitrap Fusion	Guoetal(2021)BMCPlantBiology	2021	Dalei Lu	China	2021	waxy maize, kernel, drought				drought
PXD002379	28	840961	651578	0.774802	180601	7	endosperm	LC-MS/MS proteomic profiling of maize opaque endosperm mutants	Proteomic profiling of maize opaque endosperm mutants reveals selective accumulation of lysine-enriched proteins	PRIDE	W64A and mutants			Q Exactive	Morton et al. (2015)	2015	David R. Holding	US	2016	opaque, endosperm, non-zein, ER stress, UPR. Lysine-rich	6 mutants and ref
PXD012865	29	891134	402329	0.451	56733	1	leaf	Systematic Discovery of Deeply Conserved Plant Protein Complexes	A Pan-plant Protein Complex Map Reveals Deep Conservation and Novel Assemblies	PRIDE	no information in PXD nor publication			Orbitrap Fusion	MCWhiteetal2020Cell	2020	Edward Marcotte	US	2019	protein complexes, SEC	any info on the native masses of each SEC fraction?
PXD006751	4	67530	884	0.013	226	1	leaf apoplast	An apoplastic peptide activates salicylic acid signaling in Zea mays	as PXD	PRIDE	Early Golden Bantam			LTQ	Ziemann et al. (2018)	2018	Farnusch Kaschani	Germany	2019	Apoplastic Fluid, salicylic acid, peptide signaling
PXD013124	29/33	564714	97429	0.172528	33959	6	root apoplast	Identification of root specific papain-like cysteine proteases in mays	Proteases Underground: Analysis of the Maize Root Apoplast Identifies Organ Specific Papain-Like Cysteine Protease Activity	PRIDE	Early Golden Bantam (EGB)			LTQ Orbitrap Elite	Schulze H�ynck et al. (2019)	2019	Farnusch Kaschani	Germany	2019	papain-like cysteine proteases, activity-based protein profiling, root apoplast
PXD001125	16	321624	197429	0.614	36079	1	root	Maize seedling root cells LC-MS/MS	Comparative proteomic analysis revealing the complex network associated with waterlogging stress in maize (Zea mays L.) seedling root cells	PRIDE	A3237 & A3239			Q Exactive	Yu et al. (2014)	2014	Fazhan Qiu	China	2014	Waterlogging stress, roots	3 day water logging in two inbred lines			water logging/hypoxia
PXD026369	34	978490	485163	0.496	35319	1	root	Optimization of protein extraction methods for root-associated microbes in maize	Evaluation of Protein Extraction Methods for Metaproteomic Analyses of Root-Associated Microbes	PRIDE	Sugar Buns			Q Exactive HF	Salvato(2022)MPMI	2022	Fernanda Salvato	US	2022	metaproteomics, metaproteome, roots, protein extraction, plant-microbe interactions, plant microbiota, microbiome	yes; subset is maize and the other is arabidopsis. But incoculated with different microbes. The maize subset can be used
PXD014409	20	349319	107728	0.308	42290	1	root	Maize Root system iTRAQ result under salt treatment	Comparative Proteomics of Salt-Tolerant and Salt-Sensitive Maize Inbred Lines to Reveal the Molecular Mechanism of Salt Tolerance	PRIDE	8723, P138			TripleTOF 5600	Chen et al. (2019)	2019	Gansu Agricultural University	China	2019	Root, salt, tolerance		iTRAQ		salt
PXD017781	19	53615	10716	0.2	4378	1	leaf, root	Quantitative proteomics of maize roots treated with a novel protein hydrolase: comparative study with transcriptomics highlights the molecular mechanisms responsive to biostimulants	as PXD	PRIDE	B73	x		LTQ Orbitrap XL	Ebinezeretal2020JAgricFoodChem	2020	Giorgio Arrigoni	Italy	2020	roots, biostimulants, protein hydrolase	comparative root proteome - treatment with PH-based biostimulant. TMT labeling	TMT
PXD029993	26	111273	38995	0.350444	9505	3	root	Perfluorinated alkyl substances affect the growth, physiology and root proteome of hydroponically grown maize plants	as PXD	PRIDE	B73	x		LTQ Orbitrap	Ebinezer et al. (2022)	2022	GiorgioArrigoni	Italy	2023	PFC, PFAS, quantitative proteomics, hydroponics, persistent organic pollutants, stress		TMT
PXD027417	4	59751	13111	0.219	6524	1	leaf	Global identification and systematic analysis of lysine malonylation in maize (Zea mays L.)	as PXD	PRIDE	Qingnong-11			Q Exactive HF-X	Xuetal2021Fromtiers	2021	Guangyuan wang	China	2021	malonylome, photosynthesis, Calvin cycle, post-translational modification			lysine malonylation - was this affinity enriched?
PXD013606	12	871122	384210	0.441	140145	1	unknown	Comparative proteome analysis across moss, monocots and dicots unveils the evolutionary dynamics of core processes	A network-based comparative framework to study conservation and divergence of proteomes in plant phylogenies	PRIDE	no information in PXD nor publication			LTQ Orbitrap	Shin et al (2021)	2021	Harald Marx	US/Austria	2020	Phylogeny	yes; a subset is maize (12); the others are arabidopsis, potato, others
PXD028027	30	808300	366923	0.454	79171	1	leaf	Comparative Proteomic Analysis to Reveal Key Maize Low Nitrogen Responsive Genes	Comparative Proteomic Analysis of Two Contrasting Maize Hybrids' Responses to Low Nitrogen Stress at the Twelve Leaf Stage and Function Verification of ZmTGA Gene	PRIDE	XY335 & HN178			Q Exactive	Wang(2022)Genes	2022	Huijun Duan/Jiao Li	China	2022	low nitrogen				nitrogen
PXD007612	15	126566	61160	0.483	7070	1	etiolated coleoptiles	Maize and Arabidopsis Golgi proteome	Glycome and Proteome Components of Golgi Membranes Are Common between Two Angiosperms with Distinct Cell-Wall Structures	PRIDE	no information in the paper nor in the PXD			TripleTOF 5600	Okekeogbu(2019)PlantCell	2019	Ikenna Okekeogbu	US	2019	Golgi, flotation centrifugation, Free-Flow Electrophoresis, FFE	yes; one subset is maize(15); the other is arabidopsis
PXD026760	6	216651	157082	0.725	34962	1	root	proteomics to analyze the growth-promoting effect of a potential new plant growth regulator GZU001 on maize (Zea mays L.) roots	as PXD	iProX	Zhengdan 958			Q Exactive	Zheng et al (2023)BMCPlantBiol	2023	Jian Wu	China	2021	Fubianliusuoyoumi,proteomics,glucose,photosynthesis,carbohydrate metabolism,phenylalanine biosynthesis,
PXD018939	29	430934	50682	0.118	15864	1	root	The tandem mass tags (TMT)quantitative proteomics were used for the analysis of protein expression in the maize roots after Holotrichia parallela larvae attacked	Quantitative proteomics suggests changes in the carbohydrate metabolism of maize in response to larvae of the belowground herbivore Holotrichia parallela	PRIDE	B73	x		Q Exactive	Panetal(2020)PeerJ	2020	Jinghui Xi	China	2020	roots	just two samples - control or 24 hrs infected with larvae; 2 bio reps. TMT6plex	TMT			insect
PXD007711	12 mzML only	451784	115043	0.255	51046	1	root	Maize root LC-MSMS, part 1	Comparative Proteomics of Contrasting Maize Genotypes Provides Insights into Salt-Stress Tolerance Mechanisms	PRIDE	Jing724 or D9H			Orbitrap Fusion	Luo et al. (2017)	2017	Jiuran Zhao	China	2017	salt tolerance, seedling root, comparative proteomic analysis	there are NO RAW files. Only mzML files	iTRAQ		salt
PXD007802	24 mzML only	899796	241531	0.268	63394	1	root	Maize root LC-MSMS, part 2	Comparative Proteomics of Contrasting Maize Genotypes Provides Insights into Salt-Stress Tolerance Mechanisms	PRIDE	Jing724 or D9H			Orbitrap Fusion	Luo et al. (2017)	2017	Jiuran Zhao	China	2017	salt tolerance, seedling root, comparative proteomic analysis	there are NO RAW files. Only mzML files	iTRAQ		salt
PXD016743	18	284902	105085	0.369	47620	1	ear leaf	Comparative proteomic analysis reveals that exogenous 6-benzyladenine (6-BA) improves the defense system activity of waterlogged summer maize	as PXD	PRIDE	DengHai605 (DH605)			Q Exactive Plus	Hu et al. (2020)	2020	Juan hu	China	2020	waterlogging, 6- benzyladenine	CV hybrid DH605 of DH351 (selected from a self-breeding multiple generation of DH158/107) and DH382 (selected from a self-breeding multiple generation of American germplasm X1132) no info on which sample is which TMT channel	TMT		water logging/hypoxia
PXD024342	54	557315	168101	0.302	55404	1	stalk	Comparative proteomic analysis of the defense response to Gibberella stalk rot in maize	Comparative Proteomic Analysis of the Defense Response to Gibberella Stalk Rot in Maize and Reveals That ZmWRKY83 Is Involved in Plant Disease Resistance	PRIDE	B73	x		Q Exactive Plus	Bai et al (2021)FrontiersPlSciencee	2021	Kang Zhang	China	2021	stalk rot, F. graminearum	maize stalk proteomes. Shotgun				fungus
PXD046098	295	3084547	964018	0.313	54810	3	leaf, bundle sheath	Structural and Metabolic Transitions of C4 Leaf Development and Differentiation Defined by Microscopy and Quantitative Proteomics in Maize	as PXD	PRIDE	M016 & B73			LTQ Orbitrap	Majeran et al (2010) Plant Cell	2010	Klaas van Wijk	US	2023 (2010*)	Microscopy, developmental gradient, bundle sheet, C4 differentiation
PXD044303	258	1828795	586453	0.321	17640	2	chloroplast membranes, chloroplast stroma	Reconstruction of Metabolic Pathways, Protein Expression, and Homeostasis Machineries across Maize Bundle Sheath and Mesophyll Chloroplasts: Large-Scale Quantitative Proteomics Using the First Maize Genome Assembly	as PXD	PRIDE	W22		x	LTQ Orbitrap	Friso et al (2010) Plant Physiology	2010	Klaas van Wijk	US	2023 (2010*)	Genome assembly, chloroplasts, mesophyll, bundle sheet
PXD045274	36	102416	57229	0.559	12047	1	pollen	Pilot study on the field-grown pollen proteome from maize W22	n/a	PRIDE	W22		x	LTQ Orbitrap	not published	n/a	Klaas van Wijk	US	2023	pollen, soluble proteome, membrane proteome
PXD045331	252	1858389	546495	0.294069	41603	3	leaf proplastid, leaf plastid nucleoid	Nucleoid-Enriched Proteomes in Developing Plastids and Chloroplasts from Maize Leaves: A New Conceptual Framework for Nucleoid Functions	as PXD	PRIDE	W22 & B73	xx	xx	LTQ Orbitrap	Majeran et al (2012) Plant Physiology	2012	Klaas van Wijk	US	2023 (2012*)	nucleoids, proplastids, chloroplasts, leaf development
PXD025997	10	3268040	1538827	0.471	136125	1	seedling	Genome-wide identification and characterization of small peptides in maize	as PXD	PRIDE	B73	x		Q Exactive	Liang et al (2021) Frontiers	2021	Lin Li	China	2021	Small open reading frame (sORF), Small Peptide (sPeptide), Ribo-seq
PXD017080	2023-02-03	71299	492	0.007	193	1	leaf	Large-scale discovery of non-canonical peptides in monocot and dicot plants through an integrated peptidogenomic pipeline	as PXD	PRIDE	B73	x		Q Exactive	Wang et al. (2020)	2020	Liuji Wu	China	2020	plant peptide	extracton of small proteins & peptides through spin filter. NO digests; No enzyme (probably lots of false discovery reported in this paper)
PXD017081	3	88686	9121	0.103	3339	3	leaf	Large-scale discovery of non-canonical peptides in monocot and dicot plants through an integrated peptidogenomic pipeline	as PXD	PRIDE	B73	x		Q Exactive	Wang et al. (2020)	2020	Liuji Wu	China	2020	Non-canonical peptides, Peptidogenomics, Six-frame translation	extracton of small proteins & peptides through spin filter. NO digests; No enzyme (probably lots of false discovery reported in this paper)
PXD019715	18	509230	48898	0.096	4235	1	unknown	Discovery of Diurnal Variation of Plant Peptides Based on an Optimized Quantitative Peptidomics Approach	n/a	iProX	B73	x		Q Exactive	no publication found (Sept 3, 2023)	n/a	Liuji Wu	China	2020	quantitative peptidomics, endogenous peptides, discovery, diurnal variation
PXD008904	36/31 mzML	546584	296658	0.543	39991	1	leaf	Comparative proteomic analysis of susceptible and resistance maize lines to southern corn rust	Comparative proteomics combined with analyses of transgenic plants reveal ZmREM1.3 mediates maize resistance to southern corn rust	PRIDE	P178 & Lx9801			Q Exactive	Wang et al. (2019)	2019	Liuji Wu	China	2019	Southern corn rust					bacterium
PXD042776	276	4520944	1597376	0.353	82594	1	leaf	Characterization of proteome variation during modern maize breeding	as PXD	iProX	98 maize inbred lines (including B73)	xx		Q Exactive	Jiang et al. (2019)	2019	Luguang Jiang	China	2023	association panel inbreds	FDR after discard high 0.0038	iTRAQ
PXD021503	12	563383	184235	0.327	24698	1	seed	Combining P and Zn fertilization to enhance yield, grain Zn availability and protein profile in maize grown on Mediterranean soils	as PXD	PRIDE	ES ZOOM YG			Orbitrap Fusion	S�nchez-Rodr�guez et al. (2021)	2021	Mara-Dolores Rey	Spain	2021	grain protein quality, seed storage proteins
PXD014407	6	23051	3936	0.171	2475	2	root	Evaluation of the effects of humic acids on maize root architecture by label-free proteomics analysis	as PXD	PRIDE	DKB 789			LTQ Orbitrap	Nunes et al. (2019)	2019	Marcia Regina Soares da Silva	Brazil	2019	humic acids, label-free proteome, sustainable agriculture technology
PXD011039	24	196290	53349	0.272	18246	6	microsomes, tonoplast, vacuole	Microautophagy of storage proteins in maize aleurone cells. Pulldown of an ER localized HPPase to identify putative ER microautophagy receptors.	Microautophagy Mediates Vacuolar Delivery of Storage Proteins in Maize Aleurone Cells	PRIDE	W22		x	Q Exactive	Ding et al (2022)	2022	Marisa S. Otegui	US	2022	microautophagy, aleurone, ER, receptors	B73_Microsomal_pre_iodoTMT high decoys	TMT
PXD019804	1103	11593018	8540860	0.737	27650	1	leaf	Systems genetics for maize drought tolerance	A systems genetics approach reveals environment-dependent associations between SNPs, protein coexpression, and drought-related traits in maize	MassIVE	hybrids of UH007 & 254 dent lines			Q Exactive	Blein-Nicolas (2020)GenomeRes	2020	Melisande Blein-Nicolas	France	2020	GWAS, drought	panel of hybrids			drought
PXD011363	20	79574	7469	0.094	1800	1	seed	integrated multi-omics analysis of the NK603 Roundup-tolerant GM maize	An integrated multi-omics analysis of the NK603 Roundup-tolerant GM maize reveals metabolism disturbances caused by the transformation process	MassIVE	DKC 2675			Orbitrap Velos-Pro mass spectrometer	Mesnage et al. (2016)	2018	Michael Antoniou	UK	2018	transformation; Genetically modified (GM)	raw files in massive. I emailed eric
PXD033817	12	1173879	427243	0.364	49777	1	root	Proteome of corn roots exposed to drought and ambient soil moisture treatments, as affected by cross-inoculation of rhizobiota from a congeneric species.	Cross‐inoculation of rhizobiome from a congeneric ruderal plant imparts drought tolerance in maize (Zea mays) through changes in root morphology and proteome	MassIVE	Allure®			Orbitrap Fusion ETD	Zhang et al (2022) Plant Journal	2022	Nishanth Tharayil	US	2022	drought, rhizobiome, roots				drought
PXD010582	3	25456	11304	0.444	4971	1	apoplastic fluid	Maize AF F24 Shotgun Proteomics	A fungal substrate mimicking molecule suppresses plant immunity via an inter-kingdom conserved motif	PRIDE	Early Golden Bantam (EGB)			maXis QTOF	Misas Villamil et al. (2019)	2019	Pitter Florian Huesgen	Germany	2019	F24 PLCPs Apoplastic Fluid
PXD028508	36	431527	193116	0.448	25336	1	seedling	Liquid chromatograph-mass spectrometry based on the iTRAQ approach identified the differentially expressed proteins of two different drought-resistant maize varieties under moderate drought stress conditions and explained the physiological response mechanisms	Physiological and proteomic analyses revealed the response mechanisms of two different drought-resistant maize varieties	PRIDE	Shaandan609 (91227 x Chang7-2) & Shaandan902 (K22 × K12)			Q Exactive HF	Li(2021)BMCPlantBiol	2021	Renhe Zhang/Qiu Siqi	China	2022	drought tolerance, photosynthesis		iTRAQ		drought
PXD026378	120	4113921	2617402	0.63623	109088	4	leaf (3rd & 4th)	Variation in upstream open reading frames contributes to allelic diversity in protein abundance	as PXD	PRIDE	B73, MO17, RIL103, RILP39	xx		Q Exactive	Gage et al (2022) PNAS	2022	Richard D Vierstra	US	2021	rare alleles, UTR, SNP	shotgun 4 lines.3rd/4th leaf. Soluble proteome
PXD017077	72	2541177	1525859	0.6	184440	6	leaf	INTEGRATED MULTI-OMICS ANALYSES OF MAIZE REVEAL ROLES FOR AUTOPHAGIC DURING FIXED CARBON STARVATION	Autophagy Plays Prominent Roles in Amino Acid, Nucleotide, and Carbohydrate Metabolism during Fixed-Carbon Starvation in Maize	PRIDE	W22		x	Q Exactive	McLoughlin et al. (2020)	2020	Richard D Vierstra	US	2020	Autophagy	CV W22 - two mutant alleles
PXD009627	142	5675780	3523743	0.621	358100	12	leaf	Maize multi-omics reveal roles for autophagic recycling in proteome remodelling and lipid turnover	as PXD	PRIDE	W22 - mu mutants		x	Q Exactive	McLoughlin etal 2018 Nature Plants	2018	Richard D Vierstra	US	2018	Autophagy, proteome remodeling
PXD022863	120	5744537	3449757	0.601	79977	1	seed	Maize seed proteome of autophagy deficient plants throughout development	Autophagy during maize endosperm development dampens oxidative stress and promotes mitochondrial clearance	PRIDE	W22 - mu mutants		x	Q Exactive	Barros et al (2023)	2023	Richard D Vierstra	US	2023	autophagy, seed development, atg12
PXD026853	36	597853	949105	0.63	35963	1	seedling	maize mms21 seedling total proteome	The SUMO ligase MMS21 profoundly influences maize development through its impact on genome activity and stability	PRIDE	W22 (mu alleles mms21-1,2)		x	Q Exactive	Zhang et al (2021) PlosGenetics	2021	Richard D Vierstra	US	2021	mms21, SUMOylayion, SMC5,	shotgun maize seedlings of mutant alleles and sbibblings
PXD002027	480	5227770	1446304	0.276658	225325	8	root - Plasma membrane	Plasma membrane proteomics in the maize primary root elongation zone under water stress conditions. this includes zone 1 with the root caps.	Plasma membrane proteomics in the maize primary root growth zone: novel insights into root growth adaptation to water stress	PRIDE	FR697			LTQ Orbitrap XL	Voothuluruetal(2016)PlantCellEnvironm	2016	Scott Peck	US	2020	plasma membrane, spectral counting, water stress, primary root, root cap	plasma membranes of roots in response to water stress			water logging/hypoxia
PXD008315	6	469306	108946	0.232	43427	2	seed	Maize_Proteome_TK01	Molecular Responses of Maize Shoot to a Plant Derived Smoke Solution	jPOST	Honey Bantam			Orbitrap Fusion ETD	Aslam et al. (2019)	2019	Setsuko Komatsu	Japan	2019	smoke, roots				smoke
PXD008186	18	190037	78407	0.413	50635	1	leaf	Comparative proteomic analysis of maize (Zea may L.) seedlings under rice black-streaked dwarf virus infection	as PXD	PRIDE	B73	x		Q Exactive	Yuetal2018BCMPlantBiology	2018	Shuanggui Tie	China	2017	rough dwarf disease, Rice black streaked dwarf virus, differentially expressed proteins, metabolism	there is a 2011 paper listed in the PXD which was wrong (2DE gels & MALDI).Correct paper is Yuetal2018. TMT-128 & TMT129	TMT			virus
PXD028987	18	125731	24708	0.197	2197	1	root	Hypoxia-induced aquaporins and regulation of redox homeostasis by a trans-plasma membrane electron transport system in maize roots	as PXD	PRIDE	Gelber Badischer Landmais			LTQ Orbitrap Elite	Hofmann et al (2022) Antioxidants	2022	Stefanie Wienkoop	Austria	2022	Antioxidant, aquaporin, electron transport system, hypoxia, plasma membrane, plant growth regulators, redox homeostasis, root, Zea mays L.,				water logging/hypoxia
PXD033386	18	224716	83480	0.371	8130	1	root	Zea mays under 24 h hypoxia - shotgun of soluble proteins	Hypoxia-induced aquaporins and regulation of redox homeostasis by a trans-plasma membrane electron transport system in maize roots	PRIDE	Gelber Badischer Landmais			Q Exactive HF	Hofmann et al (2022) Antioxidants	2022	Stefanie Wienkoop	Austria	2022	roots, hypoxia, soluble proteins				water logging/hypoxia
PXD002853	10417	332377513	72480339	0.218	2827041	62	anther, cortex, ear, elongation zone, embryo, endosperm, germ kernel, internode, juvenile leaf, leaf, maturation zone, pericarp aleurone, pollen, pollen tube, pollen W23, primary root, secondary root, silk, spikelet, stele, tassel	Transcriptome and proteome derived networks reveal distinct and complementary gene relationships	Integration of omic networks in a developmental atlas of maize	MassIVE	B73	x		LTQ Velos	Walleyetal2016Science	2016	Steven P. Briggs	US	2016	transcriptome, gene regulatory network, developmental atlas	big data set maize atlas
PXD002575	64	1495637	392216	0.262	143076	4	root - Plasma membrane	Zea mays AM fungi interaction	A rice Serine/Threonine receptor-like kinase regulates arbuscular mycorrhizal symbiosis at the peri-arbuscular membrane	PRIDE	B73	x		LTQ Orbitrap Velos	Roth et al. (2018)	2018	Uta Paszkowski	UK/Italy	2018	fungi, plasma membrane, peri-arbuscular membrane					fungus
PXD024698	12	293201	176018	0.6	61673	4	silk	Proteome impact on maize silks under the priming state induced by Trichoderma root colonization	as PXD	PRIDE	B73	x		Q Exactive	Agostini et al. (2021)Planta	2021	Valeria A. Campos-Bermudez	Argentina	2021	Trichoderma,Induced systemic response, Fusarium					fungus
PXD019635	16	285430	194169	0.68	47238	1	ribosome	A new cost-effective ribosome profiling technique complements the functional genome annotation and reveals a key role of genic 3’ untranslated region in plant translatomic variation	Large-scale translatome profiling annotates the functional genome and reveals the key role of genic 3' untranslated regions in translatomic variation in plants	PRIDE	B73	x		Q Exactive	Zhu et al (2021)Plant Comm	2021	Wanchao Zhu/Lin Li	China	2021	3'Ribo-seq, Protein MS, eQTL
PXD026096	2	551034	264215	0.479	61838	1	seedling	A new cost-effective ribosome profiling technique complements the functional genome annotation and reveals a key role of genic 3’ untranslated region in plant translatomic variation	n/a	PRIDE	B73 (likely)	x		Q Exactive HF	no publication found (Sept 3, 2023)	n/a	Wanchao Zhu/Lin Li	China	2021	leaves
PXD040256	8	106,24	16430	0.155	3373	1	xylem	Identification of maize xylem sap	n/a	iProX	no information provided in PXD			LTQ Orbitrap XL	no publication found (Sept 3, 2023)	n/a	Xinhua Zhan	China	2023	Acropetal translocation, xylem, polycyclic aromatic hydrocarbons
PXD016033	2	181574	90060	0.496	19469	1	anther mitochondria	Mechanism of sterility and fertility restoration in C-type cytoplasm male sterility maize by different omics methods	Comparative proteomic analysis of mitochondrial proteins from maize CMS-C sterile, maintainer and restorer anthers	iProX	Ces87-1Rf4Rf4			Q Exactive	Zhang et al. (2020)	2021	Yadong Xue	China	2021	Cytoplasmic male sterility (CMS), mitochondrion, restorer, anther	mitochondria; iTRAQ-114/115/116/117/118
PXD012022	20	283874	86856	0.306	15243	1	seedling	Comparative Proteomic Analysis of MCMV and SCMV Synergistic Infection in Maize B73	Proteomic Changes during MCMV Infection Revealed by iTRAQ Quantitative Proteomic Analysis in Maize	iProX	B73	x		TripleTOF 5600	Dandetal2020IntJMolSci	2018	Yajuan Qian	China	2018	Virus infection, MCMV, SCMV					virus
PXD015819	30/45	1103685	550858	0.499108	105702	8	leaf	Two Maize Hybrids Seedlings and their parents	Comparative proteomic analysis reveals that the Heterosis of two maize hybrids is related to enhancement of stress response and photosynthesis respectively	iProX	hybrids ZD808 & ZD909 and their parents			Q Exactive	Wangetal2021BMCPlantBiology	2021	Yinghong Pan	China	2019	seedling, heterosis, hybrid,
PXD012344	20	372101	127356	0.342	50291	1	root	Maize Root system iTRAQ result under drought stress	Comparative Proteomics Analysis of the Seedling Root Response of Drought-sensitive and Drought-tolerant Maize Varieties to Drought Stress	PRIDE	Chang 7-2 & TS41			TripleTOF 5600	Zeng et al. (2019)	2019	Yunling Peng	China	2019	Root, drought stress, varieties		iTRAQ		drought
PXD023426	36	1348786	624150	0.463	124220	1	seedling	Maize chilling KR701 hei8834 LC-MS/MS	Comparative Proteomics Combined with Morphophysiological Analysis Revealed Chilling Response Patterns in Two Contrasting Maize Genotypes	PRIDE	KR701 & hei8834			Orbitrap Fusion	Zou et al. (2022)	2022	Zecheng Zuo	China	2022	chilling		TMT		cold

### Sheet: Supp Data Set 1B -PXDs-rejected
Supplemental Data Set S1B. PXDs that did not pass our criteria for incorporation into the maize PeptideAtlas.
PXD (until June 16, 2023)	what is in this PXD/comments/issues	Title PXD	Repos	Species lreported in PXD	B73 or other CV	Instrument	Publication	year of publication	LabHead/submitter	Announce Date	Keywords
PXD022456	these do not include maize plants samples	Confirmation of plant viral proteins and identification of specific viral strains by nanoLC-ESI-Q-TOF using single-leaf-tissue samples	PRIDE	Phaseolus vulgaris; Prunus armeniaca;Triticum aestivum (Wheat); Chenopodium giganteum; Sorghum bicolor; Prunus domestica; Zea mays (Maize); Hordeum vulgare (Barley);Brassica rapa subsp. pekinensis; Nicotiana tabacum (Common tobacco);		maXis	Cejnar(2020)Pathogens	2020	Pavel Cejnar	2020-11-20	plant, viral proteins, LC-MSMS, WDV, BYDV/BYDV-PAV, BMV, TAV, CaMV, TMV, TVCV, PPV, TuMV, BCMV, SrMV, SCMV, TRSV, BBWV-2
PXD007907	this is not maize sample	Tef (Eragrostis tef) iTRAQ-labelled protein fractions	PRIDE	Rice(O. sativa); Zea mays; Hordeum vulgare (Barley)		6520 Quadrupole Time-of-Flight LC/MS	Kamies(2017)Proteomes	2017	Rizqah Kamies	2017-11-21	tef, dehydration stress, total proteins, OFFGEL fractionation, iTRAQ, quantitative proteomics
PXD021577	these do not include maize plants samples	Dietary protein in vitro digest (LC-MS)	PRIDE	Solanum tuberosum (Potato); Triticum aestivum (Wheat); Bos taurus (Bovine); Pisum sativum (Garden pea); Gallus gallus (Chicken); Zea mays (Maize); Saccharomyces cerevisiae (Baker's yeast)		Q Exactive	Jochems(2020)npjSciOfFood	2020	Antoine America	2021-09-09	dietary protein
PXD008103	this is not maize sample; instead old human samples	Proteomics study of 1630 death registries	PRIDE	Mus musculus (Mouse); Enterobacteriaceae bacterium S16791; Arabidopsis thaliana;Cicer arietinum (Chickpea) (Garbanzo); Rice(O. sativa); Solanum tuberosum (Potato); Rattus norvegicus (Rat);Homo sapiens (Human); Yersinia pestis YN2179; scientific name: Zea mays (Maize); NCBI TaxID: 4577; scientific name: Nicotiana tabacum (Common tobacco); NCBI TaxID: 409		Orbitrap Fusion ETD	dAmato(2017)Jproteomics	2017	Alfonsina D'Amato	2018-03-01	yersina pestis, EVA film, mass spectrometry
PXD001382	this is from someone interested in old samples; no paper	ancient_maize_MS	MassIVE	Zea mays		LTQ	Dataset with its publication pending	not published	Lisandra Zepeda	2014-10-06
PXD001508	nothing relating to maize	Metaproteomic analysis of a mixed microbial communities extracted from biogas plant sludge	PRIDE	Zea mays		LTQ Orbitrap Elite	Kohrs et al. (2015)	2015	Dr. Dirk Benndorf	2015-07-21	Metaproteomics, Biogas plant, Microbial communities, Differential centrifugation, Metabolism,
PXD001508	nothing relating to maize	Metaproteomic analysis of a mixed microbial communities extracted from biogas plant sludge	PRIDE	Zea mays		LTQ Orbitrap Elite	Kohrs et al. (2015)	2015	Dr. Dirk Benndorf	2015-07-21	Metaproteomics, Biogas plant, Microbial communities, Differential centrifugation, Metabolism,
PXD012810	This is the wrong PXD listed in the publication	Systematic Discovery of Deeply Conserved Plant Protein Complexes	PRIDE	Zea mays	not indicated	Orbitrap Fusion	MCWhiteetal2020Cell	2020	Edward Marcotte	2019-10-28	protein complexes, SEC,
PXD012849	this is MALDI data	Characterization of the Zein Protein Composition in Maize Flour Extracts	PRIDE	Zea mays		BrukerMaldi-tof	Postu et al. (2019)	2019	Prof. Dr. Michael O. Glocker	2019-06-12	flour, zein proteins, 2D gel electrophoresis, MALDI-MS, peptide mass fingerprinting, data base search, custom-built sequence data base
PXD014743	protein mix bought from company	Identification of zein proteome by multi-enzyme digestion	iProX	Zea mays		TripleTOF 5600	Li et al. (2020)	2020	Jinlan Zhang	2019-07-25	Excipient zein, In silicon digestion, Multi enzyme digestion, Proteomics, Peptidomics,
PXD016685	this seems the same as PXD016743	Comparative proteomic analysis reveals that exogenous 6-benzyladenine (6-BA) improves the defense system activity of waterlogged summer maize	iProX	Zea mays		Q Exactive	Hu et al. (2020)	2020	Jiwang Zhang	2020-11-18	leaf, Tandem Mass Tags, waterlogging, 6- benzyladenine,
PXD026648	metaproteomics of microbes in maize dough	Metaproteomics of a fermented maize dough	PRIDE	Zea mays		LTQ Orbitrap Velos	Rizo et al. (2021)	2021	Romina Ma. de la Paz Rodr�guez Sanoja	2022-02-17	Pozol, traditional fermented food, metaproteome,
PXD026781	fungal metaproteome in maize dough	Fungal metaproteome of a fermented maize dough	PRIDE	Fungi		LTQ Orbitrap Velos	Rizoetal(2021)FrontiersNutrition	2021	Romina Ma. de la Paz Rodriguez Sanoja	2021-07-14	Pozol, traditional fermented food, metaproteomic,
PXD036246	this is MALDI data	Comparative protein profiles of differentially temperature tolerant maize genotypes	PRIDE	Zea mays		4800 Proteomics Analyzer	10.6019/PXD036246; Ramazan, Jan & John (2023)	2023	RiffatJohn	2023-05-10	maize, protein abundance,2D-PAGE, low temperature stress,
PXD000027	salt treatment and control; phosphorylation	maize leaf ESI-Q-TOF MS	PRIDE	Zea mays	cv. Nongda 108	ESI-Q-TOF synapt MS	Hu et al. (2013)	2013	Yufeng Hu	2012-12-14	cv. nongda 108, leaf,
PXD027588	Synapt data	Deciphering the major metabolic pathways associated with aluminum tolerance in popcorn roots using label-free quantitative proteomics	PRIDE	Zea mays	11-60 & 11-133	SYNAPT G2-Si	Pintoetal(2021) Planta	2021	Jos� Marcelo SorianoViana	2023-05-22	metabolic pathways, label-free proteomics, popcorn root,Aluminum stress,
PXD038609	Synapt data	Multiomic approaches reveal hormonal modulation and nitrogen uptake and assimilation on the initial growth of maize inoculated with Herbaspirillum seropedicae	PRIDE	Zea mays		SYNAPT G2-Si	Irineu LESDS et al. (2022)	2022	Fabio LopesOlivares	2023-03-11	endophytic bacteria, biostimulation, Herbaspirillum spp., diazotrophs, plant-growth promotion, biofertilizer,
PXD001793	ONLY XML files no raws	Proteome response in maize to methyl jasmonate	PRIDE	Zea mays	L. Dongnong 250	QSTAR	Zhang et al 2015 BMC Genomics	2015	Guohua Yin	2015-03-25	2-DE, methyl jasmonate, qRT-PCR, Asian corn borer, bio-control,
PXD002166	unrecognized fragmentation	Peroxidase B6T173 (ZmPrx35) from insect-resistant maize (Zea mays, p84C3) kernels	PRIDE	Zea mays	p84C3	LTQ	L�pez-Castillo et al. (2015)	2015	Robert Winkler	2015-08-21	insect resistance, plant peroxidase, activity-directed proteomics
PXD008464	wiff scan files missing	An integrated analysis of protein abundance, transcript level and tissue diversity to reveal developmental regulation of maize	PRIDE	Zea mays	B73	TripleTOF 5600	Jia et al. (2017)	2017	Zuxin Zhang	2018-01-02	Differentially expressed proteins, SWATH-MS, Tissue-specific proteins, Transcriptome,
PXD009436	NO MS2 Scans. This is DIA	Differentially abundant proteins associated with heterosis in the primary roots of popcorn	PRIDE	Zea mays	F1 hybrid UENF/UEMO1 and	Synapt MS	Rockenbach et al. (2018)	2018	Vanildo Silveira	2018-05-17	Popcorn, Heterosis, Non-additive effect, Shotgun proteomics, Synapt G2 Si, Progenesis,
PXD010583	Nov 3 2021 email. MaXis.not_from_Maize	UmPit2 processing by Maize AF	PRIDE	Zea mays	cv Early Golden Bantam (EGB)	maXis	Misas Villamil et al. (2019)	2019	Pitter Florian Huesgen	2019-02-25	AF UmPit2 PLCPs
PXD010584	recombinant proteins	PID14 processing by Maize AF PLCPs	PRIDE	Zea mays	cv Early Golden Bantam (EGB)	maXis	Misas Villamil et al. (2019)	2019	Pitter Florian Huesgen	2019-02-25	PID14 AF PLCPs Apoplastic Fluid,
PXD010596	Nov 3 2021 email. MaXis.not_from_Maize	Maize AF F24 PICS	PRIDE	Zea mays	cv Early Golden Bantam (EGB)	maXis	Misas Villamil et al. (2019)	2019	Pitter Florian Huesgen	2019-02-25	AF PICS PLCPs Apoplastic Fluid,
PXD039418	no raw data; PXD withdrawn	Proteomes and Ubiquitylome Analyses of Maize Endoplasmic Reticulum Under Heat Stress	PRIDE	Zea mays		Orbitrap Fusion; LTQ Orbitrap	Gao et al. (2023)	2023	benshengli	2023-05-10	proteomics, Endoplasmic reticulum, ubiquitination, maize,Heat stress,
