## Supplemental Data Set S2 for "The *Zea mays* PeptideAtlas – a new maize community resource"

### Sheet: Suppl Table 2
Supplemental Data Set S2. Experiment list and search key for PTMs and other mass modifications.
PXD/Experiment	N Raw	N mzML	Organism Part	Instrument	Fragmentation	High Accuracy in MS1	Labeling (multiplexing)	Phospho-enriched	Digestion (enzyme)	Other	Search Engine	N runs	Run Time hrs total	S[166] ID'd	T[181] ID'd	Y[243] ID'd	mzML N Spectra	Spectra ID'd	Total Spectra	% Spectra ID'd 0.075	Decoy IDs at FDR 0.002	FDR after discard 0.003	N Decoy/N Matched Spectra 0.001	search Key for mods
PXD001125/A3237_A3239_Seedling_Root_Cells_Inbred_Waterlogging_iTRAQ8	16	16	root	Q Exactive	HR_HCD	TRUE	iTRAQ8	N	Trypsin	iTRAQ8	msfragger split	32	4.5	-	-	-	-	197429	321624	0.614	47	0.0003	0.00024	ABCTWX
PXD002027/FR697_Plasma_mem_primary_root_Temporal_control_3-7mm_apical	60	60	root	LTQ Orbitrap XL	LR_IT_CID	TRUE	none	N	Trypsin	-	msfragger split	120	0	-	-	-	-	176026	514895	0.342	7	0	4e-05	ABCDEFT
PXD002027/FR697_Plasma_mem_primary_root_Temporal_control_3mm_apical	60	60	root	LTQ Orbitrap XL	LR_IT_CID	TRUE	none	N	Trypsin	-	msfragger split	120	0	-	-	-	-	180797	533745	0.339	15	0.0001	8e-05	ABCDEFT
PXD002027/FR697_Plasma_mem_primary_root_Temporal_control_7-12mm_apical	60	60	root	LTQ Orbitrap XL	LR_IT_CID	TRUE	none	N	Trypsin	-	msfragger split	120	0	-	-	-	-	178944	517974	0.345	4	0	2e-05	ABCDEFT
PXD002027/FR697_Plasma_mem_primary_root_Water-stressed_3-7mm_apical	60	60	root	LTQ Orbitrap XL	LR_IT_CID	TRUE	none	N	Trypsin	-	msfragger split	120	0	-	-	-	-	176885	524295	0.337	14	0.0001	8e-05	ABCDEFT
PXD002027/FR697_Plasma_mem_primary_root_Water-stressed_3mm_apical	60	60	root	LTQ Orbitrap XL	LR_IT_CID	TRUE	none	N	Trypsin	-	msfragger split	120	0	-	-	-	-	186041	546272	0.341	29	0.0002	0.00016	ABCDEFT
PXD002027/FR697_Plasma_mem_primary_root_Well-watered_3-7mm_apical	60	60	root	LTQ Orbitrap XL	LR_IT_CID	TRUE	none	N	Trypsin	-	msfragger split	120	0	-	-	-	-	175890	521250	0.337	36	0.0002	0.0002	ABCDEFT
PXD002027/FR697_Plasma_mem_primary_root_Well-watered_3mm_apical	60	60	root	LTQ Orbitrap XL	LR_IT_CID	TRUE	none	N	Trypsin	-	msfragger split	120	0	-	-	-	-	182058	530153	0.343	8	0	4e-05	ABCDEFT
PXD002027/FR697_Plasma_mem_primary_root_Well-watered_7-12mm_apical	60	60	root	LTQ Orbitrap XL	LR_IT_CID	TRUE	none	N	Trypsin	-	msfragger split	120	0	-	-	-	-	189663	539186	0.352	29	0.0002	0.00015	ABCDEFT
PXD002379/W64A_endosperm_DeB30_genotype	4	4	endosperm	Q Exactive	HR_HCD	TRUE	none	N	Trypsin	-	msfragger split	8	0	-	-	-	-	97874	128394	0.762	9	0.0001	9e-05	ABCDEFT
PXD002379/W64A_endosperm_Fl1_genotype	4	4	endosperm	Q Exactive	HR_HCD	TRUE	none	N	Trypsin	-	msfragger split	8	0	-	-	-	-	91800	127617	0.719	9	0.0001	0.0001	ABCDEFT
PXD002379/W64A_endosperm_Fl2_genotype	4	4	endosperm	Q Exactive	HR_HCD	TRUE	none	N	Trypsin	-	msfragger split	8	0	-	-	-	-	95759	124909	0.767	14	0.0002	0.00015	ABCDEFT
PXD002379/W64A_endosperm_Mc_genotype	4	4	endosperm	Q Exactive	HR_HCD	TRUE	none	N	Trypsin	-	msfragger split	8	0	-	-	-	-	88541	114113	0.776	12	0.0001	0.00014	ABCDEFT
PXD002379/W64A_endosperm_o1_genotype	4	4	endosperm	Q Exactive	HR_HCD	TRUE	none	N	Trypsin	-	msfragger split	8	0	-	-	-	-	98021	118908	0.824	28	0.0003	0.00029	ABCDEFT
PXD002379/W64A_endosperm_o2_genotype	4	4	endosperm	Q Exactive	HR_HCD	TRUE	none	N	Trypsin	-	msfragger split	8	0	-	-	-	-	75153	97387	0.772	5	0.0001	7e-05	ABCDEFT
PXD002379/W64A_endosperm_WT	4	4	endosperm	Q Exactive	HR_HCD	TRUE	none	N	Trypsin	-	msfragger split	8	0	-	-	-	-	104430	129633	0.806	13	0.0001	0.00012	ABCDEFT
PXD002575/B73_root_Arbuscular_Plasma_Membrane	16	16	root	LTQ Orbitrap Velos	LR_IT_CID	TRUE	none	N	Trypsin	-	msfragger split	32	0	-	-	-	-	87753	361201	0.243	10	0.0001	0.00011	ABCDEFT
PXD002575/B73_root_Arbuscular_Total_Plasma_Membrane_Fraction	16	16	root	LTQ Orbitrap Velos	LR_IT_CID	TRUE	none	N	Trypsin	-	msfragger split	32	0	-	-	-	-	113023	404898	0.279	12	0.0001	0.00011	ABCDEFT
PXD002575/B73_root_Mock_Inoculated_Plasma_Membrane	16	16	root	LTQ Orbitrap Velos	LR_IT_CID	TRUE	none	N	Trypsin	-	msfragger split	32	0	-	-	-	-	88668	369475	0.24	17	0.0002	0.00019	ABCDEFT
PXD002575/B73_root_Mock_Total_Plasma_Membrane_Fraction	16	16	root	LTQ Orbitrap Velos	LR_IT_CID	TRUE	none	N	Trypsin	-	msfragger split	32	0	-	-	-	-	102772	360063	0.285	9	0.0001	9e-05	ABCDEFT
PXD002586/B73_Leaf_iTRAQ4_phospho_TiO2_iodoacetamide_SA	3	3	leaf	Q Exactive	HR_HCD	TRUE	iTRAQ4	Y	Trypsin	iTRAQ4	msfragger split	6	0	1221	217	1	-	1306	14714	0.089	0	0	0	ABGHTYZ
PXD002853/Anther_1	0	58	anther	LTQ Velos	LR_IT_CID	FALSE	none	N	Trypsin	1 corrupt raw file	comet notsplit	58	33.7	-	-	-	-	274342	1252465	0.219	220	0.0007	0.0008	EFIJT
PXD002853/Anther_2	0	317	anther	LTQ Velos	LR_IT_CID	FALSE	none	N	Trypsin	1 corrupt raw file	comet notsplit	317	284.81	-	-	-	-	2490561	10823636	0.23	1953	0.0007	0.00078	EFIJT
PXD002853/Anther_phospho_1	0	38	anther	LTQ Velos	LR_IT_CID	FALSE	none	Y	Trypsin	mzXML data	comet notsplit	38	117.36	14310	1659	69	-	108084	785671	0.138	102	0.0009	0.00094	EFHIJT
PXD002853/Anther_phospho_2	0	95	anther	LTQ Velos	LR_IT_CID	FALSE	none	Y	Trypsin	mzXML data	comet notsplit	95	495.01	62249	8658	390	-	802912	3273736	0.245	327	0.0004	0.00041	EFHIJT
PXD002853/Cortex	0	225	cortex	LTQ Velos	LR_IT_CID	FALSE	none	N	Trypsin	mzXML data	comet notsplit	225	201.16	-	-	-	-	2048524	7694911	0.266	1797	0.0008	0.00088	EFIJT
PXD002853/Cortex_phospho	0	93	cortex	LTQ Velos	LR_IT_CID	FALSE	none	Y	Trypsin	mzXML data	comet notsplit	93	516.89	34969	2925	116	-	709433	3474926	0.204	713	0.0009	0.00101	EFHIJT
PXD002853/Ear_1	0	346	ear	LTQ Velos	LR_IT_CID	FALSE	none	N	Trypsin	mzXML data	comet notsplit	346	353.67	-	-	-	-	4132366	13339614	0.31	3313	0.0007	0.0008	EFIJT
PXD002853/Ear_2	0	58	ear	LTQ Velos	LR_IT_CID	FALSE	none	N	Trypsin	mzXML data	comet notsplit	58	35.15	-	-	-	-	511895	1299545	0.394	144	0.0003	0.00028	EFIJT
PXD002853/Ear_phospho_1	0	198	ear	LTQ Velos	LR_IT_CID	FALSE	none	Y	Trypsin	mzXML data	comet notsplit	198	1061.51	203542	20740	522	-	1530983	6953999	0.22	1294	0.0008	0.00085	EFHIJT
PXD002853/Ear_phospho_2	0	94	ear	LTQ Velos	LR_IT_CID	FALSE	none	Y	Trypsin	1 corrupt raw file	comet notsplit	94	338.85	138338	12249	980	-	594660	2251630	0.264	371	0.0006	0.00062	EFHIJT
PXD002853/Elongation_Zone	0	116	elongation zone	LTQ Velos	LR_IT_CID	FALSE	none	N	Trypsin	mzXML data	comet notsplit	116	110.67	-	-	-	-	1340746	4316290	0.311	1087	0.0008	0.00081	EFIJT
PXD002853/Elongation_Zone_phospho	0	73	elongation zone	LTQ Velos	LR_IT_CID	FALSE	none	Y	Trypsin	mzXML data	comet notsplit	73	410.19	43799	4553	116	-	703652	2766668	0.254	674	0.0009	0.00096	EFHIJT
PXD002853/Embryo_1	0	174	embryo	LTQ Velos	LR_IT_CID	FALSE	none	N	Trypsin	mzXML data	comet notsplit	174	160.63	-	-	-	-	1354696	6153648	0.22	1290	0.0009	0.00095	EFIJT
PXD002853/Embryo_2	0	173	embryo	LTQ Velos	LR_IT_CID	FALSE	none	N	Trypsin	mzXML data	comet notsplit	173	105.68	-	-	-	-	824504	3907305	0.211	703	0.0008	0.00085	EFIJT
PXD002853/Embryo_phospho_1	0	57	embryo	LTQ Velos	LR_IT_CID	FALSE	none	Y	Trypsin	mzXML data	comet notsplit	57	279.64	40761	3195	375	-	289994	1913342	0.152	268	0.0008	0.00092	EFHIJT
PXD002853/Embryo_phospho_2	0	141	embryo	LTQ Velos	LR_IT_CID	FALSE	none	Y	Trypsin	mzXML data	comet notsplit	141	479.61	16988	1136	43	-	366186	3222405	0.114	319	0.0008	0.00087	EFHIJT
PXD002853/Endosperm_1	0	648	endosperm	LTQ Velos	LR_IT_CID	FALSE	none	N	Trypsin	mzXML data	comet notsplit	648	633.44	-	-	-	-	5289434	24305928	0.218	4386	0.0008	0.00083	EFIJT
PXD002853/Endosperm_2	0	413	endosperm	LTQ Velos	LR_IT_CID	FALSE	none	N	Trypsin	10 corrupt raw files	comet notsplit	413	257.83	-	-	-	-	1520434	9444416	0.161	1202	0.0007	0.00079	EFIJT
PXD002853/Endosperm_phospho_1	0	295	endosperm	LTQ Velos	LR_IT_CID	FALSE	none	Y	Trypsin	mzXML data	comet notsplit	295	1529.04	273279	29639	465	-	1197176	10159041	0.118	1194	0.0009	0.001	EFHIJT
PXD002853/Endosperm_phospho_2	0	293	endosperm	LTQ Velos	LR_IT_CID	FALSE	none	Y	Trypsin	3 corrupt raw files	comet notsplit	293	959.77	188624	13386	303	-	792303	6486807	0.122	718	0.0008	0.00091	EFHIJT
PXD002853/Germ_Kernel_1	0	56	germ kernel	LTQ Velos	LR_IT_CID	FALSE	none	N	Trypsin	mzXML data	comet notsplit	56	36.7	-	-	-	-	160318	1375321	0.117	142	0.0008	0.00089	EFIJT
PXD002853/Germ_Kernel_2	0	143	germ kernel	LTQ Velos	LR_IT_CID	FALSE	none	N	Trypsin	mzXML data	comet notsplit	143	180.69	-	-	-	-	1105839	6874335	0.161	1008	0.0009	0.00091	EFIJT
PXD002853/Germ_Kernel_phospho_1	0	153	germ kernel	LTQ Velos	LR_IT_CID	FALSE	none	Y	Trypsin	mzXML data	comet notsplit	153	590.65	36848	3687	415	-	852635	3906599	0.218	871	0.0009	0.00102	EFHIJT
PXD002853/Germ_Kernel_phospho_2	0	9	germ kernel	LTQ Velos	LR_IT_CID	FALSE	none	Y	Trypsin	mzXML data	comet notsplit	9	53.59	8602	856	49	-	62803	352554	0.178	73	0.0011	0.00116	EFHIJT
PXD002853/Internode	0	268	internode	LTQ Velos	LR_IT_CID	FALSE	none	N	Trypsin	mzXML data	comet notsplit	268	240.03	-	-	-	-	1901669	8982834	0.212	1553	0.0008	0.00082	EFIJT
PXD002853/Internode_phospho	0	190	internode	LTQ Velos	LR_IT_CID	FALSE	none	Y	Trypsin	mzXML data	comet notsplit	190	943.96	189395	16481	726	-	813990	5971030	0.136	693	0.0008	0.00085	EFHIJT
PXD002853/Juvenile_Leaf	0	122	juvenile leaf	LTQ Velos	LR_IT_CID	FALSE	none	N	Trypsin	mzXML data	comet notsplit	122	109.07	-	-	-	-	779685	4125256	0.189	559	0.0007	0.00072	EFIJT
PXD002853/Juvenile_Leaf_phospho_1	0	159	juvenile leaf	LTQ Velos	LR_IT_CID	FALSE	none	Y	Trypsin	1 corrupt raw file	comet notsplit	159	946.8	8331	1073	24	-	729042	5278597	0.138	1057	0.0013	0.00145	EFHIJT
PXD002853/Juvenile_Leaf_phospho_2	0	20	juvenile leaf	LTQ Velos	LR_IT_CID	FALSE	none	Y	Trypsin	1 corrupt raw file	comet notsplit	20	71.79	935	135	3	-	72935	469318	0.155	89	0.0011	0.00122	EFHIJT
PXD002853/Leaf_1	0	400	leaf	LTQ Velos	LR_IT_CID	FALSE	none	N	Trypsin	mzXML data	comet notsplit	400	271.91	-	-	-	-	2434219	9774676	0.249	2016	0.0008	0.00083	EFIJT
PXD002853/Leaf_2	0	596	leaf	LTQ Velos	LR_IT_CID	FALSE	none	N	Trypsin	mzXML data	comet notsplit	596	1027.59	-	-	-	-	8680720	22113543	0.393	9625	0.001	0.00111	EFIJT
PXD002853/Leaf_phospho_1	0	576	leaf	LTQ Velos	LR_IT_CID	FALSE	none	Y	Trypsin	3 corrupt raw files	comet notsplit	576	1960.73	127349	15285	412	-	2782641	12746508	0.218	2815	0.0009	0.00101	EFHIJT
PXD002853/Leaf_phospho_2	0	356	leaf	LTQ Velos	LR_IT_CID	FALSE	none	Y	Trypsin	3 corrupt raw files	comet notsplit	356	2426.93	319380	28080	852	-	3160863	15344438	0.206	3011	0.0009	0.00095	EFHIJT
PXD002853/Maturation_Zone	0	114	maturation zone	LTQ Velos	LR_IT_CID	FALSE	none	N	Trypsin	mzXML data	comet notsplit	114	120.58	-	-	-	-	1441540	4270080	0.338	1167	0.0008	0.00081	EFIJT
PXD002853/Maturation_Zone_phospho	0	73	maturation zone	LTQ Velos	LR_IT_CID	FALSE	none	Y	Trypsin	mzXML data	comet notsplit	73	409.49	69569	8206	136	-	682796	2610729	0.262	601	0.0008	0.00088	EFHIJT
PXD002853/Meristem	0	145	meristem	LTQ Velos	LR_IT_CID	FALSE	none	N	Trypsin	mzXML data	comet notsplit	145	155.18	-	-	-	-	1922603	5336343	0.36	1758	0.0008	0.00091	EFIJT
PXD002853/Meristem_phospho	0	76	meristem	LTQ Velos	LR_IT_CID	FALSE	none	Y	Trypsin	mzXML data	comet notsplit	76	401.29	92819	8282	367	-	353265	2485476	0.142	295	0.0008	0.00084	EFHIJT
PXD002853/Pericarp_Aleurone_1	0	202	pericarp aleurone	LTQ Velos	LR_IT_CID	FALSE	none	N	Trypsin	1 corrupt raw file	comet notsplit	202	122.8	-	-	-	-	695473	4427469	0.157	539	0.0007	0.00078	EFIJT
PXD002853/Pericarp_Aleurone_2	0	271	pericarp aleurone	LTQ Velos	LR_IT_CID	FALSE	none	N	Trypsin	mzXML data	comet notsplit	271	254.97	-	-	-	-	1786602	9504081	0.188	1511	0.0008	0.00085	EFIJT
PXD002853/Pericarp_Aleurone_phospho_1	0	101	pericarp aleurone	LTQ Velos	LR_IT_CID	FALSE	none	Y	Trypsin	mzXML data	comet notsplit	101	352.76	9975	1203	46	-	466593	2250381	0.207	432	0.0008	0.00093	EFHIJT
PXD002853/Pericarp_Aleurone_phospho_2	0	118	pericarp aleurone	LTQ Velos	LR_IT_CID	FALSE	none	Y	Trypsin	mzXML data	comet notsplit	118	569.71	30679	3704	232	-	430774	3685040	0.117	406	0.0009	0.00094	EFHIJT
PXD002853/Pericarp_Aleurone_phospho_3	0	8	pericarp aleurone	LTQ Velos	LR_IT_CID	FALSE	none	Y	Trypsin	mzXML data	comet notsplit	8	51.34	207	18	-	-	32569	319217	0.102	21	0.0006	0.00064	EFHIJT
PXD002853/Pollen	0	145	pollen	LTQ Velos	LR_IT_CID	FALSE	none	N	Trypsin	mzXML data	comet notsplit	145	138.47	-	-	-	-	901314	5174913	0.174	711	0.0007	0.00079	EFIJT
PXD002853/Pollen_phospho_1	0	19	pollen	LTQ Velos	LR_IT_CID	FALSE	none	Y	Trypsin	mzXML data	comet notsplit	19	72.06	9459	903	43	-	109278	470269	0.232	99	0.0008	0.00091	EFHIJT
PXD002853/Pollen_phospho_2	0	76	pollen	LTQ Velos	LR_IT_CID	FALSE	none	Y	Trypsin	mzXML data	comet notsplit	76	421.76	23667	2627	147	-	485827	2646797	0.184	473	0.0009	0.00097	EFHIJT
PXD002853/Pollen_Tube	0	116	pollen tube	LTQ Velos	LR_IT_CID	FALSE	none	N	Trypsin	mzXML data	comet notsplit	116	102.67	-	-	-	-	675251	3803265	0.178	703	0.001	0.00104	EFIJT
PXD002853/Pollen_Tube_phospho	0	77	pollen tube	LTQ Velos	LR_IT_CID	FALSE	none	Y	Trypsin	mzXML data	comet notsplit	77	375.77	26005	5567	108	-	403771	2326340	0.174	437	0.001	0.00108	EFHIJT
PXD002853/Pollen_W23	0	145	pollen	LTQ Velos	LR_IT_CID	FALSE	none	N	Trypsin	mzXML data	comet notsplit	145	129.87	-	-	-	-	987401	5028889	0.196	779	0.0007	0.00079	EFIJT
PXD002853/Pollen_W23_phospho	0	114	pollen	LTQ Velos	LR_IT_CID	FALSE	none	Y	Trypsin	mzXML data	comet notsplit	114	647.87	44865	4783	235	-	779390	4390979	0.177	892	0.001	0.00114	EFHIJT
PXD002853/Primary_Root	0	145	root	LTQ Velos	LR_IT_CID	FALSE	none	N	Trypsin	mzXML data	comet notsplit	145	124.17	-	-	-	-	900099	4590626	0.196	776	0.0008	0.00086	EFIJT
PXD002853/Primary_Root_phospho	0	76	root	LTQ Velos	LR_IT_CID	FALSE	none	Y	Trypsin	mzXML data	comet notsplit	76	462.5	86749	7170	303	-	390052	2579904	0.151	392	0.0009	0.001	EFHIJT
PXD002853/Secondary_Root	0	180	root	LTQ Velos	LR_IT_CID	FALSE	none	N	Trypsin	mzXML data	comet notsplit	180	159.05	-	-	-	-	1319584	6165813	0.214	1135	0.0008	0.00086	EFIJT
PXD002853/Secondary_Root_phospho	0	57	root	LTQ Velos	LR_IT_CID	FALSE	none	Y	Trypsin	mzXML data	comet notsplit	57	322.79	30558	2381	139	-	213063	1824175	0.117	165	0.0007	0.00077	EFHIJT
PXD002853/Silk	0	321	silk	LTQ Velos	LR_IT_CID	FALSE	none	N	Trypsin	mzXML data	comet notsplit	321	210.82	-	-	-	-	1165839	8993078	0.13	800	0.0006	0.00069	EFIJT
PXD002853/Silk_phospho_1	0	149	silk	LTQ Velos	LR_IT_CID	FALSE	none	Y	Trypsin	mzXML data	comet notsplit	149	449.18	64496	5419	372	-	708125	3449374	0.205	602	0.0008	0.00085	EFHIJT
PXD002853/Silk_phospho_2	0	83	silk	LTQ Velos	LR_IT_CID	FALSE	none	Y	Trypsin	1 corrupt raw file	comet notsplit	83	421.18	23582	1283	83	-	363656	2585109	0.141	343	0.0009	0.00094	EFHIJT
PXD002853/Spikelet	0	116	spikelet	LTQ Velos	LR_IT_CID	FALSE	none	N	Trypsin	mzXML data	comet notsplit	116	102.5	-	-	-	-	969542	4194140	0.231	717	0.0007	0.00074	EFIJT
PXD002853/Spikelet_phospho	0	99	spikelet	LTQ Velos	LR_IT_CID	FALSE	none	Y	Trypsin	mzXML data	comet notsplit	99	618.27	74961	5117	314	-	500946	3476637	0.144	400	0.0007	0.0008	EFHIJT
PXD002853/Stele	0	145	stele	LTQ Velos	LR_IT_CID	FALSE	none	N	Trypsin	mzXML data	comet notsplit	145	126.95	-	-	-	-	1406477	4922281	0.286	1252	0.0008	0.00089	EFIJT
PXD002853/Stele_phospho	0	73	stele	LTQ Velos	LR_IT_CID	FALSE	none	Y	Trypsin	mzXML data	comet notsplit	73	485.61	35482	3083	113	-	500151	2663338	0.188	506	0.0009	0.00101	EFHIJT
PXD002853/Tassel	0	148	tassel	LTQ Velos	LR_IT_CID	FALSE	none	N	Trypsin	mzXML data	comet notsplit	148	118.73	-	-	-	-	1008747	4749354	0.212	903	0.0008	0.0009	EFIJT
PXD002853/Tassel_phospho	0	72	tassel	LTQ Velos	LR_IT_CID	FALSE	none	Y	Trypsin	mzXML data	comet notsplit	72	395.46	37940	3865	158	-	459367	2312424	0.199	427	0.0009	0.00093	EFHIJT
PXD002877/B73_embryo_phospho_development_regulation_1	0	72	embryo	LTQ	unknown	unknown	unknown	Y	Trypsin	-	comet notsplit	72	160.31	27628	2482	137	-	244594	1322360	0.185	285	0.0011	0.00117	EFHIJT
PXD002877/B73_embryo_phospho_development_regulation_2	0	90	embryo	Conversion to mzML from mzXML from unknown instrument	unknown	unknown	unknown	Y	Trypsin	-	comet notsplit	90	519.63	64258	6044	194	-	483501	2921708	0.165	509	0.001	0.00105	EFHIJT
PXD003634/B104_leaf_drought_stress_phospho	24	16	leaf	Q Exactive	HR_HCD	TRUE	none	Y	Trypsin	-	msfragger split	32	43.43	141	36	2	-	165189	310383	0.532	15	0.0001	9e-05	ABDEFGHT
PXD006751/EGB_Leaf_Mock_FAK_0660_minus	2	2	leaf	LTQ Velos	LR_IT_CID	FALSE	none	N	non-specific	-	comet notsplit	2	26.45	-	-	-	-	884	67530	0.013	0	0	0	EFIJT
PXD007612/etiolated_coleoptiles_iodoethanol	0	13	coleoptiles	SCIEX instrument model	HR_QTOF	TRUE	unknown	N	Trypsin	iodoethanol WIFF	msfragger split	26	4.66	-	-	-	-	61160	126566	0.483	0	0	0	ABCDEFV
PXD007711/J724_root_D9H_Salt_Stress_iTRAQ8	0	12	root	centroid spectrum TL	HR_HCD	unknown TL	iTRAQ8	N	Trypsin	iTRAQ8	msfragger split	24	0	-	-	-	-	115043	451784	0.255	30	0.0003	0.00026	ABCTWX
PXD007802/J724_root_D9H_Salt_Stress_Part_2_iTRAQ8	0	24	root	centroid spectrum TL	HR_HCD	unknown TL	iTRAQ8	N	Trypsin	iTRAQ8	msfragger split	48	0	-	-	-	-	241531	899796	0.268	73	0.0003	0.0003	ABCTWX
PXD007880/B73_Leaf_Ubiquitylomes_de-etoliation_light-0h_phospho_GG	3	3	leaf	Thermo Fisher Scientific instrument model	LR_IT_CID	TRUE	unknown	Y	Trypsin	GG (K+114.042927)	msfragger split	6	0	3	-	-	-	19551	69938	0.28	31	0.0017	0.00159	ABDEFGHNT
PXD007880/B73_Leaf_Ubiquitylomes_de-etoliation_light-12h_phospho_GG	4	4	leaf	Thermo Fisher Scientific instrument model	LR_IT_CID	TRUE	TMT	Y	Trypsin	GG (K+114.042927) No TMT	msfragger split	8	0	-	-	-	-	32584	112126	0.291	69	0.0023	0.00212	ABDEFGHNT
PXD007880/B73_Leaf_Ubiquitylomes_de-etoliation_light-1h_phospho_GG	4	4	leaf	Thermo Fisher Scientific instrument model	LR_IT_CID	TRUE	unknown	Y	Trypsin	GG (K+114.042927)	msfragger split	8	0	3	-	-	-	29598	102191	0.29	80	0.003	0.0027	ABDEFGHNT
PXD007880/B73_Leaf_Ubiquitylomes_de-etoliation_light-6h_phospho_GG	4	4	leaf	Thermo Fisher Scientific instrument model	LR_IT_CID	TRUE	unknown	Y	Trypsin	GG (K+114.042927)	msfragger split	8	0	4	-	2	-	30608	103617	0.295	71	0.0026	0.00232	ABDEFGHNT
PXD008186/B73_leaf_rough_dwarf_disease_MRDD_TMT6	18	18	leaf	Q Exactive	HR_HCD	TRUE	TMT	N	Trypsin	TMT6	msfragger split	36	0	-	-	-	-	78407	190037	0.413	22	0.0003	0.00028	ABCT@#
PXD008315/Honey_Bantam_seed_smoke_RuBisCo_2000ppm	3	3	seed	Orbitrap Fusion	LR_IT_CID	TRUE	none	N	Trypsin	-	msfragger split	6	0	-	-	-	-	52577	235867	0.223	8	0.0002	0.00015	ABDEFKT
PXD008315/Honey_Bantam_seed_smoke_RuBisCo_Control	3	3	seed	Orbitrap Fusion	LR_IT_CID	TRUE	none	N	Trypsin	-	msfragger split	6	0	-	-	-	-	56369	233439	0.241	16	0.0003	0.00028	ABDEFKT
PXD008904/P178_Lx9801_leaf_suscept_and_resist_lines_south_corn_rust_iTRAQ4	36	31	leaf	Q Exactive	HR_HCD	TRUE	iTRAQ4	N	Trypsin	iTRAQ4	msfragger split	62	0	-	-	-	-	296658	546584	0.543	194	0.0007	0.00065	ABCTYZ
PXD009627/W22_Leaf2_atg12-1_Nreplete	12	12	leaf	Q Exactive	HR_HCD	TRUE	none	N	Trypsin	W22	msfragger split	24	0	-	-	-	-	321043	526918	0.609	107	0.0004	0.00033	ABDEFKT
PXD009627/W22_Leaf2_atg12-1_Nstarvation	12	12	leaf	Q Exactive	HR_HCD	TRUE	none	N	Trypsin	W22	msfragger split	24	0	-	-	-	-	312209	511110	0.611	54	0.0002	0.00017	ABDEFKT
PXD009627/W22_Leaf2_atg12-2_Nreplete	12	12	leaf	Q Exactive	HR_HCD	TRUE	none	N	Trypsin	W22	msfragger split	24	0	-	-	-	-	281464	513952	0.548	101	0.0004	0.00036	ABDEFKT
PXD009627/W22_Leaf2_atg12-2_Nstarvation	12	12	leaf	Q Exactive	HR_HCD	TRUE	none	N	Trypsin	W22	msfragger split	24	0	-	-	-	-	280068	491892	0.569	127	0.0005	0.00045	ABDEFKT
PXD009627/W22_Leaf2_Nreplete	12	11	leaf	Q Exactive	HR_HCD	TRUE	none	N	Trypsin	W22	msfragger split	22	0	-	-	-	-	263883	465443	0.567	98	0.0004	0.00037	ABDEFKT
PXD009627/W22_Leaf2_Nstarvation	12	11	leaf	Q Exactive	HR_HCD	TRUE	none	N	Trypsin	W22	msfragger split	22	0	-	-	-	-	246032	436491	0.564	63	0.0003	0.00026	ABDEFKT
PXD009627/W22_Leaf4_atg12-1_Nreplete	12	12	leaf	Q Exactive	HR_HCD	TRUE	none	N	Trypsin	W22	msfragger split	24	0	-	-	-	-	316972	470731	0.673	44	0.0002	0.00014	ABDEFKT
PXD009627/W22_Leaf4_atg12-1_Nstarvation	12	12	leaf	Q Exactive	HR_HCD	TRUE	none	N	Trypsin	W22	msfragger split	24	0	-	-	-	-	298960	445636	0.671	48	0.0002	0.00016	ABDEFKT
PXD009627/W22_Leaf4_atg12-2_Nreplete	12	12	leaf	Q Exactive	HR_HCD	TRUE	none	N	Trypsin	W22	msfragger split	24	0	-	-	-	-	316612	471292	0.672	50	0.0002	0.00016	ABDEFKT
PXD009627/W22_Leaf4_atg12-2_Nstarvation	12	12	leaf	Q Exactive	HR_HCD	TRUE	none	N	Trypsin	W22	msfragger split	24	0	-	-	-	-	298374	444945	0.671	31	0.0001	0.0001	ABDEFKT
PXD009627/W22_Leaf4_Nreplete	12	12	leaf	Q Exactive	HR_HCD	TRUE	none	N	Trypsin	W22	msfragger split	24	0	-	-	-	-	302303	458669	0.659	60	0.0002	0.0002	ABDEFKT
PXD009627/W22_Leaf4_Nstarvation	12	12	leaf	Q Exactive	HR_HCD	TRUE	none	N	Trypsin	W22	msfragger split	24	0	-	-	-	-	285823	438701	0.652	58	0.0002	0.0002	ABDEFKT
PXD010582/EGB_Apoplastic_Fluid_AF_F24_PLCPs	0	3	apoplast	maXis QTOF	HR_HCD	FALSE	none	N	Trypsin	-	msfragger split	6	0	-	-	-	-	11304	25456	0.444	0	0	0	ABDEFKT
PXD011039/B73_Microsomal_HPPase_iodoTMT	6	6	microsome	Q Exactive	HR_HCD	TRUE	none	N	Trypsin	iodoTMT	msfragger split	12	2.19	-	-	-	-	20698	46555	0.445	2	0.0001	0.0001	ABCU
PXD011039/B73_Microsomal_pre_iodoTMT	6	6	microsome	Q Exactive	HR_HCD	TRUE	none	N	Trypsin	iodoTMT	msfragger split	12	2.08	-	-	-	-	7130	37372	0.191	36	0.0051	0.00505	ABCU
PXD011039/B73_Tonoplast_HPPase_iodoTMT	2	2	tonoplast	Q Exactive	HR_HCD	TRUE	none	N	Trypsin	iodoTMT	msfragger split	4	1.04	-	-	-	-	6264	22616	0.277	0	0	0	ABCU
PXD011039/B73_Tonoplast_pre_iodoTMT	2	2	tonoplast	Q Exactive	HR_HCD	TRUE	none	N	Trypsin	iodoTMT	msfragger split	4	0.99	-	-	-	-	3757	22890	0.164	1	0.0003	0.00027	ABCU
PXD011039/B73_Vacuolar_HPPase_iodoTMT	4	4	vacuolar	Q Exactive	HR_HCD	TRUE	none	N	Trypsin	iodoTMT	msfragger split	8	1.14	-	-	-	-	13067	52640	0.248	2	0.0002	0.00015	ABCU
PXD011039/B73_Vacuolar_pre_iodoTMT	4	4	vacuolar	Q Exactive	HR_HCD	TRUE	none	N	Trypsin	iodoTMT	msfragger split	8	1.02	-	-	-	-	2433	14217	0.171	0	0	0	ABCU
PXD011363/DKC_2675_Seed_TMT10_Roundup-tolerant_NK603	20	20	seed	Thermo Fisher Scientific instrument model	HR_HCD	TRUE	multiple	N	Trypsin	TMT10	msfragger split	40	0	-	-	-	-	7469	79574	0.094	6	0.0008	0.0008	ABCT@#
PXD012022/B73_iTRAQ8_virus_infection	0	20	seedling	AB SCIEX instrument model	HR_QTOF	TRUE	unknown	N	Trypsin	WIFF iTRAQ8 annotation	msfragger split	40	0	-	-	-	-	86856	283874	0.306	8	0.0001	9e-05	ABCTWX
PXD012344/Chang_7-2_TS141_root_iTRAQ8_drought	0	20	root	AB SCIEX instrument model	HR_QTOF	TRUE	unknown	N	Trypsin	WIFF iTRAQ8	msfragger split	40	0	-	-	-	-	127356	372101	0.342	16	0.0001	0.00013	ABCTWX
PXD012865/Leaf_Protein_complexes	29	29	leaf	Orbitrap Fusion	LR_HCD	TRUE	unknown	N	Trypsin	-	msfragger split	58	0	-	-	-	-	402329	891134	0.451	40	0.0001	0.0001	ABDEFKT
PXD012897/B73_Leaf_Phosphoproteomic_During_De-etiolation_iTRAQ4	12	12	leaf	Thermo Fisher Scientific instrument model	HR_HCD	TRUE	iTRAQ4	Y	Trypsin	IMAC & TiO2 iTRAQ4	msfragger split	24	0	78715	6778	766	-	79010	158039	0.5	21	0.0004	0.00027	ABGHTYZ
PXD012897/B73_Leaf_Proteomic_During_De-etiolation-iTRAQ4_1	13	12	leaf	Q Exactive HF	HR_HCD	TRUE	iTRAQ4	N	Trypsin	iTRAQ4	msfragger split	24	0	-	-	-	-	96086	359655	0.267	16	0.0002	0.00017	ABCTYZ
PXD012897/B73_Leaf_Proteomic_During_De-etiolation-iTRAQ4_2	46	45	leaf	Thermo Fisher Scientific instrument model	HR_HCD	TRUE	iTRAQ4	N	Trypsin	iTRAQ4	msfragger split	90	0	-	-	-	-	340795	764684	0.446	87	0.0003	0.00026	ABCTYZ
PXD013124/EGB_root_control	0	4	root	Thermo Fisher Scientific instrument model	LR_IT_CID	TRUE	none	N	LysC/Trypsin	-	comet split	8	0	-	-	-	-	480	36830	0.013	2	0.0038	0.00417	ABCEFJMT
PXD013124/EGB_root_DCG04_control	0	4	root	Thermo Fisher Scientific instrument model	LR_IT_CID	TRUE	none	N	LysC/Trypsin	-	comet split	8	0	-	-	-	-	1079	38417	0.028	4	0.0033	0.00371	ABCEFJMT
PXD013124/EGB_root_proteome_control	0	4	root	Thermo Fisher Scientific instrument model	LR_IT_CID	TRUE	none	N	LysC/Trypsin	-	comet split	8	0	-	-	-	-	38383	144680	0.265	45	0.0011	0.00117	ABCEFJMT
PXD013124/EGB_root_Salicylic_DCG04	0	4	root	Thermo Fisher Scientific instrument model	LR_IT_CID	TRUE	none	N	LysC/Trypsin	-	comet split	8	0	-	-	-	-	2299	99867	0.023	17	0.0067	0.00739	ABCEFJMT
PXD013124/EGB_root_Salicylic_DCG04_KVL	0	9	root	Thermo Fisher Scientific instrument model	LR_IT_CID	TRUE	TMT	N	LysC/Trypsin	no tmt six	comet split	18	0	-	-	-	-	7520	88435	0.085	26	0.0034	0.00346	ABCEFJMT
PXD013124/EGB_root_Salicylic_proteome	0	4	root	Thermo Fisher Scientific instrument model	LR_IT_CID	TRUE	none	N	LysC/Trypsin	-	comet split	8	0	-	-	-	-	47668	156485	0.305	25	0.0005	0.00052	ABCEFJMT
PXD013606/Multispecies_proteomics	12	12	unknown	Orbitrap Fusion	LR_HCD	TRUE	unknown	N	Trypsin	-	msfragger split	24	11.33	-	-	-	-	384210	871122	0.441	96	0.0003	0.00025	ABCDEFT
PXD013891/A188_Anther_phospho	24	24	anther	Orbitrap Fusion	LR_HCD	TRUE	unknown	Y	Trypsin	-	msfragger split	48	55.73	51227	3811	394	-	90473	754095	0.12	33	0.0004	0.00036	ABDEFGHT
PXD014407/DKB789_Root_Humic_Acid	3	3	root	LTQ Orbitrap Velos	LR_IT_CID	TRUE	none	N	Trypsin	-	msfragger split	6	0	-	-	-	-	1823	4904	0.372	1	0.0007	0.00055	ABCDEFT
PXD014407/DKB789_Root_Without_Humic_Acid	3	3	root	LTQ Orbitrap Velos	LR_IT_CID	TRUE	none	N	Trypsin	-	msfragger split	6	0	-	-	-	-	2113	18147	0.116	0	0	0	ABCDEFT
PXD014409/P138_8723_root_iTRAQ8_salt_tolerant_sensitive	0	20	root	AB SCIEX instrument model	HR_QTOF	TRUE	unknown	N	Trypsin	WIFF iTRAQ8	msfragger split	40	0	-	-	-	-	107728	349319	0.308	20	0.0002	0.00019	ABCTWX
PXD014602/B73_leaf_Detiolate_6hr_light_colors_iTRAQ4	35	35	leaf	Thermo Fisher Scientific instrument model	HR_HCD	TRUE	iTRAQ4	N	Trypsin	iTRAQ4	msfragger split	70	0	-	-	-	-	318998	705496	0.452	92	0.0003	0.00029	ABCTYZ
PXD014603/B73_leaf_De-etiolation_Acetyl_iTRAQ4_1	6	6	leaf	Q Exactive HF	HR_HCD	TRUE	iTRAQ4	N	Trypsin	iTRAQ4 + Acetyl (K+42.010565)	msfragger split	12	0	-	-	-	-	3242	57273	0.057	2	0.0008	0.00062	ABDEFKOT
PXD014603/B73_leaf_De-etiolation_Acetyl_iTRAQ4_2	2	2	leaf	Thermo Fisher Scientific instrument model	HR_HCD	TRUE	iTRAQ4	N	Trypsin	iTRAQ4 + Acetyl (K+42.010565)	msfragger split	4	7.43	-	-	-	-	208	5476	0.038	0	0	0	ABDEFKPT
PXD014603/B73_leaf_De-etiolation_Acetyl_iTRAQ4_3	2	2	leaf	Q Exactive HF	HR_HCD	TRUE	iTRAQ4	N	Trypsin	iTRAQ4 + Acetyl (K+42.010565)	msfragger split	4	0	-	-	-	-	2838	28091	0.101	3	0.0013	0.00106	ABDEFKPT
PXD015819/CL11_Leaf_label_free	3	3	leaf	Q Exactive	HR_HCD	TRUE	none	N	Trypsin	-	msfragger split	6	0	-	-	-	-	39608	89387	0.443	5	0.0002	0.00013	ABDEFKT
PXD015819/HD568_Leaf_label_free	3	3	leaf	Q Exactive	HR_HCD	TRUE	none	N	Trypsin	-	msfragger split	6	0	-	-	-	-	60876	103708	0.587	14	0.0003	0.00023	ABDEFKT
PXD015819/N95_Leaf_label_free	3	3	leaf	Q Exactive	HR_HCD	TRUE	none	N	Trypsin	-	msfragger split	6	0	-	-	-	-	58523	185845	0.315	474	0.0091	0.0081	ABDEFKT
PXD015819/NG5_Leaf_label_free	3	3	leaf	Q Exactive	HR_HCD	TRUE	none	N	Trypsin	-	msfragger split	6	0	-	-	-	-	49358	96574	0.511	6	0.0001	0.00012	ABDEFKT
PXD015819/Z58_Leaf_label_free	3	3	leaf	Q Exactive	HR_HCD	TRUE	none	N	Trypsin	-	msfragger split	6	0	-	-	-	-	59410	103975	0.571	13	0.0003	0.00022	ABDEFKT
PXD015819/ZD808_Leaf_label_free	3	3	leaf	Q Exactive	HR_HCD	TRUE	none	N	Trypsin	-	msfragger split	6	0	-	-	-	-	51037	96075	0.531	5	0.0001	0.0001	ABDEFKT
PXD015819/ZD808_ZD909_mix_Leaf_label_free	3	3	leaf	Q Exactive	HR_HCD	TRUE	none	N	Trypsin	-	msfragger split	6	0	-	-	-	-	48239	113099	0.427	3	0.0001	6e-05	ABDEFKT
PXD015819/ZD909_Leaf_label_free	9	9	leaf	Q Exactive	HR_HCD	TRUE	none	N	Trypsin	-	msfragger split	18	0	-	-	-	-	183807	315022	0.583	85	0.0006	0.00046	ABDEFKT
PXD016033/Ces87-1Rf4Rf4_iTRAQ8	2	2	anther	Q Exactive	HR_HCD	TRUE	iTRAQ8	N	Trypsin	iTRAQ8	msfragger split	4	0	-	-	-	-	90060	181574	0.496	35	0.0004	0.00039	ABCTWX
PXD016743/DH605_Ear_Leaf_Exogenous_6-benzyladenine_waterlog_TMT10	18	18	ear leaf	Orbitrap Fusion	HR_HCD	TRUE	TMT	N	Trypsin/P	TMT10	msfragger split	36	0	-	-	-	-	105085	284902	0.369	24	0.0002	0.00023	ABCT@#
PXD016909/Chang_7-2_root_Phospho_NaCl	12	12	root	Q Exactive	HR_HCD	TRUE	none	Y	Trypsin	-	msfragger split	24	0	116506	8396	997	-	118123	521770	0.226	68	0.0007	0.00058	ABDEFGHT
PXD016909/Chang_7-2_shoot_Phospho_NaCl	12	12	shoot	Q Exactive	HR_HCD	TRUE	none	Y	Trypsin	-	msfragger split	24	0	160809	12544	901	-	140108	514685	0.272	59	0.0005	0.00042	ABDEFGHT
PXD016909/Zheng58_root_Phospho_NaCl	12	12	root	Q Exactive	HR_HCD	TRUE	none	Y	Trypsin	-	msfragger split	24	0	131792	8226	770	-	120361	498224	0.242	114	0.0012	0.00095	ABDEFGHT
PXD016909/Zheng58_shoot_Phospho_NaCl	12	12	shoot	Q Exactive	HR_HCD	TRUE	none	Y	Trypsin	-	msfragger split	24	0	151032	13098	991	-	153551	564846	0.272	174	0.0013	0.00113	ABDEFGHT
PXD017077/W22_leaf_Autophag_Fix_Carbon_Starve_atg12-1_Control	12	12	leaf	Q Exactive	HR_HCD	TRUE	none	N	Trypsin	W22	msfragger split	24	0	-	-	-	-	274099	438265	0.625	10	0	4e-05	ABDEFKT
PXD017077/W22_leaf_Autophag_Fix_Carbon_Starve_atg12-1_Dark	12	12	leaf	Q Exactive	HR_HCD	TRUE	none	N	Trypsin	W22	msfragger split	24	0	-	-	-	-	268027	428399	0.626	13	0.0001	5e-05	ABDEFKT
PXD017077/W22_leaf_Autophag_Fix_Carbon_Starve_atg12-2_Control	12	12	leaf	Q Exactive	HR_HCD	TRUE	none	N	Trypsin	W22	msfragger split	24	0	-	-	-	-	249536	412931	0.604	11	0	4e-05	ABDEFKT
PXD017077/W22_leaf_Autophag_Fix_Carbon_Starve_atg12-2_Dark	12	12	leaf	Q Exactive	HR_HCD	TRUE	none	N	Trypsin	W22	msfragger split	24	0	-	-	-	-	248034	423148	0.586	12	0.0001	5e-05	ABDEFKT
PXD017077/W22_leaf_Autophag_Fix_Carbon_Starve_WT_Control	12	12	leaf	Q Exactive	HR_HCD	TRUE	none	N	Trypsin	W22	msfragger split	24	0	-	-	-	-	247479	423296	0.585	8	0	3e-05	ABDEFKT
PXD017077/W22_leaf_Autophag_Fix_Carbon_Starve_WT_Darkness	12	12	leaf	Q Exactive	HR_HCD	TRUE	none	N	Trypsin	W22	msfragger split	24	0	-	-	-	-	238684	415138	0.575	11	0.0001	5e-05	ABDEFKT
PXD017080/B73_Leaf_Monocot_and_Dicot	2	2	leaf	Q Exactive	HR_HCD	TRUE	none	N	non-specific	-	comet notsplit	2	56.38	-	-	-	-	492	71299	0.007	1	0.0019	0.00203	EFIJLMT
PXD017081/B73_Leaf_Monocot_and_Dicot_Part2	3	3	leaf	Q Exactive	HR_HCD	TRUE	none	N	non-specific	-	comet notsplit	3	462.14	-	-	-	-	9121	88686	0.103	28	0.0027	0.00307	ABEFJLMT
PXD017781/B73_root_Novel_protein_hydrolase_TMT6	0	19	root	LTQ Orbitrap XL	HR_HCD	TRUE	TMT	N	Trypsin	TMT6	msfragger split	38	0.98	-	-	-	-	10716	53615	0.2	2	0.0002	0.00019	ABCT@#
PXD017781/B73_root_Novel_protein_hydrolase_TMT6	0	19	root	LTQ Orbitrap XL	LR_IT_CID	TRUE	TMT	N	Trypsin	TMT6 with ITCID	msfragger split	38	4.67	-	-	-	-	10716	53615	0.2	2	0.0002	0.00019	ABCT@#
PXD018939/B73_root_after_Holotrichia_parallela_larvae_TMT6	30	29	root	Q Exactive	HR_HCD	TRUE	TMT	N	Trypsin	TMT6	msfragger split	58	0	-	-	-	-	50682	430934	0.118	10	0.0002	0.0002	ABCT@#
PXD019635/Ribosome_profiling	16	16	ribosome	Q Exactive	HR_HCD	TRUE	none	N	Trypsin	no paper	msfragger split	32	0	-	-	-	-	194169	285430	0.68	17	0.0001	9e-05	ABDEFKT
PXD019715/B73_Diurnal_Variation	18	18	unknown	Q Exactive	HR_HCD	TRUE	none	N	Trypsin	no paper	msfragger split	36	0	-	-	-	-	48898	509230	0.096	52	0.001	0.00106	ABDEFKT
PXD019804/UH007_254_Leaf_iodoacetamide_well_watered_and_deficit	1103	1103	leaf	Q Exactive	HR_HCD	TRUE	none	N	Trypsin	iodoacetamide	msfragger split	2206	0	-	-	-	-	8540860	11593018	0.737	5403	0.0008	0.00063	ABCDEFT
PXD021503/Grain_Protein_Quality_P_Zn_Fertilization	12	12	seed	Orbitrap Fusion	LR_IT_CID	TRUE	none	N	Trypsin	no paper	msfragger split	24	0	-	-	-	-	184235	563383	0.327	6	0	3e-05	ABDEFKT
PXD022863/W22_seed_autophagy_iodoacetamide	120	120	seed	Q Exactive	HR_HCD	TRUE	none	N	Trypsin	iodoacetamide	msfragger split	240	52.33	-	-	-	-	3449757	5744537	0.601	802	0.0003	0.00023	ABCDEFT
PXD023426/KR701_HEI8834_Seedling_TMT10	36	36	seedling	Orbitrap Fusion	HR_HCD	TRUE	TMT	N	Trypsin	TMT10	msfragger split	72	12.13	-	-	-	-	624150	1348786	0.463	105	0.0002	0.00017	ABCT@#
PXD024342/B73_stalk_rot_defense_TMT6	54	54	stalk	Q Exactive	HR_HCD	TRUE	TMT	N	Trypsin	TMT6	msfragger split	108	0	-	-	-	-	168101	557315	0.302	36	0.0002	0.00021	ABCT@#
PXD024698/B73_silk_Control_Trichoderma_Induced_Priming	3	3	silk	Q Exactive	HR_HCD	TRUE	none	N	Trypsin	-	msfragger split	6	0	-	-	-	-	41580	70988	0.586	3	0.0001	7e-05	ABCDEFT
PXD024698/B73_silk_F_verticillioides_Infected	3	3	silk	Q Exactive	HR_HCD	TRUE	none	N	Trypsin	-	msfragger split	6	0	-	-	-	-	42242	71937	0.587	5	0.0002	0.00012	ABCDEFT
PXD024698/B73_silk_T_atroviride_Induced_Defense_Priming	3	3	silk	Q Exactive	HR_HCD	TRUE	none	N	Trypsin	-	msfragger split	6	0	-	-	-	-	42501	71339	0.596	6	0.0002	0.00014	ABCDEFT
PXD024698/B73_silk_T_atroviride_Inoculated_F_verticillioides_Infected	3	3	silk	Q Exactive	HR_HCD	TRUE	none	N	Trypsin	-	msfragger split	6	0	-	-	-	-	49695	78937	0.63	2	0.0001	4e-05	ABCDEFT
PXD025997/B73_stem_root_seedling_ear_tassel_small_peptides	0	10	seedling	Bruker Daltonics instrument model	HR_QTOF	TRUE	unknown	N	Trypsin	-	msfragger split	20	0	-	-	-	-	1538827	3268040	0.471	143	0.0001	9e-05	ABDEFKT
PXD026096/Seedling_sPeptides	0	2	seedling	Bruker Daltonics instrument model	HR_QTOF	TRUE	unknown	N	Trypsin	-	msfragger split	4	0	-	-	-	-	264215	551034	0.479	25	0.0001	9e-05	ABDEFKT
PXD026269/Anyu308_root_water_uptake	9	9	root	Orbitrap Fusion Lumos	HR_HCD	TRUE	none	N	Trypsin	-	msfragger split	18	2.87	-	-	-	-	97356	385125	0.253	15	0.0002	0.00015	ABCDEFT
PXD026369/Sugar_Buns_roots_iodoacetamide	17	17	root	Q Exactive HF-X	HR_HCD	TRUE	none	N	Trypsin	iodoacetamide	msfragger split	34	7.19	-	-	-	-	485163	978490	0.496	7	0	1e-05	ABCDEFT
PXD026378/B73_Whole_Plant_ORFs	30	30	leaf	Q Exactive	HR_HCD	TRUE	none	N	Trypsin	-	msfragger split	60	0	-	-	-	-	624406	982307	0.636	262	0.0005	0.00042	ABDEFKT
PXD026378/MO17_Whole_Plant_ORFs	30	30	leaf	Q Exactive	HR_HCD	TRUE	none	N	Trypsin	-	msfragger split	60	0	-	-	-	-	670788	1047793	0.64	328	0.0006	0.00049	ABDEFKT
PXD026378/RIL103_Whole_Plant_ORFs	30	30	leaf	Q Exactive	HR_HCD	TRUE	none	N	Trypsin	-	msfragger split	60	0	-	-	-	-	615563	1001763	0.614	282	0.0005	0.00046	ABDEFKT
PXD026378/RILP39_Whole_Plant_ORFs	30	30	leaf	Q Exactive	HR_HCD	TRUE	none	N	Trypsin	-	msfragger split	60	0	-	-	-	-	706645	1082058	0.653	280	0.0005	0.0004	ABDEFKT
PXD026755/Kernel_Water_Stressed	6	6	kernel	Orbitrap Fusion	HR_HCD	TRUE	none	N	Trypsin	-	msfragger split	12	0	-	-	-	-	4243	192291	0.022	0	0	0	ABDEFKT
PXD026755/Kernel_Well_Watered	6	6	kernel	Orbitrap Fusion	HR_HCD	TRUE	none	N	Trypsin	-	msfragger split	12	0	-	-	-	-	5283	191932	0.028	206	0.0397	0.03899	ABDEFKT
PXD026760/root_GZU001_growth_regulator	6	6	root	Q Exactive	HR_HCD	TRUE	none	N	Trypsin	-	msfragger split	12	0	-	-	-	-	157082	216651	0.725	11	0.0001	7e-05	ABDEFKT
PXD026853/W22_seedling_total_proteome	36	36	seedling	Q Exactive	HR_HCD	TRUE	none	N	Trypsin	-	msfragger split	72	0	-	-	-	-	597853	949105	0.63	141	0.0003	0.00024	ABDEFKT
PXD027378/LH244_seedling_chilling_tolerance_phospho_iodoTMT	2	2	seedling	Q Exactive	HR_HCD	TRUE	none	Y	Trypsin	iodoTMT	msfragger split	4	6.49	8	13	26	-	7040	48237	0.146	30	0.0042	0.00426	ABGHU
PXD027417/Qingnong-11_Leaf_Lysine_Malonylation	4	4	leaf	Q Exactive HF-X	HR_HCD	TRUE	none	N	Trypsin	Malonylation	msfragger split	8	0	-	-	-	-	13111	59751	0.219	1	0.0001	8e-05	ABDEFKQT
PXD028027/XY335_HN138_leaf_low_nitrogen_TMT6	30	30	leaf	Q Exactive	HR_HCD	TRUE	TMT	N	Trypsin	TMT6	msfragger split	60	6.96	-	-	-	-	366923	808300	0.454	66	0.0002	0.00018	ABCT@#
PXD028508/SD609_SD902_seedling_drought_iTRAQ	36	36	seedling	Q Exactive HF	HR_HCD	TRUE	iTRAQ8	N	Trypsin	iTRAQ	msfragger split	72	8.27	-	-	-	-	193116	431527	0.448	22	0.0001	0.00011	ABCTWX
PXD028987/Caryopses_roots_hypoxia_PM	18	18	root	Q Exactive	HR_HCD	TRUE	none	N	Trypsin	-	msfragger split	36	6.15	-	-	-	-	24708	125731	0.197	12	0.0005	0.00049	ABCDEFT
PXD029993/root_PFAS_exposure	6	6	root	LTQ Orbitrap XL	LR_IT_CID	TRUE	none	N	Trypsin	-	msfragger split	12	2.57	-	-	-	-	32476	68232	0.476	15	0.0005	0.00046	ABCDEFT
PXD029993/root_PFAS_iodoacetamide_TMT	0	10	root	LTQ Orbitrap XL	HR_HCD	TRUE	TMT	N	Trypsin	iodoacetamide	msfragger split	20	2.54	-	-	-	-	6519	43041	0.151	3	0.0005	0.00046	ABCT@#
PXD029993/root_PFAS_iodoacetamide_TMT	0	10	root	LTQ Orbitrap XL	LR_IT_CID	TRUE	unknown	N	Trypsin	iodoacetamide	msfragger split	20	2.48	-	-	-	-	6519	43041	0.151	3	0.0005	0.00046	ABCT@#
PXD030131/B73_HDA101_pathogen_infection_TMT_Khib	1	1	stem	Q Exactive HF-X	HR_HCD	TRUE	TMT	N	Trypsin	N6-(2-hydroxyisobutanoyl)-L-lysine	msfragger split	4	3.74	-	-	-	-	4336	15763	0.275	0	0	0	ABCRST@
PXD030655/Shijuan_Yan_Guangdong_Ag_phospho	3	3	seedling	Orbitrap Fusion	LR_HCD	TRUE	unknown	Y	Trypsin	-	msfragger split	6	14.12	3626	798	62	-	16841	278696	0.06	10	0.0006	0.00059	ABDEFGHT
PXD033386/Caryopses_roots_hypoxia_soluble_fraction	18	18	root	Q Exactive	HR_HCD	TRUE	none	N	Trypsin	-	msfragger split	36	5.24	-	-	-	-	83480	224716	0.371	2	0	2e-05	ABCDEFT
PXD033817/root_drought_tolerance_rhizobiota	12	12	root	Orbitrap Fusion	LR_IT_CID	TRUE	none	N	Trypsin	-	msfragger split	24	8.94	-	-	-	-	427243	1173879	0.364	110	0.0003	0.00026	ABCDEFT
PXD034262/B73_seedling_cold_stress_phospho_TMT11	14	14	seedling	Q Exactive HF	HR_HCD	TRUE	TMT	Y	Trypsin	TMT11	msfragger split	28	22.87	99672	16234	2352	-	119068	445353	0.267	20	0.0002	0.00017	ABGHT@#
PXD034262/B73_seedling_cold_stress_TMT11	19	19	seedling	Q Exactive HF	HR_HCD	TRUE	TMT	N	Trypsin	TMT11	msfragger split	38	7.26	-	-	-	-	286689	749345	0.383	78	0.0003	0.00027	ABCT@#
PXD036545/Whole_Plant_diurnal_phospho_TMT6	51	51	leaf	Q Exactive HF	HR_HCD	TRUE	TMT	Y	Trypsin	TMT6	msfragger split	102	123.5	42628	6248	929	-	546327	1455478	0.375	327	0.0006	0.0006	ABGHT@#
PXD040256/xylem_sap_phenanthrene_exposure	8	8	xylem	LTQ Orbitrap XL	LR_IT_CID	TRUE	none	N	Trypsin	-	msfragger split	16	2.46	-	-	-	-	16430	106324	0.155	0	0	0	ABCDEFT
PXD042776/leaf_tropical_to_temperate_iTRAQ8	276	276	leaf	Q Exactive	HR_HCD	TRUE	iTRAQ8	N	Trypsin	iTRAQ8	msfragger split	552	88.07	-	-	-	-	1597376	4520944	0.353	6018	0.0038	0.00377	ABCTWX
PXD044303/W22_chloroplast_membranes	123	123	chloroplast	LTQ Orbitrap	LR_IT_CID	TRUE	none	N	Trypsin	W22	msfragger split	246	0	-	-	-	-	289805	694659	0.417	190	0.0007	0.00066	ABDEFKT
PXD044303/W22_chloroplast_stroma	135	135	chloroplast	LTQ Orbitrap	LR_IT_CID	TRUE	none	N	Trypsin	W22	msfragger split	270	0	-	-	-	-	296589	1134136	0.262	63	0.0002	0.00021	ABDEFKT
PXD045274/W22-pollen-36raw	36	36	pollen	LTQ Orbitrap	LR_IT_CID	TRUE	none	N	Trypsin	W22	msfragger split	72	0	-	-	-	-	57231	102416	0.559	20	0.0004	0.00035	ABDEFKT
PXD045331/B73proplastids	75	75	chloroplast	LTQ Orbitrap	LR_IT_CID	TRUE	none	N	Trypsin	-	msfragger split	150	38.05	-	-	-	-	307523	607546	0.506	83	0.0003	0.00027	ABDEFKT
PXD045331/W22_nucleoids_base_middle_tip_leaf	104	104	chloroplast	LTQ Orbitrap	LR_IT_CID	TRUE	none	N	Trypsin	W22	msfragger split	208	0	-	-	-	-	125730	689483	0.182	523	0.0041	0.00416	ABDEFKT
PXD045331/W22_other_nucleoids_Wo_older	73	73	chloroplast	LTQ Orbitrap	LR_IT_CID	TRUE	none	N	Trypsin	W22	msfragger split	146	0	-	-	-	-	89724	557429	0.161	46	0.0005	0.00051	ABDEFKT
PXD046098/BundleSheathcell_base_middle_tip_totalproteome	79	79	leaf bundle sheath	LTQ Orbitrap	LR_IT_CID	TRUE	none	N	Trypsin	-	msfragger split	158	33.47	-	-	-	-	314107	873579	0.36	91	0.0003	0.00029	ABDEFKT
PXD046098/Leaf_developmental_sections	96	96	leaf	LTQ Orbitrap	LR_IT_CID	TRUE	none	N	Trypsin	-	msfragger split	192	46.95	-	-	-	-	327087	1112436	0.294	176	0.0005	0.00054	ABDEFKT
PXD046098/W22_BundleSheathcell_base_middle_tip_soluble_proteome	120	120	leaf bundle sheath	LTQ Orbitrap	LR_IT_CID	TRUE	none	N	Trypsin	W22 1 corrupt raw file	msfragger split	240	0	-	-	-	-	293296	1081134	0.271	190	0.0006	0.00065	ABDEFKT
Totals: N_PXDs = 74 N_Experiments = 211	4182	14954						51				19324	27419.3	3297985	312273	17180	103965872	110703423	415239046	0.33169	85424	avg. 0.00087

### Sheet: key mass mods & PTMs
	KEY	modification type	residue	delta mass (Da)	PTM	variable mass mods for plot	fixed mass mods or PTMs	labeling for multiplexing	Comment
	A	Oxidation	MWH	15.9949		x
	B	Deamidation	NQ	0.984016		x
	C	Formylation	Nterm or ST	27.9949		x
	D	Acetylation	protein Nterm or K	42.0106	x	x
	E	Q-Pyro-Glu or Pyro-carbamidomethyl-Cys	Nterm QC	-17.0265		x
	F	E-Pyro-Glu	Nterm E	-18.0106		x
	G	Formylation	Nterm	27.9949		x
	H	Phosphorylation	STY	79.9663	x	x
	I	Oxidation	M	15.9949		x
	J	Formylation	Nterm	27.9949		x
	K	Formylation	ST	27.9949		x
	L	Formylation	Nterm or ST	27.9949		x			only one modification per peptide
	M	Acetylation	K	42.0106	x	x
	N	Ubiquitination	K	114.043	x	x
	O	iTRAQ4	Nterm or K	144.102		x			peptide n-terminal (only in PXD014603 experiment B73_leaf_De-etiolation_Acetyl_iTRAQ4_1)
	P	iTRAQ4	Nterm or K	144.103		x
	Q	Malonylation	K	86.0004	x	x
	R	Hydroxyisobutanoyl	K	86.0368	x	x
	S	TMT6	K	229.163		x
	T	Carbamidomethylation	C	57.0215			x
	U	iodoTMT	C	329.227			x	x
	V	iodoethanol	C	44.0262			x
	W	iTRAQ8plex	Nterm	304.205			x	x
	X	iTRAQ8plex	K	304.205			x	x
	Y	iTRAQ4	Nterm	144.102			x	x
	Z	iTRAQ4	K	144.102			x	x
	@	TMT6	Nterm	229.163			x	x
	#	TMT6	K	229.163			x	x
