## Supplemental Data Set S3 for "The *Zea mays* PeptideAtlas – a new maize community resource"

### Sheet: maize-mito
Supplemental Data Set S3. Mitochondrial-encoded protein identifiers from NCBI-RefSeq and their annotation, features and observation in PeptideAtlas.
163 ids maize mito (added mito_ prefix)	NCBI-RefSeq	Gene Accession	annotation NCBI-RefSeq	updated annotation (this study)	identical sequence pairs (* closely related)	function	protein length (aa)	gravy index	identification status in PeptideAtlas	sequence Coverage %	coverage of likely observable sequence %	PSMs	identified # Distinct Peptides
mito_YP_588278.1	YP_588278.1	gene-ZeamMp012 transcript	NADH dehydrogenase subunit 4L (mitochondrion) [Zea mays subsp. mays] chromosome:Zm-B73-REFERENCE-NAM-5.0:MT:26910:27212:1 gene:gene-ZeamMp012 transcript:	Nad4l		complex I / NADH complex	100	1.051	not observed	0	0	0	0
mito_YP_588381.1	YP_588381.1	gene-ZeamMp127 transcript	cytochrome c biogenesis B (mitochondrion) [Zea mays subsp. mays] chromosome:Zm-B73-REFERENCE-NAM-5.0:MT:344813:345433:1 gene:gene-ZeamMp127 transcript:	Ccb206/Cmb/Ccb2		cytc biogenesis	206	0.25	not observed	0	0	0	0
mito_YP_588332.1	YP_588332.1	gene-ZeamMp069 transcript	cytochrome c biogenesis C (mitochondrion) [Zea mays subsp. mays] chromosome:Zm-B73-REFERENCE-NAM-5.0:MT:200741:201463:1 gene:gene-ZeamMp069 transcript:	Ccb256/Ccmc/Ccb3		cytc biogenesis	240	0.33	not observed	0	0	0	0
mito_YP_588295.1	YP_588295.1	gene-ZeamMp033 transcript	cytochrome c biogenesis FC (mitochondrion) [Zea mays subsp. mays] chromosome:Zm-B73-REFERENCE-NAM-5.0:MT:95774:98073:1 gene:gene-ZeamMp033 transcript:	Ccb452/Ccmfc/Ccb6c		cytc biogenesis	433	-0.133	not observed	0	0	0	0
mito_YP_588356.1	YP_588356.1	gene-ZeamMp095 transcript	maturase (mitochondrion) [Zea mays subsp. mays] chromosome:Zm-B73-REFERENCE-NAM-5.0:MT:267745:269766:-1 gene:gene-ZeamMp095 transcript:	Matr		maturase	673	-0.33	not observed	0	0	0	0
mito_YP_588415.1	YP_588415.1	gene-ZeamMp170 transcript	hypothetical protein X (mitochondrion) [Zea mays subsp. mays] chromosome:Zm-B73-REFERENCE-NAM-5.0:MT:496997:497812:-1 gene:gene-ZeamMp170 transcript:	Orfx/TatC/MttB		putative protein translocase	271	0.345	not observed	0	0	0	0
mito_YP_588319.1	YP_588319.1	gene-ZeamMp057 transcript	ribosomal protein L16-like (mitochondrion) [Zea mays subsp. mays] chromosome:Zm-B73-REFERENCE-NAM-5.0:MT:160734:161291:-1 gene:gene-ZeamMp057 transcript:	Rpl16		ribosome (LS)	185	-0.504	not observed	0	0	0	0
mito_YP_588386.1	YP_588386.1	gene-ZeamMp136 transcript	cytochrome c oxidase subunit 1 (mitochondrion) [Zea mays subsp. mays] chromosome:Zm-B73-REFERENCE-NAM-5.0:MT:354865:356451:1 gene:gene-ZeamMp136 transcript:	Cox1		complex IV	528	0.67	weak	3.5	7.4	22	2
mito_YP_588359.1	YP_588359.1	gene-ZeamMp098 transcript	cytochrome c biogenesis FN (mitochondrion) [Zea mays subsp. mays] chromosome:Zm-B73-REFERENCE-NAM-5.0:MT:273987:275849:-1 gene:gene-ZeamMp098 transcript:	CCcb382/Ccmfn1		cytc biogenesis	620	-0.055	indistinguishable to Zm00001eb434740_P001	4.5	6.2	2	2
mito_YP_588287.1	YP_588287.1	gene-ZeamMp023 transcript	hypothetical protein ZeamMp023 (mitochondrion) [Zea mays subsp. mays] chromosome:Zm-B73-REFERENCE-NAM-5.0:MT:63562:63945:-1 gene:gene-ZeamMp023 transcript:	Rps12-related	8*	ribosome (SS)	127	-0.754	subsumed by mito_YP_588353.1	6.2	13.5	9	2
mito_YP_588406.1	YP_588406.1	gene-ZeamMp161 transcript	cytochrome c oxidase subunit 3 (mitochondrion) [Zea mays subsp. mays] chromosome:Zm-B73-REFERENCE-NAM-5.0:MT:441570:442367:-1 gene:gene-ZeamMp161 transcript:	Cox3		complex IV	265	0.514	identical to Zm00001eb384510_P001	6.7	13.6	23	2
mito_YP_588426.1	YP_588426.1	gene-ZeamMp182 transcript	ATPase subunit 6 (mitochondrion) [Zea mays subsp. mays] chromosome:Zm-B73-REFERENCE-NAM-5.0:MT:562726:563958:1 gene:gene-ZeamMp182 transcript:	Atp6		complex V / ATPsynthase	410	0.278	canonical	7.8	11.2	125	2
mito_YP_588373.1	YP_588373.1	gene-ZeamMp113 transcript	apocytochrome b (mitochondrion) [Zea mays subsp. mays] chromosome:Zm-B73-REFERENCE-NAM-5.0:MT:310906:312072:1 gene:gene-ZeamMp113 transcript:	Cob		complex III	388	0.572	identical to Zm00001eb126090_P001	8.2	23.8	611	3
mito_YP_588294.1	YP_588294.1	gene-ZeamMp032 transcript	NADH dehydrogenase subunit 4 (mitochondrion) [Zea mays subsp. mays] chromosome:Zm-B73-REFERENCE-NAM-5.0:MT:76132:84976:-1 gene:gene-ZeamMp032 transcript:	Nad4		complex I / NADH complex	495	0.779	canonical	10.5	16	236	5
mito_YP_588310.1	YP_588310.1	gene-ZeamMp017 transcript	NADH dehydrogenase subunit 1 (mitochondrion) [Zea mays subsp. mays] chromosome:Zm-B73-REFERENCE-NAM-5.0:MT:691776:267232:-1 gene:gene-ZeamMp017 transcript:	Nad1-1,2 (transpliced)	2	complex I / NADH complex	325	0.805	identical to mito_YP_588282.1	10.7	19	4237	4
mito_YP_588282.1	YP_588282.1	gene-ZeamMp186 transcript	NADH dehydrogenase subunit 1 (mitochondrion) [Zea mays subsp. mays] chromosome:Zm-B73-REFERENCE-NAM-5.0:MT:50490:267232:-1 gene:gene-ZeamMp186 transcript:	Nad1-1,2 (transpliced)	2	complex I / NADH complex	325	0.805	weak	10.7	19	4237	4
mito_YP_588266.1	YP_588266.1	gene-ZeamMp016 transcript	NADH dehydrogenase subunit 2 (mitochondrion) [Zea mays subsp. mays] chromosome:Zm-B73-REFERENCE-NAM-5.0:MT:111614:511384:1 gene:gene-ZeamMp016 transcript:	Nad2-1,2 (transpliced)	3	complex I / NADH complex	488	0.716	canonical	14.3	16.5	1331	6
mito_YP_588267.1	YP_588267.1	gene-ZeamMp019 transcript	NADH dehydrogenase subunit 2 (mitochondrion) [Zea mays subsp. mays] chromosome:Zm-B73-REFERENCE-NAM-5.0:MT:57194:511384:-1 gene:gene-ZeamMp019 transcript:	Nad2-1,2 (transpliced)	3	complex I / NADH complex	488	0.716	identical to mito_YP_588266.1	14.3	16.5	1331	6
mito_YP_588354.1	YP_588354.1	gene-ZeamMp093 transcript	NADH dehydrogenase subunit 3 (mitochondrion) [Zea mays subsp. mays] chromosome:Zm-B73-REFERENCE-NAM-5.0:MT:262806:263162:-1 gene:gene-ZeamMp093 transcript:	Nad3		complex I / NADH complex	118	0.887	marginally distinguished	18.6	20.9	580	2
mito_YP_588402.1	YP_588402.1	gene-ZeamMp157 transcript	ribosomal protein S2 (mitochondrion) [Zea mays subsp. mays] chromosome:Zm-B73-REFERENCE-NAM-5.0:MT:418064:419314:-1 gene:gene-ZeamMp157 transcript:	Rps2-1,2	4	ribosome (SS)	416	-0.093	subsumed by mito_YP_588412.1	20.6	52.7	146	9
mito_YP_588334.1	YP_588334.1	gene-ZeamMp071 transcript	NADH dehydrogenase subunit 5 (mitochondrion) [Zea mays subsp. mays] chromosome:Zm-B73-REFERENCE-NAM-5.0:MT:204632:266615:-1 gene:gene-ZeamMp071 transcript:	Nad5		complex I / NADH complex	670	0.674	canonical	21.9	27.3	517	11
mito_YP_588429.1	YP_588429.1	gene-ZeamMp185 transcript	NADH dehydrogenase subunit 6 (mitochondrion) [Zea mays subsp. mays] chromosome:Zm-B73-REFERENCE-NAM-5.0:MT:565003:565665:1 gene:gene-ZeamMp185 transcript:	Nad6		complex I / NADH complex	220	0.725	canonical	24	61.6	60	4
mito_YP_588277.1	YP_588277.1	gene-ZeamMp011 transcript	hypothetical protein ZeamMp011 (mitochondrion) [Zea mays subsp. mays] chromosome:Zm-B73-REFERENCE-NAM-5.0:MT:21565:22593:1 gene:gene-ZeamMp011 transcript:	orf396 (identical to GRMZM5G892769_P01 in MaizeGDB v3)	7*	unknown	342	-0.497	indistinguishable to mito_YP_588276.1	28.2	41.6	147	8
mito_YP_588276.1	YP_588276.1	gene-ZeamMp010 transcript	hypothetical protein ZeamMp010 (mitochondrion) [Zea mays subsp. mays] chromosome:Zm-B73-REFERENCE-NAM-5.0:MT:21403:22593:1 gene:gene-ZeamMp010 transcript:	orf396-like (related to GRMZM5G892769_P01 in MaizeGDB v3)	7*	unknown	396	-0.38	indistinguishable representative	28.2	41.6	147	8
mito_YP_588404.1	YP_588404.1	gene-ZeamMp159 transcript	ribosomal protein S7 (mitochondrion) [Zea mays subsp. mays] chromosome:Zm-B73-REFERENCE-NAM-5.0:MT:433538:433984:1 gene:gene-ZeamMp159 transcript:	Rps7-1	6*	ribosome (SS)	148	-0.32	canonical	30.4	56.2	462	4
mito_YP_588298.1	YP_588298.1	gene-ZeamMp036 transcript	NADH dehydrogenase subunit 9 (mitochondrion) [Zea mays subsp. mays] chromosome:Zm-B73-REFERENCE-NAM-5.0:MT:101544:102116:1 gene:gene-ZeamMp036 transcript:	Nad9		complex I / NADH complex	190	-0.779	indistinguishable to Zm00001eb382940_P001	34.7	41.5	12499	11
mito_YP_588375.1	YP_588375.1	gene-ZeamMp115 transcript	ribosomal protein S13 (mitochondrion) [Zea mays subsp. mays] chromosome:Zm-B73-REFERENCE-NAM-5.0:MT:319613:319963:1 gene:gene-ZeamMp115 transcript:	Rps13		ribosome (SS)	116	-0.536	marginally distinguished	38.7	59.2	23	4
mito_YP_588412.1	YP_588412.1	gene-ZeamMp167 transcript	ribosomal protein S2 (mitochondrion) [Zea mays subsp. mays] chromosome:Zm-B73-REFERENCE-NAM-5.0:MT:479553:481148:-1 gene:gene-ZeamMp167 transcript:	Rps2-1,2	4	ribosome (SS)	531	-0.392	indistinguishable representative	41.6	51.8	627	22
mito_YP_588368.1	YP_588368.1	gene-ZeamMp108 transcript	ATPase subunit 9 (mitochondrion) [Zea mays subsp. mays] chromosome:Zm-B73-REFERENCE-NAM-5.0:MT:299238:299462:-1 gene:gene-ZeamMp108 transcript:	Atp9		complex V / ATPsynthase	74	1.409	weak	41.8	50	684	2
mito_YP_588358.1	YP_588358.1	gene-ZeamMp097 transcript	ribosomal protein S1 (mitochondrion) [Zea mays subsp. mays] chromosome:Zm-B73-REFERENCE-NAM-5.0:MT:273328:273846:-1 gene:gene-ZeamMp097 transcript:	Rps1		ribosome (SS)	172	-0.093	canonical	42.4	69.5	407	7
mito_YP_588274.1	YP_588274.1	gene-ZeamMp008 transcript	ribosomal protein S4 (mitochondrion) [Zea mays subsp. mays] chromosome:Zm-B73-REFERENCE-NAM-5.0:MT:19813:20889:1 gene:gene-ZeamMp008 transcript:	Rps4		ribosome (SS)	358	-0.725	subsumed by Zm00001d004058_P001	42.4	69	1808	18
mito_YP_588343.1	YP_588343.1	gene-ZeamMp081 transcript	ATPase subunit 8 (mitochondrion) [Zea mays subsp. mays] chromosome:Zm-B73-REFERENCE-NAM-5.0:MT:232739:233200:-1 gene:gene-ZeamMp081 transcript:	Atp8		complex V / ATPsynthase	153	-0.201	canonical	44.4	53.9	4748	12
mito_YP_588347.1	YP_588347.1	gene-ZeamMp086 transcript	NADH dehydrogenase subunit 7 (mitochondrion) [Zea mays subsp. mays] chromosome:Zm-B73-REFERENCE-NAM-5.0:MT:237577:243574:-1 gene:gene-ZeamMp086 transcript:	Nad7		complex I / NADH complex	394	-0.432	canonical	45.4	54.4	6482	21
mito_YP_588353.1	YP_588353.1	gene-ZeamMp092 transcript	ribosomal protein S12 (mitochondrion) [Zea mays subsp. mays] chromosome:Zm-B73-REFERENCE-NAM-5.0:MT:262384:262761:-1 gene:gene-ZeamMp092 transcript:	Rps12	8*	ribosome (SS)	125	-0.981	weak	46.4	87.8	38	7
mito_YP_588265.1	YP_588265.1	gene-ZeamMp001 transcript	ribosomal protein S3 (mitochondrion) [Zea mays subsp. mays] chromosome:Zm-B73-REFERENCE-NAM-5.0:MT:63968:162745:-1 gene:gene-ZeamMp001 transcript:	Rps3-1,2 (2 copies of exon 1)	5	ribosome (SS)	559	-0.475	canonical	47.5	76	1850	26
mito_YP_588320.1	YP_588320.1	gene-ZeamMp024 transcript	ribosomal protein S3 (mitochondrion) [Zea mays subsp. mays] chromosome:Zm-B73-REFERENCE-NAM-5.0:MT:161140:164661:-1 gene:gene-ZeamMp024 transcript:	Rps3-1,2 (2 copies of exon 1)	5	ribosome (SS)	559	-0.475	identical to mito_YP_588265.1	47.5	76	1850	26
mito_YP_588423.1	YP_588423.1	gene-ZeamMp179 transcript	cytochrome c oxidase subunit 2 (mitochondrion) [Zea mays subsp. mays] chromosome:Zm-B73-REFERENCE-NAM-5.0:MT:541960:543536:1 gene:gene-ZeamMp179 transcript:	Cox2		complex IV	260	0.413	canonical	49.2	83.1	8213	18
mito_YP_588382.1	YP_588382.1	gene-ZeamMp129 transcript	hypothetical protein ZeamMp129 (mitochondrion) [Zea mays subsp. mays] chromosome:Zm-B73-REFERENCE-NAM-5.0:MT:346758:347501:-1 gene:gene-ZeamMp129 transcript:	Rpl2 (identifical to nuclear-encoded Zm00001eb434700_P001)		ribosome (LS)	247	-0.367	identical to Zm00001eb434700_P001	52.2	65.1	10231	33
mito_YP_588377.1	YP_588377.1	gene-ZeamMp119 transcript	ribosomal protein S7 (mitochondrion) [Zea mays subsp. mays] chromosome:Zm-B73-REFERENCE-NAM-5.0:MT:332438:332908:1 gene:gene-ZeamMp119 transcript:	Rps7-2 (identical to plastid NP_043101 & nuclear-encoded Zm00001eb435130_P001)	6*	ribosome (SS)	156	-0.683	identical to Zm00001eb435130_P001	62.1	100	6043	20
mito_YP_588313.1	YP_588313.1	gene-ZeamMp051 transcript	ATPase subunit 4 (mitochondrion) [Zea mays subsp. mays] chromosome:Zm-B73-REFERENCE-NAM-5.0:MT:138553:139212:-1 gene:gene-ZeamMp051 transcript:	Atp4		complex V / ATPsynthase	219	0.28	canonical	67.5	78.7	10948	23
mito_YP_588408.1	YP_588408.1	gene-ZeamMp163 transcript	ATPase subunit 1 (mitochondrion) [Zea mays subsp. mays] chromosome:Zm-B73-REFERENCE-NAM-5.0:MT:454351:455877:-1 gene:gene-ZeamMp163 transcript:	Atp1-1,2	1	complex V / ATPsynthase	508	-0.085	identical to Zm00001eb434640_P001	88.9	93	265802	147
mito_YP_588421.1	YP_588421.1	gene-ZeamMp176 transcript	ATPase subunit 1 (mitochondrion) [Zea mays subsp. mays] chromosome:Zm-B73-REFERENCE-NAM-5.0:MT:523288:524814:-1 gene:gene-ZeamMp176 transcript:	Atp1-1,2	1	complex V / ATPsynthase	508	-0.085	identical to Zm00001eb434640_P001	88.9	93	265802	147
mito_YP_588312.1	YP_588312.1	gene-ZeamMp050 transcript	hypothetical protein ZeamMp050 (mitochondrion) [Zea mays subsp. mays] chromosome:Zm-B73-REFERENCE-NAM-5.0:MT:138031:138330:-1 gene:gene-ZeamMp050 transcript:	glutharedoxin-like (identical to GRMZM5G845024_P01)		pseudogene; plasmid	99	-0.053	canonical	27.2	37.5	65	2
mito_YP_588286.1	YP_588286.1	gene-ZeamMp022 transcript	hypothetical protein ZeamMp022 (mitochondrion) [Zea mays subsp. mays] chromosome:Zm-B73-REFERENCE-NAM-5.0:MT:60824:63559:-1 gene:gene-ZeamMp022 transcript:	putative DNA polymerase B (PolB) (identifical to GRMZM5G889299_P01; GRMZM5G872710_P01) (reported as degenerate copies from maize plasmids)	9*	pseudogene; plasmid	911	-0.475	canonical	5.3	7.4	6	3
mito_YP_588271.1	YP_588271.1	gene-ZeamMp005 transcript	hypothetical protein ZeamMp005 (mitochondrion) [Zea mays subsp. mays] chromosome:Zm-B73-REFERENCE-NAM-5.0:MT:11111:13315:-1 gene:gene-ZeamMp005 transcript:	putative DNA polymerase type B (PolB) (identical to GRMZM5G806435_P01) (reported as degenerate copies from maize plasmids)	9*	reportedly from a plasmid - strong evidence that this protein was in some of the samples	734	-0.412	canonical (one phosho PSM - spectrum not entirely convicning - co-fragmentation ?)	10.7	13.8	11	6
mito_YP_588349.1	YP_588349.1	gene-ZeamMp088 transcript	hypothetical protein ZeamMp088 (mitochondrion) [Zea mays subsp. mays] chromosome:Zm-B73-REFERENCE-NAM-5.0:MT:250363:253842:1 gene:gene-ZeamMp088 transcript:	putative RNA polymerase (identical to GRMZM5G827309_P01) (reported as degenerate copies from maize plasmids)		reportedly from a plasmid - strong evidence that this protein was in some of the samples	1159	-0.507	canonical	7.8	10.8	18	7
mito_YP_588344.1	YP_588344.1	gene-ZeamMp082 transcript	hypothetical protein ZeamMp082 (mitochondrion) [Zea mays subsp. mays] chromosome:Zm-B73-REFERENCE-NAM-5.0:MT:233670:234005:-1 gene:gene-ZeamMp082 transcript:	pseudogene		pseudogene	111	0.208	weak	9	9.4	1	1
mito_YP_588268.1	YP_588268.1	gene-ZeamMp002 transcript	hypothetical protein ZeamMp002 (mitochondrion) [Zea mays subsp. mays] chromosome:Zm-B73-REFERENCE-NAM-5.0:MT:6391:6738:1 gene:gene-ZeamMp002 transcript:	pseudogene		pseudogene	115	-0.5	not observed	0	0	0	0
mito_YP_588269.1	YP_588269.1	gene-ZeamMp003 transcript	hypothetical protein ZeamMp003 (mitochondrion) [Zea mays subsp. mays] chromosome:Zm-B73-REFERENCE-NAM-5.0:MT:6951:8285:1 gene:gene-ZeamMp003 transcript:	pseudogene		pseudogene	444	-0.031	not observed	0	0	0	0
mito_YP_588270.1	YP_588270.1	gene-ZeamMp004 transcript	hypothetical protein ZeamMp004 (mitochondrion) [Zea mays subsp. mays] chromosome:Zm-B73-REFERENCE-NAM-5.0:MT:8752:9915:1 gene:gene-ZeamMp004 transcript:	pseudogene		pseudogene	387	-0.317	not observed	0	0	0	0
mito_YP_588272.1	YP_588272.1	gene-ZeamMp006 transcript	hypothetical protein ZeamMp006 (mitochondrion) [Zea mays subsp. mays] chromosome:Zm-B73-REFERENCE-NAM-5.0:MT:17513:17863:-1 gene:gene-ZeamMp006 transcript:	pseudogene		pseudogene	116	-0.151	not observed	0	0	0	0
mito_YP_588275.1	YP_588275.1	gene-ZeamMp009 transcript	hypothetical protein ZeamMp009 (mitochondrion) [Zea mays subsp. mays] chromosome:Zm-B73-REFERENCE-NAM-5.0:MT:21087:21434:-1 gene:gene-ZeamMp009 transcript:	pseudogene		pseudogene	115	0.099	not observed	0	0	0	0
mito_YP_588279.1	YP_588279.1	gene-ZeamMp013 transcript	hypothetical protein ZeamMp013 (mitochondrion) [Zea mays subsp. mays] chromosome:Zm-B73-REFERENCE-NAM-5.0:MT:27219:27551:-1 gene:gene-ZeamMp013 transcript:	pseudogene		pseudogene	110	-1.523	not observed	0	0	0	0
mito_YP_588280.1	YP_588280.1	gene-ZeamMp014 transcript	hypothetical protein ZeamMp014 (mitochondrion) [Zea mays subsp. mays] chromosome:Zm-B73-REFERENCE-NAM-5.0:MT:27503:27883:1 gene:gene-ZeamMp014 transcript:	pseudogene		pseudogene	126	-0.488	not observed	0	0	0	0
mito_YP_588281.1	YP_588281.1	gene-ZeamMp015 transcript	hypothetical protein ZeamMp015 (mitochondrion) [Zea mays subsp. mays] chromosome:Zm-B73-REFERENCE-NAM-5.0:MT:37491:37868:-1 gene:gene-ZeamMp015 transcript:	pseudogene		pseudogene	125	-0.357	not observed	0	0	0	0
mito_YP_588283.1	YP_588283.1	gene-ZeamMp018 transcript	hypothetical protein ZeamMp018 (mitochondrion) [Zea mays subsp. mays] chromosome:Zm-B73-REFERENCE-NAM-5.0:MT:51738:52037:1 gene:gene-ZeamMp018 transcript:	pseudogene		pseudogene	99	-0.596	not observed	0	0	0	0
mito_YP_588284.1	YP_588284.1	gene-ZeamMp020 transcript	hypothetical protein ZeamMp020 (mitochondrion) [Zea mays subsp. mays] chromosome:Zm-B73-REFERENCE-NAM-5.0:MT:57423:57722:-1 gene:gene-ZeamMp020 transcript:	pseudogene		pseudogene	99	-0.697	not observed	0	0	0	0
mito_YP_588285.1	YP_588285.1	gene-ZeamMp021 transcript	hypothetical protein ZeamMp021 (mitochondrion) [Zea mays subsp. mays] chromosome:Zm-B73-REFERENCE-NAM-5.0:MT:58052:58528:1 gene:gene-ZeamMp021 transcript:	pseudogene		pseudogene	158	0.054	not observed	0	0	0	0
mito_YP_588288.1	YP_588288.1	gene-ZeamMp025 transcript	hypothetical protein ZeamMp025 (mitochondrion) [Zea mays subsp. mays] chromosome:Zm-B73-REFERENCE-NAM-5.0:MT:64470:64850:1 gene:gene-ZeamMp025 transcript:	pseudogene		pseudogene	126	0.533	not observed	0	0	0	0
mito_YP_588289.1	YP_588289.1	gene-ZeamMp026 transcript	hypothetical protein ZeamMp026 (mitochondrion) [Zea mays subsp. mays] chromosome:Zm-B73-REFERENCE-NAM-5.0:MT:65335:65682:1 gene:gene-ZeamMp026 transcript:	pseudogene		pseudogene	115	-0.864	not observed	0	0	0	0
mito_YP_588290.1	YP_588290.1	gene-ZeamMp027 transcript	hypothetical protein ZeamMp027 (mitochondrion) [Zea mays subsp. mays] chromosome:Zm-B73-REFERENCE-NAM-5.0:MT:68277:68597:-1 gene:gene-ZeamMp027 transcript:	pseudogene		pseudogene	106	1.115	not observed	0	0	0	0
mito_YP_588291.1	YP_588291.1	gene-ZeamMp028 transcript	hypothetical protein ZeamMp028 (mitochondrion) [Zea mays subsp. mays] chromosome:Zm-B73-REFERENCE-NAM-5.0:MT:71056:71394:1 gene:gene-ZeamMp028 transcript:	pseudogene		pseudogene	112	-0.083	not observed	0	0	0	0
mito_YP_588292.1	YP_588292.1	gene-ZeamMp029 transcript	hypothetical protein ZeamMp029 (mitochondrion) [Zea mays subsp. mays] chromosome:Zm-B73-REFERENCE-NAM-5.0:MT:73895:74197:1 gene:gene-ZeamMp029 transcript:	pseudogene		pseudogene	100	-0.609	not observed	0	0	0	0
mito_YP_588296.1	YP_588296.1	gene-ZeamMp034 transcript	hypothetical protein ZeamMp034 (mitochondrion) [Zea mays subsp. mays] chromosome:Zm-B73-REFERENCE-NAM-5.0:MT:98035:98343:-1 gene:gene-ZeamMp034 transcript:	pseudogene		pseudogene	102	0.367	not observed	0	0	0	0
mito_YP_588297.1	YP_588297.1	gene-ZeamMp035 transcript	hypothetical protein ZeamMp035 (mitochondrion) [Zea mays subsp. mays] chromosome:Zm-B73-REFERENCE-NAM-5.0:MT:99693:100007:1 gene:gene-ZeamMp035 transcript:	pseudogene		pseudogene	104	0.129	not observed	0	0	0	0
mito_YP_588299.1	YP_588299.1	gene-ZeamMp037 transcript	hypothetical protein ZeamMp037 (mitochondrion) [Zea mays subsp. mays] chromosome:Zm-B73-REFERENCE-NAM-5.0:MT:105917:106267:1 gene:gene-ZeamMp037 transcript:	pseudogene		pseudogene	116	0.212	not observed	0	0	0	0
mito_YP_588300.1	YP_588300.1	gene-ZeamMp038 transcript	hypothetical protein ZeamMp038 (mitochondrion) [Zea mays subsp. mays] chromosome:Zm-B73-REFERENCE-NAM-5.0:MT:107700:108053:1 gene:gene-ZeamMp038 transcript:	pseudogene		pseudogene	117	-0.24	not observed	0	0	0	0
mito_YP_588301.1	YP_588301.1	gene-ZeamMp039 transcript	hypothetical protein ZeamMp039 (mitochondrion) [Zea mays subsp. mays] chromosome:Zm-B73-REFERENCE-NAM-5.0:MT:108119:108487:-1 gene:gene-ZeamMp039 transcript:	pseudogene		pseudogene	122	0.014	not observed	0	0	0	0
mito_YP_588302.1	YP_588302.1	gene-ZeamMp040 transcript	hypothetical protein ZeamMp040 (mitochondrion) [Zea mays subsp. mays] chromosome:Zm-B73-REFERENCE-NAM-5.0:MT:108349:108693:1 gene:gene-ZeamMp040 transcript:	pseudogene		pseudogene	114	-0.665	not observed	0	0	0	0
mito_YP_588303.1	YP_588303.1	gene-ZeamMp041 transcript	hypothetical protein ZeamMp041 (mitochondrion) [Zea mays subsp. mays] chromosome:Zm-B73-REFERENCE-NAM-5.0:MT:112185:112484:1 gene:gene-ZeamMp041 transcript:	pseudogene		pseudogene	99	-0.426	not observed	0	0	0	0
mito_YP_588304.1	YP_588304.1	gene-ZeamMp042 transcript	hypothetical protein ZeamMp042 (mitochondrion) [Zea mays subsp. mays] chromosome:Zm-B73-REFERENCE-NAM-5.0:MT:112524:112841:1 gene:gene-ZeamMp042 transcript:	pseudogene		pseudogene	105	-0.569	not observed	0	0	0	0
mito_YP_588305.1	YP_588305.1	gene-ZeamMp043 transcript	hypothetical protein ZeamMp043 (mitochondrion) [Zea mays subsp. mays] chromosome:Zm-B73-REFERENCE-NAM-5.0:MT:112838:113260:-1 gene:gene-ZeamMp043 transcript:	pseudogene		pseudogene	140	-0.304	not observed	0	0	0	0
mito_YP_588306.1	YP_588306.1	gene-ZeamMp044 transcript	hypothetical protein ZeamMp044 (mitochondrion) [Zea mays subsp. mays] chromosome:Zm-B73-REFERENCE-NAM-5.0:MT:113045:113350:1 gene:gene-ZeamMp044 transcript:	pseudogene		pseudogene	101	-0.981	not observed	0	0	0	0
mito_YP_588307.1	YP_588307.1	gene-ZeamMp045 transcript	hypothetical protein ZeamMp045 (mitochondrion) [Zea mays subsp. mays] chromosome:Zm-B73-REFERENCE-NAM-5.0:MT:114492:114968:-1 gene:gene-ZeamMp045 transcript:	pseudogene		pseudogene	158	0.054	not observed	0	0	0	0
mito_YP_588308.1	YP_588308.1	gene-ZeamMp046 transcript	hypothetical protein ZeamMp046 (mitochondrion) [Zea mays subsp. mays] chromosome:Zm-B73-REFERENCE-NAM-5.0:MT:115298:115597:1 gene:gene-ZeamMp046 transcript:	pseudogene		pseudogene	99	-0.697	not observed	0	0	0	0
mito_YP_588309.1	YP_588309.1	gene-ZeamMp047 transcript	hypothetical protein ZeamMp047 (mitochondrion) [Zea mays subsp. mays] chromosome:Zm-B73-REFERENCE-NAM-5.0:MT:120983:121282:-1 gene:gene-ZeamMp047 transcript:	pseudogene		pseudogene	99	-0.596	not observed	0	0	0	0
mito_YP_588311.1	YP_588311.1	gene-ZeamMp049 transcript	hypothetical protein ZeamMp049 (mitochondrion) [Zea mays subsp. mays] chromosome:Zm-B73-REFERENCE-NAM-5.0:MT:132043:132348:-1 gene:gene-ZeamMp049 transcript:	pseudogene		pseudogene	101	-0.257	not observed	0	0	0	0
mito_YP_588314.1	YP_588314.1	gene-ZeamMp052 transcript	hypothetical protein ZeamMp052 (mitochondrion) [Zea mays subsp. mays] chromosome:Zm-B73-REFERENCE-NAM-5.0:MT:142490:142849:-1 gene:gene-ZeamMp052 transcript:	pseudogene		pseudogene	119	0.112	not observed	0	0	0	0
mito_YP_588315.1	YP_588315.1	gene-ZeamMp053 transcript	hypothetical protein ZeamMp053 (mitochondrion) [Zea mays subsp. mays] chromosome:Zm-B73-REFERENCE-NAM-5.0:MT:155608:155940:-1 gene:gene-ZeamMp053 transcript:	pseudogene		pseudogene	110	-0.29	not observed	0	0	0	0
mito_YP_588316.1	YP_588316.1	gene-ZeamMp054 transcript	hypothetical protein ZeamMp054 (mitochondrion) [Zea mays subsp. mays] chromosome:Zm-B73-REFERENCE-NAM-5.0:MT:157640:158260:-1 gene:gene-ZeamMp054 transcript:	pseudogene		pseudogene	206	-0.351	not observed	0	0	0	0
mito_YP_588317.1	YP_588317.1	gene-ZeamMp055 transcript	hypothetical protein ZeamMp055 (mitochondrion) [Zea mays subsp. mays] chromosome:Zm-B73-REFERENCE-NAM-5.0:MT:159926:160279:-1 gene:gene-ZeamMp055 transcript:	pseudogene		pseudogene	117	-0.474	not observed	0	0	0	0
mito_YP_588318.1	YP_588318.1	gene-ZeamMp056 transcript	hypothetical protein ZeamMp056 (mitochondrion) [Zea mays subsp. mays] chromosome:Zm-B73-REFERENCE-NAM-5.0:MT:160378:160698:1 gene:gene-ZeamMp056 transcript:	pseudogene		pseudogene	106	-0.295	not observed	0	0	0	0
mito_YP_588321.1	YP_588321.1	gene-ZeamMp058 transcript	hypothetical protein ZeamMp058 (mitochondrion) [Zea mays subsp. mays] chromosome:Zm-B73-REFERENCE-NAM-5.0:MT:163212:163541:1 gene:gene-ZeamMp058 transcript:	pseudogene		pseudogene	109	-0.747	not observed	0	0	0	0
mito_YP_588322.1	YP_588322.1	gene-ZeamMp059 transcript	hypothetical protein ZeamMp059 (mitochondrion) [Zea mays subsp. mays] chromosome:Zm-B73-REFERENCE-NAM-5.0:MT:165090:165470:1 gene:gene-ZeamMp059 transcript:	pseudogene		pseudogene	126	0.533	not observed	0	0	0	0
mito_YP_588323.1	YP_588323.1	gene-ZeamMp060 transcript	hypothetical protein ZeamMp060 (mitochondrion) [Zea mays subsp. mays] chromosome:Zm-B73-REFERENCE-NAM-5.0:MT:165955:166302:1 gene:gene-ZeamMp060 transcript:	pseudogene		pseudogene	115	-0.864	not observed	0	0	0	0
mito_YP_588324.1	YP_588324.1	gene-ZeamMp061 transcript	hypothetical protein ZeamMp061 (mitochondrion) [Zea mays subsp. mays] chromosome:Zm-B73-REFERENCE-NAM-5.0:MT:168897:169217:-1 gene:gene-ZeamMp061 transcript:	pseudogene		pseudogene	106	1.115	not observed	0	0	0	0
mito_YP_588325.1	YP_588325.1	gene-ZeamMp062 transcript	hypothetical protein ZeamMp062 (mitochondrion) [Zea mays subsp. mays] chromosome:Zm-B73-REFERENCE-NAM-5.0:MT:171676:172014:1 gene:gene-ZeamMp062 transcript:	pseudogene		pseudogene	112	-0.083	not observed	0	0	0	0
mito_YP_588326.1	YP_588326.1	gene-ZeamMp063 transcript	hypothetical protein ZeamMp063 (mitochondrion) [Zea mays subsp. mays] chromosome:Zm-B73-REFERENCE-NAM-5.0:MT:174515:174817:1 gene:gene-ZeamMp063 transcript:	pseudogene		pseudogene	100	-0.609	not observed	0	0	0	0
mito_YP_588328.1	YP_588328.1	gene-ZeamMp065 transcript	hypothetical protein ZeamMp065 (mitochondrion) [Zea mays subsp. mays] chromosome:Zm-B73-REFERENCE-NAM-5.0:MT:185996:186382:1 gene:gene-ZeamMp065 transcript:	pseudogene		pseudogene	128	0.27	not observed	0	0	0	0
mito_YP_588329.1	YP_588329.1	gene-ZeamMp066 transcript	hypothetical protein ZeamMp066 (mitochondrion) [Zea mays subsp. mays] chromosome:Zm-B73-REFERENCE-NAM-5.0:MT:191869:192351:-1 gene:gene-ZeamMp066 transcript:	pseudogene		pseudogene	160	-0.21	not observed	0	0	0	0
mito_YP_588330.1	YP_588330.1	gene-ZeamMp067 transcript	hypothetical protein ZeamMp067 (mitochondrion) [Zea mays subsp. mays] chromosome:Zm-B73-REFERENCE-NAM-5.0:MT:194577:194993:1 gene:gene-ZeamMp067 transcript:	pseudogene		pseudogene	138	0.067	not observed	0	0	0	0
mito_YP_588331.1	YP_588331.1	gene-ZeamMp068 transcript	hypothetical protein ZeamMp068 (mitochondrion) [Zea mays subsp. mays] chromosome:Zm-B73-REFERENCE-NAM-5.0:MT:199269:199586:1 gene:gene-ZeamMp068 transcript:	pseudogene		pseudogene	105	0.137	not observed	0	0	0	0
mito_YP_588333.1	YP_588333.1	gene-ZeamMp070 transcript	hypothetical protein ZeamMp070 (mitochondrion) [Zea mays subsp. mays] chromosome:Zm-B73-REFERENCE-NAM-5.0:MT:201993:202316:-1 gene:gene-ZeamMp070 transcript:	pseudogene		pseudogene	107	-0.247	not observed	0	0	0	0
mito_YP_588335.1	YP_588335.1	gene-ZeamMp073 transcript	hypothetical protein ZeamMp073 (mitochondrion) [Zea mays subsp. mays] chromosome:Zm-B73-REFERENCE-NAM-5.0:MT:204827:205144:-1 gene:gene-ZeamMp073 transcript:	pseudogene		pseudogene	105	-0.588	not observed	0	0	0	0
mito_YP_588336.1	YP_588336.1	gene-ZeamMp074 transcript	hypothetical protein ZeamMp074 (mitochondrion) [Zea mays subsp. mays] chromosome:Zm-B73-REFERENCE-NAM-5.0:MT:210666:211163:-1 gene:gene-ZeamMp074 transcript:	pseudogene		pseudogene	165	0.016	not observed	0	0	0	0
mito_YP_588337.1	YP_588337.1	gene-ZeamMp075 transcript	hypothetical protein ZeamMp075 (mitochondrion) [Zea mays subsp. mays] chromosome:Zm-B73-REFERENCE-NAM-5.0:MT:211244:211624:-1 gene:gene-ZeamMp075 transcript:	pseudogene		pseudogene	126	-0.744	not observed	0	0	0	0
mito_YP_588338.1	YP_588338.1	gene-ZeamMp076 transcript	hypothetical protein ZeamMp076 (mitochondrion) [Zea mays subsp. mays] chromosome:Zm-B73-REFERENCE-NAM-5.0:MT:214706:215020:-1 gene:gene-ZeamMp076 transcript:	pseudogene		pseudogene	104	-0.222	not observed	0	0	0	0
mito_YP_588339.1	YP_588339.1	gene-ZeamMp077 transcript	hypothetical protein ZeamMp077 (mitochondrion) [Zea mays subsp. mays] chromosome:Zm-B73-REFERENCE-NAM-5.0:MT:222181:222597:-1 gene:gene-ZeamMp077 transcript:	pseudogene		pseudogene	138	0.212	not observed	0	0	0	0
mito_YP_588340.1	YP_588340.1	gene-ZeamMp078 transcript	hypothetical protein ZeamMp078 (mitochondrion) [Zea mays subsp. mays] chromosome:Zm-B73-REFERENCE-NAM-5.0:MT:222801:223196:-1 gene:gene-ZeamMp078 transcript:	pseudogene		pseudogene	131	-0.305	not observed	0	0	0	0
mito_YP_588341.1	YP_588341.1	gene-ZeamMp079 transcript	hypothetical protein ZeamMp079 (mitochondrion) [Zea mays subsp. mays] chromosome:Zm-B73-REFERENCE-NAM-5.0:MT:224213:225121:-1 gene:gene-ZeamMp079 transcript:	pseudogene		pseudogene	302	-0.322	not observed	0	0	0	0
mito_YP_588342.1	YP_588342.1	gene-ZeamMp080 transcript	hypothetical protein ZeamMp080 (mitochondrion) [Zea mays subsp. mays] chromosome:Zm-B73-REFERENCE-NAM-5.0:MT:226253:226645:1 gene:gene-ZeamMp080 transcript:	pseudogene		pseudogene	130	-0.402	not observed	0	0	0	0
mito_YP_588345.1	YP_588345.1	gene-ZeamMp083 transcript	hypothetical protein ZeamMp083 (mitochondrion) [Zea mays subsp. mays] chromosome:Zm-B73-REFERENCE-NAM-5.0:MT:234411:234776:1 gene:gene-ZeamMp083 transcript:	pseudogene		pseudogene	121	-0.06	not observed	0	0	0	0
mito_YP_588348.1	YP_588348.1	gene-ZeamMp087 transcript	hypothetical protein ZeamMp087 (mitochondrion) [Zea mays subsp. mays] chromosome:Zm-B73-REFERENCE-NAM-5.0:MT:249901:250248:1 gene:gene-ZeamMp087 transcript:	pseudogene		pseudogene	115	-0.5	not observed	0	0	0	0
mito_YP_588350.1	YP_588350.1	gene-ZeamMp089 transcript	hypothetical protein ZeamMp089 (mitochondrion) [Zea mays subsp. mays] chromosome:Zm-B73-REFERENCE-NAM-5.0:MT:253784:254131:1 gene:gene-ZeamMp089 transcript:	pseudogene		pseudogene	115	0.169	not observed	0	0	0	0
mito_YP_588351.1	YP_588351.1	gene-ZeamMp090 transcript	hypothetical protein ZeamMp090 (mitochondrion) [Zea mays subsp. mays] chromosome:Zm-B73-REFERENCE-NAM-5.0:MT:254397:255221:-1 gene:gene-ZeamMp090 transcript:	pseudogene		pseudogene	274	-0.029	not observed	0	0	0	0
mito_YP_588352.1	YP_588352.1	gene-ZeamMp091 transcript	hypothetical protein ZeamMp091 (mitochondrion) [Zea mays subsp. mays] chromosome:Zm-B73-REFERENCE-NAM-5.0:MT:261340:261879:-1 gene:gene-ZeamMp091 transcript:	pseudogene		pseudogene	179	-0.554	not observed	0	0	0	0
mito_YP_588355.1	YP_588355.1	gene-ZeamMp094 transcript	hypothetical protein ZeamMp094 (mitochondrion) [Zea mays subsp. mays] chromosome:Zm-B73-REFERENCE-NAM-5.0:MT:265988:266410:-1 gene:gene-ZeamMp094 transcript:	pseudogene		pseudogene	140	-0.481	not observed	0	0	0	0
mito_YP_588357.1	YP_588357.1	gene-ZeamMp096 transcript	hypothetical protein ZeamMp096 (mitochondrion) [Zea mays subsp. mays] chromosome:Zm-B73-REFERENCE-NAM-5.0:MT:271154:271498:-1 gene:gene-ZeamMp096 transcript:	pseudogene		pseudogene	114	0.433	not observed	0	0	0	0
mito_YP_588362.1	YP_588362.1	gene-ZeamMp101 transcript	hypothetical protein ZeamMp101 (mitochondrion) [Zea mays subsp. mays] chromosome:Zm-B73-REFERENCE-NAM-5.0:MT:277988:278428:1 gene:gene-ZeamMp101 transcript:	pseudogene		pseudogene	146	-0.446	not observed	0	0	0	0
mito_YP_588363.1	YP_588363.1	gene-ZeamMp103 transcript	hypothetical protein ZeamMp103 (mitochondrion) [Zea mays subsp. mays] chromosome:Zm-B73-REFERENCE-NAM-5.0:MT:284756:285205:1 gene:gene-ZeamMp103 transcript:	pseudogene		pseudogene	149	-0.005	not observed	0	0	0	0
mito_YP_588364.1	YP_588364.1	gene-ZeamMp104 transcript	hypothetical protein ZeamMp104 (mitochondrion) [Zea mays subsp. mays] chromosome:Zm-B73-REFERENCE-NAM-5.0:MT:287309:287710:1 gene:gene-ZeamMp104 transcript:	pseudogene		pseudogene	133	-0.309	not observed	0	0	0	0
mito_YP_588366.1	YP_588366.1	gene-ZeamMp106 transcript	hypothetical protein ZeamMp106 (mitochondrion) [Zea mays subsp. mays] chromosome:Zm-B73-REFERENCE-NAM-5.0:MT:293481:293798:1 gene:gene-ZeamMp106 transcript:	pseudogene		pseudogene	105	-0.524	not observed	0	0	0	0
mito_YP_588367.1	YP_588367.1	gene-ZeamMp107 transcript	hypothetical protein ZeamMp107 (mitochondrion) [Zea mays subsp. mays] chromosome:Zm-B73-REFERENCE-NAM-5.0:MT:295310:295627:1 gene:gene-ZeamMp107 transcript:	pseudogene		pseudogene	105	0.06	not observed	0	0	0	0
mito_YP_588369.1	YP_588369.1	gene-ZeamMp109 transcript	hypothetical protein ZeamMp109 (mitochondrion) [Zea mays subsp. mays] chromosome:Zm-B73-REFERENCE-NAM-5.0:MT:306309:306650:-1 gene:gene-ZeamMp109 transcript:	pseudogene		pseudogene	113	-0.116	not observed	0	0	0	0
mito_YP_588370.1	YP_588370.1	gene-ZeamMp110 transcript	hypothetical protein ZeamMp110 (mitochondrion) [Zea mays subsp. mays] chromosome:Zm-B73-REFERENCE-NAM-5.0:MT:307593:308036:1 gene:gene-ZeamMp110 transcript:	pseudogene		pseudogene	147	-0.722	not observed	0	0	0	0
mito_YP_588371.1	YP_588371.1	gene-ZeamMp111 transcript	hypothetical protein ZeamMp111 (mitochondrion) [Zea mays subsp. mays] chromosome:Zm-B73-REFERENCE-NAM-5.0:MT:307857:308156:-1 gene:gene-ZeamMp111 transcript:	pseudogene		pseudogene	99	-0.427	not observed	0	0	0	0
mito_YP_588372.1	YP_588372.1	gene-ZeamMp112 transcript	hypothetical protein ZeamMp112 (mitochondrion) [Zea mays subsp. mays] chromosome:Zm-B73-REFERENCE-NAM-5.0:MT:308155:308514:1 gene:gene-ZeamMp112 transcript:	pseudogene		pseudogene	119	-0.225	not observed	0	0	0	0
mito_YP_588374.1	YP_588374.1	gene-ZeamMp114 transcript	hypothetical protein ZeamMp114 (mitochondrion) [Zea mays subsp. mays] chromosome:Zm-B73-REFERENCE-NAM-5.0:MT:313450:313773:-1 gene:gene-ZeamMp114 transcript:	pseudogene		pseudogene	107	-0.208	not observed	0	0	0	0
mito_YP_588376.1	YP_588376.1	gene-ZeamMp116 transcript	hypothetical protein ZeamMp116 (mitochondrion) [Zea mays subsp. mays] chromosome:Zm-B73-REFERENCE-NAM-5.0:MT:327181:327585:-1 gene:gene-ZeamMp116 transcript:	pseudogene		pseudogene	134	-0.234	not observed	0	0	0	0
mito_YP_588378.1	YP_588378.1	gene-ZeamMp121 transcript	hypothetical protein ZeamMp121 (mitochondrion) [Zea mays subsp. mays] chromosome:Zm-B73-REFERENCE-NAM-5.0:MT:336423:336818:-1 gene:gene-ZeamMp121 transcript:	pseudogene		pseudogene	131	0.495	not observed	0	0	0	0
mito_YP_588379.1	YP_588379.1	gene-ZeamMp124 transcript	hypothetical protein ZeamMp124 (mitochondrion) [Zea mays subsp. mays] chromosome:Zm-B73-REFERENCE-NAM-5.0:MT:339779:340135:1 gene:gene-ZeamMp124 transcript:	pseudogene		pseudogene	118	-0.09	not observed	0	0	0	0
mito_YP_588380.1	YP_588380.1	gene-ZeamMp125 transcript	hypothetical protein ZeamMp125 (mitochondrion) [Zea mays subsp. mays] chromosome:Zm-B73-REFERENCE-NAM-5.0:MT:342957:343355:-1 gene:gene-ZeamMp125 transcript:	pseudogene		pseudogene	132	-0.377	not observed	0	0	0	0
mito_YP_588383.1	YP_588383.1	gene-ZeamMp131 transcript	hypothetical protein ZeamMp131 (mitochondrion) [Zea mays subsp. mays] chromosome:Zm-B73-REFERENCE-NAM-5.0:MT:347110:347523:1 gene:gene-ZeamMp131 transcript:	pseudogene		pseudogene	137	0.12	not observed	0	0	0	0
mito_YP_588384.1	YP_588384.1	gene-ZeamMp132 transcript	hypothetical protein ZeamMp132 (mitochondrion) [Zea mays subsp. mays] chromosome:Zm-B73-REFERENCE-NAM-5.0:MT:348199:348528:1 gene:gene-ZeamMp132 transcript:	pseudogene		pseudogene	109	0.765	not observed	0	0	0	0
mito_YP_588385.1	YP_588385.1	gene-ZeamMp135 transcript	hypothetical protein ZeamMp135 (mitochondrion) [Zea mays subsp. mays] chromosome:Zm-B73-REFERENCE-NAM-5.0:MT:351309:351713:-1 gene:gene-ZeamMp135 transcript:	pseudogene		pseudogene	134	0.01	not observed	0	0	0	0
mito_YP_588387.1	YP_588387.1	gene-ZeamMp137 transcript	hypothetical protein ZeamMp137 (mitochondrion) [Zea mays subsp. mays] chromosome:Zm-B73-REFERENCE-NAM-5.0:MT:356474:356917:-1 gene:gene-ZeamMp137 transcript:	pseudogene		pseudogene	147	-0.354	not observed	0	0	0	0
mito_YP_588388.1	YP_588388.1	gene-ZeamMp138 transcript	hypothetical protein ZeamMp138 (mitochondrion) [Zea mays subsp. mays] chromosome:Zm-B73-REFERENCE-NAM-5.0:MT:360534:361787:-1 gene:gene-ZeamMp138 transcript:	pseudogene		pseudogene	417	-0.218	not observed	0	0	0	0
mito_YP_588389.1	YP_588389.1	gene-ZeamMp140 transcript	hypothetical protein ZeamMp140 (mitochondrion) [Zea mays subsp. mays] chromosome:Zm-B73-REFERENCE-NAM-5.0:MT:361927:362250:-1 gene:gene-ZeamMp140 transcript:	pseudogene		pseudogene	107	-0.552	not observed	0	0	0	0
mito_YP_588390.1	YP_588390.1	gene-ZeamMp141 transcript	hypothetical protein ZeamMp141 (mitochondrion) [Zea mays subsp. mays] chromosome:Zm-B73-REFERENCE-NAM-5.0:MT:362802:363197:-1 gene:gene-ZeamMp141 transcript:	pseudogene		pseudogene	131	-0.886	not observed	0	0	0	0
mito_YP_588391.1	YP_588391.1	gene-ZeamMp142 transcript	hypothetical protein ZeamMp142 (mitochondrion) [Zea mays subsp. mays] chromosome:Zm-B73-REFERENCE-NAM-5.0:MT:369060:369413:1 gene:gene-ZeamMp142 transcript:	pseudogene		pseudogene	117	0.221	not observed	0	0	0	0
mito_YP_588392.1	YP_588392.1	gene-ZeamMp143 transcript	hypothetical protein ZeamMp143 (mitochondrion) [Zea mays subsp. mays] chromosome:Zm-B73-REFERENCE-NAM-5.0:MT:372870:373193:-1 gene:gene-ZeamMp143 transcript:	pseudogene		pseudogene	107	-0.768	not observed	0	0	0	0
mito_YP_588393.1	YP_588393.1	gene-ZeamMp144 transcript	hypothetical protein ZeamMp144 (mitochondrion) [Zea mays subsp. mays] chromosome:Zm-B73-REFERENCE-NAM-5.0:MT:374935:375234:1 gene:gene-ZeamMp144 transcript:	pseudogene		pseudogene	99	-0.603	not observed	0	0	0	0
mito_YP_588394.1	YP_588394.1	gene-ZeamMp145 transcript	hypothetical protein ZeamMp145 (mitochondrion) [Zea mays subsp. mays] chromosome:Zm-B73-REFERENCE-NAM-5.0:MT:376214:376603:-1 gene:gene-ZeamMp145 transcript:	pseudogene		pseudogene	129	0.076	not observed	0	0	0	0
mito_YP_588395.1	YP_588395.1	gene-ZeamMp148 transcript	hypothetical protein ZeamMp148 (mitochondrion) [Zea mays subsp. mays] chromosome:Zm-B73-REFERENCE-NAM-5.0:MT:385083:385424:1 gene:gene-ZeamMp148 transcript:	pseudogene		pseudogene	113	0.458	not observed	0	0	0	0
mito_YP_588396.1	YP_588396.1	gene-ZeamMp149 transcript	hypothetical protein ZeamMp149 (mitochondrion) [Zea mays subsp. mays] chromosome:Zm-B73-REFERENCE-NAM-5.0:MT:388671:389072:-1 gene:gene-ZeamMp149 transcript:	pseudogene		pseudogene	133	-0.255	not observed	0	0	0	0
mito_YP_588397.1	YP_588397.1	gene-ZeamMp150 transcript	hypothetical protein ZeamMp150 (mitochondrion) [Zea mays subsp. mays] chromosome:Zm-B73-REFERENCE-NAM-5.0:MT:393955:394392:-1 gene:gene-ZeamMp150 transcript:	pseudogene		pseudogene	145	-0.114	not observed	0	0	0	0
mito_YP_588398.1	YP_588398.1	gene-ZeamMp151 transcript	hypothetical protein ZeamMp151 (mitochondrion) [Zea mays subsp. mays] chromosome:Zm-B73-REFERENCE-NAM-5.0:MT:394346:394831:-1 gene:gene-ZeamMp151 transcript:	pseudogene		pseudogene	161	-0.105	not observed	0	0	0	0
mito_YP_588399.1	YP_588399.1	gene-ZeamMp152 transcript	hypothetical protein ZeamMp152 (mitochondrion) [Zea mays subsp. mays] chromosome:Zm-B73-REFERENCE-NAM-5.0:MT:394828:395136:-1 gene:gene-ZeamMp152 transcript:	pseudogene		pseudogene	102	-1.065	not observed	0	0	0	0
mito_YP_588400.1	YP_588400.1	gene-ZeamMp153 transcript	hypothetical protein ZeamMp153 (mitochondrion) [Zea mays subsp. mays] chromosome:Zm-B73-REFERENCE-NAM-5.0:MT:406845:407144:-1 gene:gene-ZeamMp153 transcript:	pseudogene		pseudogene	99	0.325	not observed	0	0	0	0
mito_YP_588401.1	YP_588401.1	gene-ZeamMp154 transcript	hypothetical protein ZeamMp154 (mitochondrion) [Zea mays subsp. mays] chromosome:Zm-B73-REFERENCE-NAM-5.0:MT:411137:411628:-1 gene:gene-ZeamMp154 transcript:	pseudogene		pseudogene	163	0.501	not observed	0	0	0	0
mito_YP_588403.1	YP_588403.1	gene-ZeamMp158 transcript	hypothetical protein ZeamMp158 (mitochondrion) [Zea mays subsp. mays] chromosome:Zm-B73-REFERENCE-NAM-5.0:MT:419869:420204:-1 gene:gene-ZeamMp158 transcript:	pseudogene		pseudogene	111	-0.977	not observed	0	0	0	0
mito_YP_588405.1	YP_588405.1	gene-ZeamMp160 transcript	hypothetical protein ZeamMp160 (mitochondrion) [Zea mays subsp. mays] chromosome:Zm-B73-REFERENCE-NAM-5.0:MT:438523:438930:1 gene:gene-ZeamMp160 transcript:	pseudogene		pseudogene	135	0.516	not observed	0	0	0	0
mito_YP_588407.1	YP_588407.1	gene-ZeamMp162 transcript	hypothetical protein ZeamMp162 (mitochondrion) [Zea mays subsp. mays] chromosome:Zm-B73-REFERENCE-NAM-5.0:MT:448356:448778:1 gene:gene-ZeamMp162 transcript:	pseudogene		pseudogene	140	-0.366	not observed	0	0	0	0
mito_YP_588409.1	YP_588409.1	gene-ZeamMp164 transcript	hypothetical protein ZeamMp164 (mitochondrion) [Zea mays subsp. mays] chromosome:Zm-B73-REFERENCE-NAM-5.0:MT:456802:457383:1 gene:gene-ZeamMp164 transcript:	pseudogene		pseudogene	193	-0.535	not observed	0	0	0	0
mito_YP_588410.1	YP_588410.1	gene-ZeamMp165 transcript	hypothetical protein ZeamMp165 (mitochondrion) [Zea mays subsp. mays] chromosome:Zm-B73-REFERENCE-NAM-5.0:MT:468544:468861:1 gene:gene-ZeamMp165 transcript:	pseudogene		pseudogene	105	-0.817	not observed	0	0	0	0
mito_YP_588411.1	YP_588411.1	gene-ZeamMp166 transcript	hypothetical protein ZeamMp166 (mitochondrion) [Zea mays subsp. mays] chromosome:Zm-B73-REFERENCE-NAM-5.0:MT:472552:472941:-1 gene:gene-ZeamMp166 transcript:	pseudogene		pseudogene	129	0.116	not observed	0	0	0	0
mito_YP_588413.1	YP_588413.1	gene-ZeamMp168 transcript	hypothetical protein ZeamMp168 (mitochondrion) [Zea mays subsp. mays] chromosome:Zm-B73-REFERENCE-NAM-5.0:MT:486574:486894:1 gene:gene-ZeamMp168 transcript:	pseudogene		pseudogene	106	0.317	not observed	0	0	0	0
mito_YP_588414.1	YP_588414.1	gene-ZeamMp169 transcript	hypothetical protein ZeamMp169 (mitochondrion) [Zea mays subsp. mays] chromosome:Zm-B73-REFERENCE-NAM-5.0:MT:487871:488230:1 gene:gene-ZeamMp169 transcript:	pseudogene		pseudogene	119	0.807	not observed	0	0	0	0
mito_YP_588416.1	YP_588416.1	gene-ZeamMp171 transcript	hypothetical protein ZeamMp171 (mitochondrion) [Zea mays subsp. mays] chromosome:Zm-B73-REFERENCE-NAM-5.0:MT:501949:502296:-1 gene:gene-ZeamMp171 transcript:	pseudogene		pseudogene	115	0.257	not observed	0	0	0	0
mito_YP_588417.1	YP_588417.1	gene-ZeamMp172 transcript	hypothetical protein ZeamMp172 (mitochondrion) [Zea mays subsp. mays] chromosome:Zm-B73-REFERENCE-NAM-5.0:MT:504158:504475:-1 gene:gene-ZeamMp172 transcript:	pseudogene		pseudogene	105	0.697	not observed	0	0	0	0
mito_YP_588418.1	YP_588418.1	gene-ZeamMp173 transcript	hypothetical protein ZeamMp173 (mitochondrion) [Zea mays subsp. mays] chromosome:Zm-B73-REFERENCE-NAM-5.0:MT:510534:510887:1 gene:gene-ZeamMp173 transcript:	pseudogene		pseudogene	117	0.193	not observed	0	0	0	0
mito_YP_588419.1	YP_588419.1	gene-ZeamMp174 transcript	hypothetical protein ZeamMp174 (mitochondrion) [Zea mays subsp. mays] chromosome:Zm-B73-REFERENCE-NAM-5.0:MT:511894:512199:1 gene:gene-ZeamMp174 transcript:	pseudogene		pseudogene	101	0.025	not observed	0	0	0	0
mito_YP_588420.1	YP_588420.1	gene-ZeamMp175 transcript	hypothetical protein ZeamMp175 (mitochondrion) [Zea mays subsp. mays] chromosome:Zm-B73-REFERENCE-NAM-5.0:MT:512175:512735:-1 gene:gene-ZeamMp175 transcript:	pseudogene		pseudogene	186	0.048	not observed	0	0	0	0
mito_YP_588422.1	YP_588422.1	gene-ZeamMp177 transcript	hypothetical protein ZeamMp177 (mitochondrion) [Zea mays subsp. mays] chromosome:Zm-B73-REFERENCE-NAM-5.0:MT:525739:526320:1 gene:gene-ZeamMp177 transcript:	pseudogene		pseudogene	193	-0.535	not observed	0	0	0	0
mito_YP_588424.1	YP_588424.1	gene-ZeamMp180 transcript	hypothetical protein ZeamMp180 (mitochondrion) [Zea mays subsp. mays] chromosome:Zm-B73-REFERENCE-NAM-5.0:MT:548916:549248:1 gene:gene-ZeamMp180 transcript:	pseudogene		pseudogene	110	-0.801	not observed	0	0	0	0
mito_YP_588425.1	YP_588425.1	gene-ZeamMp181 transcript	hypothetical protein ZeamMp181 (mitochondrion) [Zea mays subsp. mays] chromosome:Zm-B73-REFERENCE-NAM-5.0:MT:550608:550973:1 gene:gene-ZeamMp181 transcript:	pseudogene		pseudogene	121	-0.067	not observed	0	0	0	0
mito_YP_588427.1	YP_588427.1	gene-ZeamMp183 transcript	hypothetical protein ZeamMp183 (mitochondrion) [Zea mays subsp. mays] chromosome:Zm-B73-REFERENCE-NAM-5.0:MT:564155:564517:-1 gene:gene-ZeamMp183 transcript:	pseudogene		pseudogene	120	-1.111	not observed	0	0	0	0
mito_YP_588428.1	YP_588428.1	gene-ZeamMp184 transcript	hypothetical protein ZeamMp184 (mitochondrion) [Zea mays subsp. mays] chromosome:Zm-B73-REFERENCE-NAM-5.0:MT:564497:564946:1 gene:gene-ZeamMp184 transcript:	pseudogene		pseudogene	149	-0.013	not observed	0	0	0	0
mito_YP_588293.1	YP_588293.1	gene-ZeamMp030 transcript	chloroplast hypothetical protein (mitochondrion) [Zea mays subsp. mays] chromosome:Zm-B73-REFERENCE-NAM-5.0:MT:75521:75886:-1 gene:gene-ZeamMp030 transcript:	pseudogene		pseudogene	121	-0.696	not observed	0	0	0	0
mito_YP_588327.1	YP_588327.1	gene-ZeamMp064 transcript	chloroplast hypothetical protein (mitochondrion) [Zea mays subsp. mays] chromosome:Zm-B73-REFERENCE-NAM-5.0:MT:179996:180679:1 gene:gene-ZeamMp064 transcript:	similar to fragment of Ath chloroplast Ycf2		pseudogene	227	0.066	not observed	0	0	0	0
mito_YP_588273.1	YP_588273.1	gene-ZeamMp007 transcript	hypothetical protein ZeamMp007 (mitochondrion) [Zea mays subsp. mays] chromosome:Zm-B73-REFERENCE-NAM-5.0:MT:18047:18793:1 gene:gene-ZeamMp007 transcript:	pseudogene (single 7 AA peptide dected with one PSM - subsumed)		pseudogene	248	-0.186	subsumed by Zm00001eb007090_P001	2.8	7.4	5	1
mito_YP_588365.1	YP_588365.1	gene-ZeamMp105 transcript	hypothetical protein ZeamMp105 (mitochondrion) [Zea mays subsp. mays] chromosome:Zm-B73-REFERENCE-NAM-5.0:MT:288627:289007:-1 gene:gene-ZeamMp105 transcript:	pseudogene (single 7 AA peptide dected with one PSM - subsumed)		pseudogene	126	-0.26	subsumed by Zm00001eb193190_P001	5.5	16.6	2	1
mito_YP_588346.1	YP_588346.1	gene-ZeamMp084 transcript	hypothetical protein ZeamMp084 (mitochondrion) [Zea mays subsp. mays] chromosome:Zm-B73-REFERENCE-NAM-5.0:MT:236902:237477:-1 gene:gene-ZeamMp084 transcript:	pseudogene - Rps3-1,2-related - truncated (191 aa)	5	pseudogene	191	0.453	subsumed by mito_YP_588265.1	4.1	4.8	11	1
