## Supplemental Data Set S4 for "The *Zea mays* PeptideAtlas – a new maize community resource"

### Sheet: maize-plastid
Supplemental Data Set S4. Plastid-encoded protein identifiers from NCBI-RefSeq and their annotation, features and observation in PeptideAtlas.
maize (added plastid_ prefix)	NCBI-RefSeq	NCBI RefSeq Gene Accession	annotation NCBI-RefSeq	updated annotation (this study)	identical sequence pairs	function	location	protein length (aa)	status	sequence Coverage %	coverage of likely observable sequence %	PSMs	identified # Distinct Peptides
plastid_NP_043032.1	NP_043032.1	gene-ZemaCp031	ATP synthase CF1 beta subunit (chloroplast) [Zea mays] chromosome:Zm-B73-REFERENCE-NAM-5.0:Pltd:54618:56114:-1 gene:gene-ZemaCp031 transcript:	Cf1B/AtpB		ATP synthase	thylakoid-peripheral-stromal-side	498	canonical	0.987	1	493230	484
plastid_NP_043021.1	NP_043021.1	gene-ZemaCp019	ATP synthase CF0 B subunit (chloroplast) [Zea mays] chromosome:Zm-B73-REFERENCE-NAM-5.0:Pltd:35097:36479:1 gene:gene-ZemaCp019 transcript:	Cfo-I/AtpF		ATP synthase	thylakoid-integral	183	canonical	0.825	0.909	28625	43
plastid_NP_043020.1	NP_043020.1	gene-ZemaCp018	ATP synthase CF0 C subunit (chloroplast) [Zea mays] chromosome:Zm-B73-REFERENCE-NAM-5.0:Pltd:34381:34626:1 gene:gene-ZemaCp018 transcript:	Cfo-III/AtpH		ATP synthase	thylakoid-integral	81	canonical	0.617	0.617	3107	25
plastid_NP_043053.1	NP_043053.1	gene-ZemaCp052	cytochrome b6 (chloroplast) [Zea mays] chromosome:Zm-B73-REFERENCE-NAM-5.0:Pltd:73141:74543:1 gene:gene-ZemaCp052 transcript:	PetB/CytB6		cytb6f complex	thylakoid-integral	234	canonical	0.495	0.522	16610	25
plastid_NP_043054.1	NP_043054.1	gene-ZemaCp053	cytochrome b6/f complex subunit IV (chloroplast) [Zea mays] chromosome:Zm-B73-REFERENCE-NAM-5.0:Pltd:74726:75952:1 gene:gene-ZemaCp053 transcript:	PetD/SubIV		cytb6f complex	thylakoid-integral	160	canonical	0.693	0.73	4446	15
plastid_NP_043005.2	NP_043005.2	gene-ZemaCp003	maturase K (chloroplast) [Zea mays] chromosome:Zm-B73-REFERENCE-NAM-5.0:Pltd:1674:3215:-1 gene:gene-ZemaCp003 transcript:	MatK		Maturase	plastid stroma	513	canonical	0.15	0.19	23	5
plastid_NP_043092.1	NP_043092.1	gene-ZemaCp091	NADH dehydrogenase subunit 1 (chloroplast) [Zea mays] chromosome:Zm-B73-REFERENCE-NAM-5.0:Pltd:114343:116454:-1 gene:gene-ZemaCp091 transcript:	NdhA/Ndh1		NDH complex	thylakoid-integral	362	canonical	0.505	0.598	5714	21
plastid_NP_043087.1	NP_043087.1	gene-ZemaCp086	NADH dehydrogenase subunit 4 (chloroplast) [Zea mays] chromosome:Zm-B73-REFERENCE-NAM-5.0:Pltd:110138:111640:-1 gene:gene-ZemaCp086 transcript:	NdhD/Ndh4		NDH complex	thylakoid-integral	500	canonical	0.18	0.213	513	21
plastid_NP_043084.1	NP_043084.1	gene-ZemaCp083	NADH dehydrogenase subunit 5 (chloroplast) [Zea mays] chromosome:Zm-B73-REFERENCE-NAM-5.0:Pltd:105072:107288:-1 gene:gene-ZemaCp083 transcript:	NdhF/Ndh5		NDH complex	plastid	738	canonical	0.333	0.434	3962	34
plastid_NP_043093.1	NP_043093.1	gene-ZemaCp092	NADH dehydrogenase subunit 7 (chloroplast) [Zea mays] chromosome:Zm-B73-REFERENCE-NAM-5.0:Pltd:116456:117637:-1 gene:gene-ZemaCp092 transcript:	NdhH/Ndh7		NDH complex	thylakoid	393	canonical	0.913	1	30385	68
plastid_NP_043091.1	NP_043091.1	gene-ZemaCp090	NADH dehydrogenase subunit I (chloroplast) [Zea mays] chromosome:Zm-B73-REFERENCE-NAM-5.0:Pltd:113707:114249:-1 gene:gene-ZemaCp090 transcript:	NdhI		NDH complex	thylakoid-peripheral-stromal-side	180	canonical	0.822	0.896	13431	30
plastid_NP_043028.1	NP_043028.1	gene-ZemaCp027	NADH dehydrogenase subunit J (chloroplast) [Zea mays] chromosome:Zm-B73-REFERENCE-NAM-5.0:Pltd:50535:51014:-1 gene:gene-ZemaCp027 transcript:	NdhJ		NDH complex	thylakoid	159	canonical	0.949	1	20013	36
plastid_NP_043055.1	NP_043055.1	gene-ZemaCp054	RNA polymerase alpha subunit (chloroplast) [Zea mays] chromosome:Zm-B73-REFERENCE-NAM-5.0:Pltd:76170:77189:-1 gene:gene-ZemaCp054 transcript:	RpoA		PEP complex	plastid nucleoid	339	canonical	0.858	0.973	3523	42
plastid_NP_043015.1	NP_043015.1	gene-ZemaCp013	RNA polymerase beta subunit (chloroplast) [Zea mays] chromosome:Zm-B73-REFERENCE-NAM-5.0:Pltd:21468:24695:1 gene:gene-ZemaCp013 transcript:	RpoB		PEP complex	plastid nucleoid	1075	canonical	0.661	0.838	4437	75
plastid_NP_043016.1	NP_043016.1	gene-ZemaCp014	RNA polymerase beta' subunit (chloroplast) [Zea mays] chromosome:Zm-B73-REFERENCE-NAM-5.0:Pltd:24733:26784:1 gene:gene-ZemaCp014 transcript:	RpoC1		PEP complex	plastid nucleoid	683	canonical	0.682	0.874	1945	53
plastid_NP_043025.2	NP_043025.2	gene-ZemaCp023	photosystem I P700 chlorophyll a apoprotein A1 (chloroplast) [Zea mays] chromosome:Zm-B73-REFERENCE-NAM-5.0:Pltd:41352:43604:-1 gene:gene-ZemaCp023 transcript:	PsaA - subunit Ia		Photosystem I	thylakoid-integral	750	canonical	0.826	0.913	33929	189
plastid_NP_043088.1	NP_043088.1	gene-ZemaCp087	photosystem I subunit VII (chloroplast) [Zea mays] chromosome:Zm-B73-REFERENCE-NAM-5.0:Pltd:111760:112005:-1 gene:gene-ZemaCp087 transcript:	PsaC - subunit VII		Photosystem I	thylakoid-peripheral-stromal-side	81	canonical	0.938	0.987	19191	42
plastid_NP_043049.1	NP_043049.1	gene-ZemaCp048	photosystem II 47 kDa protein (chloroplast) [Zea mays] chromosome:Zm-B73-REFERENCE-NAM-5.0:Pltd:70706:72232:1 gene:gene-ZemaCp048 transcript:	PsbB CP47		Photosystem II	thylakoid-integral	508	canonical	0.809	0.907	239520	189
plastid_NP_043010.1	NP_043010.1	gene-ZemaCp008	photosystem II 44 kDa protein (chloroplast) [Zea mays] chromosome:Zm-B73-REFERENCE-NAM-5.0:Pltd:10092:11513:1 gene:gene-ZemaCp008 transcript:	PsbC CP43		Photosystem II	thylakoid-integral	473	canonical	0.676	0.922	46018	96
plastid_NP_043041.1	NP_043041.1	gene-ZemaCp040	photosystem II protein V (chloroplast) [Zea mays] chromosome:Zm-B73-REFERENCE-NAM-5.0:Pltd:63864:64115:-1 gene:gene-ZemaCp040 transcript:	PsbE Cytb559a		Photosystem II	thylakoid-integral	83	canonical	0.686	0.686	49977	36
plastid_NP_043040.1	NP_043040.1	gene-ZemaCp039	photosystem II protein VI (chloroplast) [Zea mays] chromosome:Zm-B73-REFERENCE-NAM-5.0:Pltd:63734:63853:-1 gene:gene-ZemaCp039 transcript:	PsbF Cytb559b		Photosystem II	thylakoid-integral	39	canonical	0.974	0.974	585	9
plastid_NP_043052.1	NP_043052.1	gene-ZemaCp051	photosystem II protein H (chloroplast) [Zea mays] chromosome:Zm-B73-REFERENCE-NAM-5.0:Pltd:72790:73011:1 gene:gene-ZemaCp051 transcript:	PsbH		Photosystem II	thylakoid-integral	73	canonical	0.712	0.712	11863	30
plastid_NP_043011.1	NP_043011.1	gene-ZemaCp009	photosystem II protein Z (chloroplast) [Zea mays] chromosome:Zm-B73-REFERENCE-NAM-5.0:Pltd:12017:12205:1 gene:gene-ZemaCp009 transcript:	PsbZ/Ycf9		Photosystem II	thylakoid-integral	62	canonical	0.564	0.614	6	2
plastid_NP_043060.1	NP_043060.1	gene-ZemaCp059	ribosomal protein L14 (chloroplast) [Zea mays] chromosome:Zm-B73-REFERENCE-NAM-5.0:Pltd:79038:79409:-1 gene:gene-ZemaCp059 transcript:	Rpl14		ribosome	plastid ribosome	123	canonical	0.894	1	14709	26
plastid_NP_043061.1	NP_043061.1	gene-ZemaCp060	ribosomal protein L16 (chloroplast) [Zea mays] chromosome:Zm-B73-REFERENCE-NAM-5.0:Pltd:79519:80971:-1 gene:gene-ZemaCp060 transcript:	Rpl16		ribosome	plastid ribosome	136	canonical	0.691	0.989	8953	17
plastid_NP_043047.1	NP_043047.1	gene-ZemaCp046	ribosomal protein L20 (chloroplast) [Zea mays] chromosome:Zm-B73-REFERENCE-NAM-5.0:Pltd:68268:68627:-1 gene:gene-ZemaCp046 transcript:	Rpl20		ribosome	plastid ribosome	119	canonical	0.596	1	1399	14
plastid_NP_043068.1	NP_043068.1	gene-ZemaCp067	ribosomal protein L23 (chloroplast) [Zea mays] chromosome:Zm-B73-REFERENCE-NAM-5.0:Pltd:84433:84714:-1 gene:gene-ZemaCp067 transcript:	Rpl2-1,2	5	ribosome	plastid ribosome	93	canonical	0.946	1	4985	18
plastid_NP_043085.1	NP_043085.1	gene-ZemaCp084	ribosomal protein L32 (chloroplast) [Zea mays] chromosome:Zm-B73-REFERENCE-NAM-5.0:Pltd:108127:108306:1 gene:gene-ZemaCp084 transcript:	Rpl32		ribosome	plastid ribosome	59	canonical	0.542	1	1647	5
plastid_NP_043045.1	NP_043045.1	gene-ZemaCp044	ribosomal protein L33 (chloroplast) [Zea mays] chromosome:Zm-B73-REFERENCE-NAM-5.0:Pltd:66998:67198:1 gene:gene-ZemaCp044 transcript:	Rpl33		ribosome	plastid ribosome	66	canonical	0.712	1	929	12
plastid_NP_043056.1	NP_043056.1	gene-ZemaCp055	ribosomal protein S11 (chloroplast) [Zea mays] chromosome:Zm-B73-REFERENCE-NAM-5.0:Pltd:77252:77683:-1 gene:gene-ZemaCp055 transcript:	Rps11		ribosome	plastid ribosome	143	canonical	0.44	0.887	1664	10
plastid_NP_043003.1	NP_043003.1	gene-ZemaCp001	ribosomal protein S12 (chloroplast) [Zea mays] chromosome:Zm-B73-REFERENCE-NAM-5.0:Pltd:69307:93101:-1 gene:gene-ZemaCp001 transcript:	Rps12		ribosome	plastid ribosome	124	canonical	0.54	1	713	17
plastid_NP_043023.1	NP_043023.1	gene-ZemaCp021	ribosomal protein S14 (chloroplast) [Zea mays] chromosome:Zm-B73-REFERENCE-NAM-5.0:Pltd:38663:38974:-1 gene:gene-ZemaCp021 transcript:	Rps14		ribosome	plastid ribosome	103	canonical	0.563	1	2839	10
plastid_NP_043083.1	NP_043083.1	gene-ZemaCp082	ribosomal protein S15 (chloroplast) [Zea mays] chromosome:Zm-B73-REFERENCE-NAM-5.0:Pltd:104729:104965:1 gene:gene-ZemaCp082 transcript:	Rps15	1	ribosome	plastid ribosome	78	canonical	0.858	1	3349	23
plastid_NP_043006.1	NP_043006.1	gene-ZemaCp004	ribosomal protein S16 (chloroplast) [Zea mays] chromosome:Zm-B73-REFERENCE-NAM-5.0:Pltd:4491:5604:-1 gene:gene-ZemaCp004 transcript:	Rps16		ribosome	plastid ribosome	85	canonical	0.729	1	1498	15
plastid_NP_043064.1	NP_043064.1	gene-ZemaCp063	ribosomal protein S19 (chloroplast) [Zea mays] chromosome:Zm-B73-REFERENCE-NAM-5.0:Pltd:82388:82669:-1 gene:gene-ZemaCp063 transcript:	Rps19	2	ribosome	plastid ribosome	93	canonical	0.87	1	6239	23
plastid_NP_043059.1	NP_043059.1	gene-ZemaCp058	ribosomal protein S8 (chloroplast) [Zea mays] chromosome:Zm-B73-REFERENCE-NAM-5.0:Pltd:78488:78898:-1 gene:gene-ZemaCp058 transcript:	Rps8		ribosome	plastid ribosome	136	canonical	0.698	0.931	11550	19
plastid_NP_043058.1	NP_043058.1	gene-ZemaCp057	translation initiation factor 1 (chloroplast) [Zea mays] chromosome:Zm-B73-REFERENCE-NAM-5.0:Pltd:78085:78408:-1 gene:gene-ZemaCp057 transcript:	translation initiation factor IF-1		translation	plastid stroma	107	canonical	0.579	0.984	1517	12
plastid_NP_043086.1	NP_043086.1	gene-ZemaCp085	cytochrome c biogenesis protein (chloroplast) [Zea mays] chromosome:Zm-B73-REFERENCE-NAM-5.0:Pltd:108995:109960:1 gene:gene-ZemaCp085 transcript:	Ycf5		YCF - cytb6f biogenesis heme	thylakoid-peripheral-lumenal-side	321	canonical	0.102	0.157	14	3
plastid_NP_043026.1	NP_043026.1	gene-ZemaCp024	photosystem I assembly protein Ycf3 (chloroplast) [Zea mays] chromosome:Zm-B73-REFERENCE-NAM-5.0:Pltd:44213:46192:-1 gene:gene-ZemaCp024 transcript:	Ycf3		YCF - PSI assembly	thylakoid-peripheral-stromal-side	170	canonical	0.682	0.794	1000	10
plastid_NP_043035.1	NP_043035.1	gene-ZemaCp034	photosystem I assembly protein Ycf4 (chloroplast) [Zea mays] chromosome:Zm-B73-REFERENCE-NAM-5.0:Pltd:59666:60223:1 gene:gene-ZemaCp034 transcript:	Ycf4		YCF - PSI assembly	plastid stroma	185	canonical	0.378	0.721	1036	12
plastid_NP_043036.1	NP_043036.1	gene-ZemaCp035	envelope membrane protein (chloroplast) [Zea mays] chromosome:Zm-B73-REFERENCE-NAM-5.0:Pltd:60553:61245:1 gene:gene-ZemaCp035 transcript:	Ycf10		YCF cemA carbon transport?	envelope-inner	230	canonical	0.147	0.162	15	3
plastid_NP_043113.1	NP_043113.1	gene-ZemaCp112	ribosomal protein S19 (chloroplast) [Zea mays] chromosome:Zm-B73-REFERENCE-NAM-5.0:Pltd:140068:140349:1 gene:gene-ZemaCp112 transcript:	Rps19	2	ribosome	plastid ribosome	93	identical to plastid_NP_043064.1	0.87	1	6239	23
plastid_NP_043110.1	NP_043110.1	gene-ZemaCp109	ribosomal protein L2 (chloroplast) [Zea mays] chromosome:Zm-B73-REFERENCE-NAM-5.0:Pltd:138323:139807:1 gene:gene-ZemaCp109 transcript:	Rpl23-1,2	4	ribosome	plastid ribosome	273	identical to plastid_NP_043066.1	0.652	0.962	20961	49
plastid_NP_043109.1	NP_043109.1	gene-ZemaCp108	ribosomal protein L23 (chloroplast) [Zea mays] chromosome:Zm-B73-REFERENCE-NAM-5.0:Pltd:138023:138304:1 gene:gene-ZemaCp108 transcript:	Rpl22		ribosome	plastid ribosome	93	identical to plastid_NP_043068.1	0.946	1	4985	18
plastid_NP_043102.1	NP_043102.1	gene-ZemaCp101	NADH dehydrogenase subunit 2 (chloroplast) [Zea mays] chromosome:Zm-B73-REFERENCE-NAM-5.0:Pltd:131265:133501:1 gene:gene-ZemaCp101 transcript:	NdhB-1,2/Ndh2-1,2		NDH complex	thylakoid	510	identical to plastid_NP_043076.1	0.047	0.086	63	3
plastid_NP_043094.1	NP_043094.1	gene-ZemaCp093	ribosomal protein S15 (chloroplast) [Zea mays] chromosome:Zm-B73-REFERENCE-NAM-5.0:Pltd:117772:118008:-1 gene:gene-ZemaCp093 transcript:	Rps15	1	ribosome	plastid ribosome	78	identical to plastid_NP_043083.1	0.858	1	3349	23
plastid_NP_043027.1	NP_043027.1	gene-ZemaCp026	ribosomal protein S4 (chloroplast) [Zea mays] chromosome:Zm-B73-REFERENCE-NAM-5.0:Pltd:47157:47762:-1 gene:gene-ZemaCp026 transcript:	Rps4		ribosome	plastid ribosome	201	identical to Zm00001eb039080_P001	0.701	1	14671	32
plastid_NP_043031.1	NP_043031.1	gene-ZemaCp030	ATP synthase CF1 epsilon subunit (chloroplast) [Zea mays] chromosome:Zm-B73-REFERENCE-NAM-5.0:Pltd:54208:54621:-1 gene:gene-ZemaCp030 transcript:	Cf1E/AtpE		ATP synthase	thylakoid-peripheral-stromal-side	137	identical to Zm00001eb039130_P001	0.985	1	23605	55
plastid_NP_043062.1	NP_043062.1	gene-ZemaCp061	ribosomal protein S3 (chloroplast) [Zea mays] chromosome:Zm-B73-REFERENCE-NAM-5.0:Pltd:81113:81787:-1 gene:gene-ZemaCp061 transcript:	Rps3		ribosome	plastid ribosome	224	identical to Zm00001eb039190_P001	0.843	0.994	10489	45
plastid_NP_043029.2	NP_043029.2	gene-ZemaCp028	NADH dehydrogenase subunit K (chloroplast) [Zea mays] chromosome:Zm-B73-REFERENCE-NAM-5.0:Pltd:51118:51801:-1 gene:gene-ZemaCp028 transcript:	NdhK		NDH complex	thylakoid	227	identical to Zm00001eb039200_P001	0.74	0.848	7925	32
plastid_NP_043077.1	NP_043077.1	gene-ZemaCp076	ribosomal protein S7 (chloroplast) [Zea mays] chromosome:Zm-B73-REFERENCE-NAM-5.0:Pltd:91772:92242:-1 gene:gene-ZemaCp076 transcript:	Rps7-1,2	3	ribosome	plastid ribosome	156	identical to Zm00001eb435130_P001	0.621	1	6043	20
plastid_NP_043101.1	NP_043101.1	gene-ZemaCp100	ribosomal protein S7 (chloroplast) [Zea mays] chromosome:Zm-B73-REFERENCE-NAM-5.0:Pltd:130495:130965:1 gene:gene-ZemaCp100 transcript:	Rps7-1,2	3	ribosome	plastid ribosome	156	identical to Zm00001eb435130_P001	0.621	1	6043	20
plastid_NP_043046.1	NP_043046.1	gene-ZemaCp045	ribosomal protein S18 (chloroplast) [Zea mays] chromosome:Zm-B73-REFERENCE-NAM-5.0:Pltd:67532:68044:1 gene:gene-ZemaCp045 transcript:	Rps18		ribosome	plastid ribosome	170	identical to Zm00001eb435160_P001	0.505	1	4487	13
plastid_NP_043019.1	NP_043019.1	gene-ZemaCp017	ATP synthase CF0 A subunit (chloroplast) [Zea mays] chromosome:Zm-B73-REFERENCE-NAM-5.0:Pltd:32820:33563:1 gene:gene-ZemaCp017 transcript:	Cfo-IV/AtpI		ATP synthase	thylakoid-integral	247	identical to Zm00001eb435250_P001	0.372	0.681	3355	26
plastid_NP_043007.1	NP_043007.1	gene-ZemaCp005	photosystem II protein K (chloroplast) [Zea mays] chromosome:Zm-B73-REFERENCE-NAM-5.0:Pltd:7199:7384:1 gene:gene-ZemaCp005 transcript:	PsbK		Photosystem II	thylakoid-integral	61	identical to Zm00001eb435330_P001	0.508	0.553	2	1
plastid_NP_043004.1	NP_043004.1	gene-ZemaCp002	photosystem II protein D1 (chloroplast) [Zea mays] chromosome:Zm-B73-REFERENCE-NAM-5.0:Pltd:89:1150:-1 gene:gene-ZemaCp002 transcript:	PsbA D1		Photosystem II	thylakoid-integral	353	identical to Zm00001eb435340_P001	0.535	0.679	35669	72
plastid_NP_043063.1	NP_043063.1	gene-ZemaCp062	ribosomal protein L22 (chloroplast) [Zea mays] chromosome:Zm-B73-REFERENCE-NAM-5.0:Pltd:81849:82295:-1 gene:gene-ZemaCp062 transcript:	Rpl2-1,2	5	ribosome	plastid ribosome	148	identical to Zm00001eb437150_P001	0.486	1	4649	16
plastid_NP_043033.1	NP_043033.1	gene-ZemaCp032	ribulose-1,5-bisphosphate carboxylase/oxygenase large subunit (chloroplast) [Zea mays] chromosome:Zm-B73-REFERENCE-NAM-5.0:Pltd:56874:58304:1 gene:gene-ZemaCp032 transcript:	Rbcl		Rubisco	plastid stroma	476	indistinguishable from Zm00001eb039150_P001	1	1	629703	561
plastid_NP_043048.1	NP_043048.1	gene-ZemaCp047	ATP-dependent Clp protease proteolytic subunit (chloroplast) [Zea mays] chromosome:Zm-B73-REFERENCE-NAM-5.0:Pltd:69554:70204:-1 gene:gene-ZemaCp047 transcript:	ClpP1		Clp protease	plastid stroma	216	indistinguishable from Zm00001eb039170_P001	0.564	0.945	8053	18
plastid_NP_043057.1	NP_043057.1	gene-ZemaCp056	ribosomal protein L36 (chloroplast) [Zea mays] chromosome:Zm-B73-REFERENCE-NAM-5.0:Pltd:77871:77984:-1 gene:gene-ZemaCp056 transcript:	Rpl36		PEP complex	plastid ribosome	37	insufficent evidence	0.189	1	2	1
plastid_NP_043051.1	NP_043051.1	gene-ZemaCp050	photosystem II protein N (chloroplast) [Zea mays] chromosome:Zm-B73-REFERENCE-NAM-5.0:Pltd:72555:72686:-1 gene:gene-ZemaCp050 transcript:	PsbN		Photosystem II	thylakoid-integral	43	insufficent evidence	0.186	0.186	507	1
plastid_NP_043022.1	NP_043022.1	gene-ZemaCp020	ATP synthase CF1 alpha subunit (chloroplast) [Zea mays] chromosome:Zm-B73-REFERENCE-NAM-5.0:Pltd:36573:38096:1 gene:gene-ZemaCp020 transcript:	Cf1A/AtpA		ATP synthase	thylakoid-peripheral-stromal-side	507	marginally distinguished	0.978	0.997	299859	345
plastid_NP_043037.1	NP_043037.1	gene-ZemaCp036	cytochrome f (chloroplast) [Zea mays] chromosome:Zm-B73-REFERENCE-NAM-5.0:Pltd:61485:62447:1 gene:gene-ZemaCp036 transcript:	PetA/CytF		cytb6f complex	thylakoid-integral	320	marginally distinguished	0.878	0.955	79330	125
plastid_NP_043024.1	NP_043024.1	gene-ZemaCp022	photosystem I P700 chlorophyll a apoprotein A2 (chloroplast) [Zea mays] chromosome:Zm-B73-REFERENCE-NAM-5.0:Pltd:39119:41326:-1 gene:gene-ZemaCp022 transcript:	PsaB - subunit Ib		Photosystem I	thylakoid-integral	735	marginally distinguished	0.665	0.755	40507	138
plastid_NP_043066.1	NP_043066.1	gene-ZemaCp065	ribosomal protein L2 (chloroplast) [Zea mays] chromosome:Zm-B73-REFERENCE-NAM-5.0:Pltd:82930:84414:-1 gene:gene-ZemaCp065 transcript:	Rpl23-1,2	4	ribosome	plastid ribosome	273	marginally distinguished	0.652	0.962	20961	49
plastid_NP_043043.1	NP_043043.1	gene-ZemaCp042	cytochrome b6/f complex subunit V (chloroplast) [Zea mays] chromosome:Zm-B73-REFERENCE-NAM-5.0:Pltd:65611:65724:1 gene:gene-ZemaCp042 transcript:	PetG		cytb6f complex	thylakoid-integral	37	not detected	0	0	0	0
plastid_NP_043042.1	NP_043042.1	gene-ZemaCp041	cytochrome b6/f subunit VI (chloroplast) [Zea mays] chromosome:Zm-B73-REFERENCE-NAM-5.0:Pltd:65352:65447:1 gene:gene-ZemaCp041 transcript:	PetL/Ycf7/Orf31		cytb6f complex	thylakoid-integral	31	not detected	0	0	0	0
plastid_NP_043014.1	NP_043014.1	gene-ZemaCp012	cytochrome b6/f complex subunit VIII (chloroplast) [Zea mays] chromosome:Zm-B73-REFERENCE-NAM-5.0:Pltd:19081:19170:-1 gene:gene-ZemaCp012 transcript:	PetN/Ycf6		cytb6f complex	thylakoid-integral	29	not detected	0	0	0	0
plastid_NP_043090.1	NP_043090.1	gene-ZemaCp089	NADH dehydrogenase subunit 6 (chloroplast) [Zea mays] chromosome:Zm-B73-REFERENCE-NAM-5.0:Pltd:112993:113523:-1 gene:gene-ZemaCp089 transcript:	NdhG/Ndh6		NDH complex	thylakoid-integral	176	not detected	0	0	0	0
plastid_NP_043008.1	NP_043008.1	gene-ZemaCp006	photosystem II protein I (chloroplast) [Zea mays] chromosome:Zm-B73-REFERENCE-NAM-5.0:Pltd:7775:7885:1 gene:gene-ZemaCp006 transcript:	PsbI		Photosystem II	thylakoid-integral	36	not detected	0	0	0	0
plastid_NP_043038.1	NP_043038.1	gene-ZemaCp037	photosystem II protein J (chloroplast) [Zea mays] chromosome:Zm-B73-REFERENCE-NAM-5.0:Pltd:63347:63469:-1 gene:gene-ZemaCp037 transcript:	PsbJ		Photosystem II	thylakoid-integral	40	not detected	0	0	0	0
plastid_NP_043017.1	NP_043017.1	gene-ZemaCp015	RNA polymerase beta'' chain (chloroplast) [Zea mays] chromosome:Zm-B73-REFERENCE-NAM-5.0:Pltd:26983:31566:1 gene:gene-ZemaCp015 transcript:	RpoC2		PEP complex	plastid nucleoid	1527	subsumed by	0.724	0.872	5750	124
plastid_NP_043009.1	NP_043009.1	gene-ZemaCp007	photosystem II protein D2 (chloroplast) [Zea mays] chromosome:Zm-B73-REFERENCE-NAM-5.0:Pltd:9083:10144:1 gene:gene-ZemaCp007 transcript:	PsbD D2		Photosystem II	thylakoid-integral	353	subsumed by	0.518	0.74	49717	70
plastid_NP_043018.1	NP_043018.1	gene-ZemaCp016	ribosomal protein S2 (chloroplast) [Zea mays] chromosome:Zm-B73-REFERENCE-NAM-5.0:Pltd:31858:32568:1 gene:gene-ZemaCp016 transcript:	Rps2		ribosome	plastid ribosome	236	subsumed by	0.699	0.873	12675	29
plastid_NP_043076.1	NP_043076.1	gene-ZemaCp075	NADH dehydrogenase subunit 2 (chloroplast) [Zea mays] chromosome:Zm-B73-REFERENCE-NAM-5.0:Pltd:89236:91472:-1 gene:gene-ZemaCp075 transcript:	NdhB-1,2/Ndh2-1,2		NDH complex	thylakoid-integral	510	weak	0.047	0.086	63	3
plastid_NP_043030.1	NP_043030.1	gene-ZemaCp029	NADH dehydrogenase subunit 3 (chloroplast) [Zea mays] chromosome:Zm-B73-REFERENCE-NAM-5.0:Pltd:51855:52217:-1 gene:gene-ZemaCp029 transcript:	NdhC/Ndh3		NDH complex	thylakoid-integral	120	weak	0.158	0.322	101	2
plastid_NP_043089.1	NP_043089.1	gene-ZemaCp088	NADH dehydrogenase subunit 4L (chloroplast) [Zea mays] chromosome:Zm-B73-REFERENCE-NAM-5.0:Pltd:112473:112778:-1 gene:gene-ZemaCp088 transcript:	NdhE/Ndh4L		NDH complex	thylakoid-peripheral-stromal-side	101	weak	0.089	0.108	17	1
plastid_NP_043034.1	NP_043034.1	gene-ZemaCp033	photosystem I subunit VIII (chloroplast) [Zea mays] chromosome:Zm-B73-REFERENCE-NAM-5.0:Pltd:59193:59303:1 gene:gene-ZemaCp033 transcript:	PsaI - subunit IX		Photosystem I	thylakoid-integral	36	weak	0.305	0.305	61	2
plastid_NP_043044.1	NP_043044.1	gene-ZemaCp043	photosystem I subunit IX (chloroplast) [Zea mays] chromosome:Zm-B73-REFERENCE-NAM-5.0:Pltd:66513:66641:1 gene:gene-ZemaCp043 transcript:	PsaJ - subunit VIII		Photosystem I	thylakoid-integral	42	weak	0.38	0.432	100	5
plastid_NP_043039.1	NP_043039.1	gene-ZemaCp038	photosystem II protein L (chloroplast) [Zea mays] chromosome:Zm-B73-REFERENCE-NAM-5.0:Pltd:63595:63711:-1 gene:gene-ZemaCp038 transcript:	PsbL		Photosystem II	thylakoid-integral	38	weak	0.394	0.394	1415	4
plastid_NP_043013.1	NP_043013.1	gene-ZemaCp011	photosystem II protein M (chloroplast) [Zea mays] chromosome:Zm-B73-REFERENCE-NAM-5.0:Pltd:18178:18282:1 gene:gene-ZemaCp011 transcript:	PsbM		Photosystem II	thylakoid-integral	34	weak	0.323	0.323	1	1
plastid_NP_043050.1	NP_043050.1	gene-ZemaCp049	photosystem II protein T (chloroplast) [Zea mays] chromosome:Zm-B73-REFERENCE-NAM-5.0:Pltd:72401:72502:1 gene:gene-ZemaCp049 transcript:	PsbT/Ycf8		Photosystem II	thylakoid-integral	33	weak	1	1	10	3
plastid_NP_043073.1	NP_043073.1	gene-ZemaCp072	hypothetical protein ZemaCp072 (chloroplast) [Zea mays] chromosome:Zm-B73-REFERENCE-NAM-5.0:Pltd:86718:86834:1 gene:gene-ZemaCp072 transcript:	exon of YCF2-1,2	6	pseudogene		38	not detected	0	0	0	0
plastid_NP_043070.1	NP_043070.1	gene-ZemaCp069	hypothetical protein ZemaCp069 (chloroplast) [Zea mays] chromosome:Zm-B73-REFERENCE-NAM-5.0:Pltd:85141:85245:1 gene:gene-ZemaCp069 transcript:	exon of YCF2-1,2	6-a	pseudogene		34	not detected	0	0	0	0
plastid_NP_043107.1	NP_043107.1	gene-ZemaCp106	hypothetical protein ZemaCp106 (chloroplast) [Zea mays] chromosome:Zm-B73-REFERENCE-NAM-5.0:Pltd:137492:137596:-1 gene:gene-ZemaCp106 transcript:	exon of YCF2-1,2	6-a	pseudogene		34	not detected	0	0	0	0
plastid_NP_043071.1	NP_043071.1	gene-ZemaCp070	hypothetical protein ZemaCp070 (chloroplast) [Zea mays] chromosome:Zm-B73-REFERENCE-NAM-5.0:Pltd:85276:86001:1 gene:gene-ZemaCp070 transcript:	exon of YCF2-1,2	6-b	pseudogene		241	not detected	0	0	0	0
plastid_NP_043106.1	NP_043106.1	gene-ZemaCp105	hypothetical protein ZemaCp105 (chloroplast) [Zea mays] chromosome:Zm-B73-REFERENCE-NAM-5.0:Pltd:136736:137461:-1 gene:gene-ZemaCp105 transcript:	exon of YCF2-1,2	6-b	pseudogene		241	not detected	0	0	0	0
plastid_NP_043072.1	NP_043072.1	gene-ZemaCp071	hypothetical protein ZemaCp071 (chloroplast) [Zea mays] chromosome:Zm-B73-REFERENCE-NAM-5.0:Pltd:86288:86707:1 gene:gene-ZemaCp071 transcript:	exon of YCF2-1,2	6-c	pseudogene		139	not detected	0	0	0	0
plastid_NP_043105.1	NP_043105.1	gene-ZemaCp104	hypothetical protein ZemaCp104 (chloroplast) [Zea mays] chromosome:Zm-B73-REFERENCE-NAM-5.0:Pltd:136030:136449:-1 gene:gene-ZemaCp104 transcript:	exon of YCF2-1,2	6-c	pseudogene		139	not detected	0	0	0	0
plastid_NP_043012.1	NP_043012.1	gene-ZemaCp010	hypothetical protein ZemaCp010 (chloroplast) [Zea mays] chromosome:Zm-B73-REFERENCE-NAM-5.0:Pltd:14498:14707:-1 gene:gene-ZemaCp010 transcript:	hypothetical ORF		pseudogene		69	not detected	0	0	0	0
plastid_NP_043065.1	NP_043065.1	gene-ZemaCp064	hypothetical protein ZemaCp064 (chloroplast) [Zea mays] chromosome:Zm-B73-REFERENCE-NAM-5.0:Pltd:82689:82913:-1 gene:gene-ZemaCp064 transcript:	hypothetical ORF		pseudogene		74	not detected	0	0	0	0
plastid_NP_043067.1	NP_043067.1	gene-ZemaCp066	hypothetical protein ZemaCp066 (chloroplast) [Zea mays] chromosome:Zm-B73-REFERENCE-NAM-5.0:Pltd:83036:83449:1 gene:gene-ZemaCp066 transcript:	hypothetical ORF		pseudogene		137	not detected	0	0	0	0
plastid_NP_043069.1	NP_043069.1	gene-ZemaCp068	hypothetical protein ZemaCp068 (chloroplast) [Zea mays] chromosome:Zm-B73-REFERENCE-NAM-5.0:Pltd:85019:85159:1 gene:gene-ZemaCp068 transcript:	hypothetical ORF		pseudogene		46	not detected	0	0	0	0
plastid_NP_043074.1	NP_043074.1	gene-ZemaCp073	hypothetical protein ZemaCp073 (chloroplast) [Zea mays] chromosome:Zm-B73-REFERENCE-NAM-5.0:Pltd:87515:87814:1 gene:gene-ZemaCp073 transcript:	hypothetical ORF		pseudogene		99	not detected	0	0	0	0
plastid_NP_043075.1	NP_043075.1	gene-ZemaCp074	hypothetical protein ZemaCp074 (chloroplast) [Zea mays] chromosome:Zm-B73-REFERENCE-NAM-5.0:Pltd:87875:88396:1 gene:gene-ZemaCp074 transcript:	hypothetical ORF		pseudogene		173	not detected	0	0	0	0
plastid_NP_043078.1	NP_043078.1	gene-ZemaCp077	hypothetical protein ZemaCp077 (chloroplast) [Zea mays] chromosome:Zm-B73-REFERENCE-NAM-5.0:Pltd:94364:94621:-1 gene:gene-ZemaCp077 transcript:	hypothetical ORF		pseudogene		85	not detected	0	0	0	0
plastid_NP_043079.1	NP_043079.1	gene-ZemaCp156	hypothetical protein ZemaCp156 (chloroplast) [Zea mays] chromosome:Zm-B73-REFERENCE-NAM-5.0:Pltd:97093:97497:1 gene:gene-ZemaCp156 transcript:	hypothetical ORF		pseudogene		134	not detected	0	0	0	0
plastid_NP_043080.1	NP_043080.1	gene-ZemaCp157	hypothetical protein ZemaCp157 (chloroplast) [Zea mays] chromosome:Zm-B73-REFERENCE-NAM-5.0:Pltd:98712:98861:1 gene:gene-ZemaCp157 transcript:	hypothetical ORF		pseudogene		49	not detected	0	0	0	0
plastid_NP_043081.1	NP_043081.1	gene-ZemaCp080	hypothetical protein ZemaCp080 (chloroplast) [Zea mays] chromosome:Zm-B73-REFERENCE-NAM-5.0:Pltd:102866:102937:1 gene:gene-ZemaCp080 transcript:	hypothetical ORF		pseudogene		23	not detected	0	0	0	0
plastid_NP_043082.1	NP_043082.1	gene-ZemaCp081	hypothetical protein ZemaCp081 (chloroplast) [Zea mays] chromosome:Zm-B73-REFERENCE-NAM-5.0:Pltd:104074:104265:1 gene:gene-ZemaCp081 transcript:	hypothetical ORF		pseudogene		63	not detected	0	0	0	0
plastid_NP_043095.1	NP_043095.1	gene-ZemaCp094	hypothetical protein ZemaCp094 (chloroplast) [Zea mays] chromosome:Zm-B73-REFERENCE-NAM-5.0:Pltd:118472:118663:-1 gene:gene-ZemaCp094 transcript:	hypothetical ORF		pseudogene		63	not detected	0	0	0	0
plastid_NP_043096.1	NP_043096.1	gene-ZemaCp095	hypothetical protein ZemaCp095 (chloroplast) [Zea mays] chromosome:Zm-B73-REFERENCE-NAM-5.0:Pltd:119800:119871:-1 gene:gene-ZemaCp095 transcript:	hypothetical ORF		pseudogene		23	not detected	0	0	0	0
plastid_NP_043097.1	NP_043097.1	gene-ZemaCp158	hypothetical protein ZemaCp158 (chloroplast) [Zea mays] chromosome:Zm-B73-REFERENCE-NAM-5.0:Pltd:123876:124025:-1 gene:gene-ZemaCp158 transcript:	hypothetical ORF		pseudogene		49	not detected	0	0	0	0
plastid_NP_043098.1	NP_043098.1	gene-ZemaCp159	hypothetical protein ZemaCp159 (chloroplast) [Zea mays] chromosome:Zm-B73-REFERENCE-NAM-5.0:Pltd:125240:125644:-1 gene:gene-ZemaCp159 transcript:	hypothetical ORF		pseudogene		134	not detected	0	0	0	0
plastid_NP_043099.1	NP_043099.1	gene-ZemaCp098	hypothetical protein ZemaCp098 (chloroplast) [Zea mays] chromosome:Zm-B73-REFERENCE-NAM-5.0:Pltd:128116:128373:1 gene:gene-ZemaCp098 transcript:	hypothetical ORF		pseudogene		85	not detected	0	0	0	0
plastid_NP_043100.1	NP_043100.1	gene-ZemaCp099	hypothetical protein ZemaCp099 (chloroplast) [Zea mays] chromosome:Zm-B73-REFERENCE-NAM-5.0:Pltd:128423:128599:1 gene:gene-ZemaCp099 transcript:	hypothetical ORF		pseudogene		58	not detected	0	0	0	0
plastid_NP_043103.1	NP_043103.1	gene-ZemaCp102	hypothetical protein ZemaCp102 (chloroplast) [Zea mays] chromosome:Zm-B73-REFERENCE-NAM-5.0:Pltd:134341:134862:-1 gene:gene-ZemaCp102 transcript:	hypothetical ORF		pseudogene		173	not detected	0	0	0	0
plastid_NP_043104.1	NP_043104.1	gene-ZemaCp103	hypothetical protein ZemaCp103 (chloroplast) [Zea mays] chromosome:Zm-B73-REFERENCE-NAM-5.0:Pltd:134923:135222:-1 gene:gene-ZemaCp103 transcript:	hypothetical ORF		pseudogene		99	not detected	0	0	0	0
plastid_NP_043108.1	NP_043108.1	gene-ZemaCp107	hypothetical protein ZemaCp107 (chloroplast) [Zea mays] chromosome:Zm-B73-REFERENCE-NAM-5.0:Pltd:137578:137718:-1 gene:gene-ZemaCp107 transcript:	hypothetical ORF		pseudogene		46	not detected	0	0	0	0
plastid_NP_043111.1	NP_043111.1	gene-ZemaCp110	hypothetical protein ZemaCp110 (chloroplast) [Zea mays] chromosome:Zm-B73-REFERENCE-NAM-5.0:Pltd:139288:139701:-1 gene:gene-ZemaCp110 transcript:	hypothetical ORF		pseudogene		137	not detected	0	0	0	0
plastid_NP_043112.1	NP_043112.1	gene-ZemaCp111	hypothetical protein ZemaCp111 (chloroplast) [Zea mays] chromosome:Zm-B73-REFERENCE-NAM-5.0:Pltd:139824:140048:1 gene:gene-ZemaCp111 transcript:	hypothetical ORF		pseudogene		74	not detected	0	0	0	0
